# Epigenomic profiling of primate LCLs reveals the evolutionary patterns of epigenetic activities in gene regulatory architectures

**DOI:** 10.1101/2019.12.18.872531

**Authors:** Raquel García-Pérez, Paula Esteller-Cucala, Glòria Mas, Irene Lobón, Valerio Di Carlo, Meritxell Riera, Martin Kuhlwilm, Arcadi Navarro, Antoine Blancher, Luciano Di Croce, José Luis Gómez-Skarmeta, David Juan, Tomàs Marquès-Bonet

**Affiliations:** Institute of Evolutionary Biology (UPF-CSIC), PRBB, Barcelona, Spain; Centre for Genomic Regulation (CRG), The Barcelona Institute of Science and Technology, Spain; Universitat Pompeu Fabra (UPF), Barcelona, Spain; National Institute for Bioinformatics (INB), PRBB, Barcelona, Spain; Institució Catalana de Recerca i Estudis Avançats (ICREA), Barcelona, Spain; Laboratoire d’immunologie, CHU de Toulouse, Institut Fédératif de Biologie, hôpital Purpan, Toulouse, France; Centre de Physiopathologie Toulouse-Purpan (CPTP), Université de Toulouse, Centre National de la Recherche Scientifique (CNRS), Institut National de la Santé et de la Recherche Médicale (Inserm), Université Paul Sabatier (UPS), Toulouse, France; Centro Andaluz de Biología del Desarrollo (CABD), Consejo Superior de Investigaciones Científicas-Universidad Pablo de Olavide-Junta de Andalucía, Seville, Spain; CNAG-CRG, Centre for Genomic Regulation (CRG), Barcelona Institute of Science and Technology (BIST), Barcelona, Spain; Institut Català de Paleontologia Miquel Crusafont, Universitat Autònoma de Barcelona, Cerdanyola del Vallès, Barcelona, Spain

**Author notes:** Contributed equally to this work (Raquel García-Pérez, Paula Esteller-Cucala, David Juan, Tomàs Marquès-Bonet). Corresponding author. (T.M.-B); (D.J.); (R.G.-P.).

**Keywords:** Epigenomics, gene regulation, evolution, positive selection

## Abstract

To gain insight into the evolution of the epigenetic regulation of gene expression in primates, we extensively profiled a new panel of human, chimpanzee, gorilla, orangutan, and macaque lymphoblastoid cell lines (LCLs), using ChIP-seq for five histone marks, ATAC-seq and RNA-seq, further complemented with WGS and WGBS. We annotated regulatory elements and integrated chromatin contact maps to define gene regulatory architectures, creating the largest catalog of regulatory elements in primates to date. We report that epigenetic conservation and its correlation with sequence conservation in primates depends on the activity state of the regulatory element. Our gene regulatory architectures reveal the coordination of different types of components and highlight the role of promoters and intragenic enhancers in the regulation of gene expression. We observed that most regulatory changes occur in weakly active intragenic enhancers. Remarkably, novel human-specific intragenic enhancers with weak activities are enriched in human-specific mutations. These elements appear in genes with signals of positive selection, tissue-specific expression and particular functional enrichments, suggesting that the regulatory evolution of these genes may have contributed to human adaptation.
