## Supplementary_Tables_Excel_Files for "Epigenomic profiling of primate LCLs reveals the evolutionary patterns of epigenetic activities in gene regulatory architectures": SupplementaryTable12.xlsx

### Sheet: SPCN_PC1_all_full.txt
		Whole Network		Full architecture
NodeA	NodeB	Sparse_Partial_Correlation	P_value	Sparse_Partial_Correlation	P_value
Expression	P_epiP	-0.4084	0	-0.214	2.27e-110
Expression	gE_epiE	-0.2325	0	-0.2009	3.28e-97
P_epiP	Expression	-0.4084	0	-0.214	2.27e-110
P_epiP	P_epiE	-0.4134	0	-0.5814	0
P_epiP	gE_epiE	-0.2218	0	0	1
P_epiP	PiE_epiP	0	1	0.2212	5.01e-118
P_epiP	PiE_epiE	0.3269	0	0.4478	0
P_epiE	P_epiP	-0.4134	0	-0.5814	0
gE_epiE	Expression	-0.2325	0	-0.2009	3.28e-97
gE_epiE	P_epiP	-0.2218	0	0	1
PiE_epiP	P_epiP	0	1	0.2212	5.01e-118
PiE_epiE	P_epiP	0.3269	0	0.4478	0
PiE_epiE	EiE_epiE	0.2261	0	0.2131	1.44e-109
EiE_epiE	PiE_epiE	0.2261	0	0.2131	1.44e-109
