## Supplementary_Tables_Excel_Files for "Epigenomic profiling of primate LCLs reveals the evolutionary patterns of epigenetic activities in gene regulatory architectures": SupplementaryTable13.xlsx

### Sheet: SPCN_PC1_resids_all_full.txt
		Whole Network		Full architecture
NodeA	NodeB	Sparse_Partial_Correlation	P_value	Sparse_Partial_Correlation	P_value
Expression	H3K27me3_P_epiP	-0.3	0	0	1
Expression	H3K27ac_P_epiE	0.17	0	0	1
Expression	H3K36me3_P_epiE	0.1155	1.17e-168	0.167	2.2e-66
Expression	H3K4me1_gE_epiE	-0.1669	0	-0.1579	2.36e-59
Expression	H3K27me3_gE_epiE	-0.3812	0	-0.3031	9.69e-227
Expression	H3K36me3_gE_epiE	0.3536	0	0.3217	2.37e-257
H3K4me1_P_epiP	H3K4me3_P_epiP	0	1	-0.4072	0
H3K4me1_P_epiP	H3K27me3_P_epiP	0	1	0.4827	0
H3K4me1_P_epiP	H3K36me3_P_epiP	-0.4083	0	-0.6705	0
H3K4me1_P_epiP	H3K4me1_gE_epiE	0	1	0.2421	1.51e-141
H3K4me3_P_epiP	H3K4me1_P_epiP	0	1	-0.4072	0
H3K4me3_P_epiP	H3K27ac_P_epiP	0.4566	0	0	1
H3K4me3_P_epiP	H3K27me3_P_epiP	0.2793	0	0.5521	0
H3K4me3_P_epiP	H3K36me3_P_epiP	-0.6166	0	-0.7533	0
H3K4me3_P_epiP	H3K27me3_PiE_epiE	0.1093	5.69e-151	0	1
H3K4me3_P_epiP	H3K36me3_PiE_epiE	0.1201	1.67e-182	0	1
H3K27ac_P_epiP	H3K4me3_P_epiP	0.4566	0	0	1
H3K27ac_P_epiP	H3K27me3_P_epiP	-0.1545	4.07e-303	0	1
H3K27ac_P_epiP	H3K36me3_P_epiP	0.2563	0	-0.265	6.89e-171
H3K27me3_P_epiP	Expression	-0.3	0	0	1
H3K27me3_P_epiP	H3K4me1_P_epiP	0	1	0.4827	0
H3K27me3_P_epiP	H3K4me3_P_epiP	0.2793	0	0.5521	0
H3K27me3_P_epiP	H3K27ac_P_epiP	-0.1545	4.07e-303	0	1
H3K27me3_P_epiP	H3K36me3_P_epiP	0.3445	0	0.6434	0
H3K27me3_P_epiP	H3K27me3_P_epiE	-0.2383	0	-0.3288	1.06e-269
H3K27me3_P_epiP	H3K4me3_gE_epiE	-0.1239	3.95e-194	0	1
H3K27me3_P_epiP	H3K36me3_gE_epiE	-0.2232	0	-0.2393	2.91e-138
H3K27me3_P_epiP	H3K27me3_PiE_epiP	0.1201	1.81e-182	0	1
H3K27me3_P_epiP	H3K27me3_PiE_epiE	0.2749	0	0.2899	2.94e-206
H3K36me3_P_epiP	H3K4me1_P_epiP	-0.4083	0	-0.6705	0
H3K36me3_P_epiP	H3K4me3_P_epiP	-0.6166	0	-0.7533	0
H3K36me3_P_epiP	H3K27ac_P_epiP	0.2563	0	-0.265	6.89e-171
H3K36me3_P_epiP	H3K27me3_P_epiP	0.3445	0	0.6434	0
H3K36me3_P_epiP	H3K36me3_P_epiE	0	1	-0.1771	1e-74
H3K36me3_P_epiP	H3K36me3_gE_epiE	0.133	7.69e-224	0.2238	2.29e-120
H3K36me3_P_epiP	H3K36me3_PiE_epiE	0.1677	0	0.1999	1.41e-95
H3K4me1_P_epiE	H3K27ac_P_epiE	0.2905	0	0.316	9.02e-248
H3K4me1_P_epiE	H3K27me3_P_epiE	0.1781	0	0	1
H3K4me1_P_epiE	H3K36me3_P_epiE	-0.3487	0	-0.2666	4.42e-173
H3K4me3_P_epiE	H3K27ac_P_epiE	-0.1985	0	0	1
H3K4me3_P_epiE	H3K27me3_P_epiE	0.5571	0	0.2045	4.64e-100
H3K4me3_P_epiE	H3K36me3_P_epiE	-0.3296	0	-0.3703	0
H3K27ac_P_epiE	Expression	0.17	0	0	1
H3K27ac_P_epiE	H3K4me1_P_epiE	0.2905	0	0.316	9.02e-248
H3K27ac_P_epiE	H3K4me3_P_epiE	-0.1985	0	0	1
H3K27ac_P_epiE	H3K27me3_P_epiE	-0.1274	2.52e-205	-0.2963	4.46e-216
H3K27ac_P_epiE	H3K36me3_P_epiE	0.3446	0	0.2372	9.35e-136
H3K27me3_P_epiE	H3K27me3_P_epiP	-0.2383	0	-0.3288	1.06e-269
H3K27me3_P_epiE	H3K4me1_P_epiE	0.1781	0	0	1
H3K27me3_P_epiE	H3K4me3_P_epiE	0.5571	0	0.2045	4.64e-100
H3K27me3_P_epiE	H3K27ac_P_epiE	-0.1274	2.52e-205	-0.2963	4.46e-216
H3K27me3_P_epiE	H3K36me3_P_epiE	0.2253	0	0	1
H3K36me3_P_epiE	Expression	0.1155	1.17e-168	0.167	2.2e-66
H3K36me3_P_epiE	H3K36me3_P_epiP	0	1	-0.1771	1e-74
H3K36me3_P_epiE	H3K4me1_P_epiE	-0.3487	0	-0.2666	4.42e-173
H3K36me3_P_epiE	H3K4me3_P_epiE	-0.3296	0	-0.3703	0
H3K36me3_P_epiE	H3K27ac_P_epiE	0.3446	0	0.2372	9.35e-136
H3K36me3_P_epiE	H3K27me3_P_epiE	0.2253	0	0	1
H3K4me1_gE_epiP	H3K4me3_gE_epiP	0.566	0	0.4097	0
H3K4me1_gE_epiP	H3K27ac_gE_epiP	0.1439	1.79e-262	0.3387	1.55e-287
H3K4me3_gE_epiP	H3K4me1_gE_epiP	0.566	0	0.4097	0
H3K4me3_gE_epiP	H3K27ac_gE_epiP	0.1701	0	0.1846	2.44e-81
H3K4me3_gE_epiP	H3K27me3_gE_epiP	0.0945	7.53e-113	0	1
H3K4me3_gE_epiP	H3K36me3_gE_epiP	-0.3014	0	-0.3135	1.25e-243
H3K27ac_gE_epiP	H3K4me1_gE_epiP	0.1439	1.79e-262	0.3387	1.55e-287
H3K27ac_gE_epiP	H3K4me3_gE_epiP	0.1701	0	0.1846	2.44e-81
H3K27ac_gE_epiP	H3K27me3_gE_epiP	-0.2396	0	0	1
H3K27ac_gE_epiP	H3K36me3_gE_epiP	0.2977	0	0.2567	6.88e-160
H3K27me3_gE_epiP	H3K4me3_gE_epiP	0.0945	7.53e-113	0	1
H3K27me3_gE_epiP	H3K27ac_gE_epiP	-0.2396	0	0	1
H3K36me3_gE_epiP	H3K4me3_gE_epiP	-0.3014	0	-0.3135	1.25e-243
H3K36me3_gE_epiP	H3K27ac_gE_epiP	0.2977	0	0.2567	6.88e-160
H3K36me3_gE_epiP	H3K36me3_gE_epiE	0.1343	2.16e-228	0	1
H3K4me1_gE_epiE	Expression	-0.1669	0	-0.1579	2.36e-59
H3K4me1_gE_epiE	H3K4me1_P_epiP	0	1	0.2421	1.51e-141
H3K4me1_gE_epiE	H3K4me3_gE_epiE	-0.2873	0	-0.3597	0
H3K4me1_gE_epiE	H3K27me3_gE_epiE	0.221	0	0.2982	5.63e-219
H3K4me1_gE_epiE	H3K36me3_gE_epiE	-0.2289	0	-0.2709	6.89e-179
H3K4me3_gE_epiE	H3K27me3_P_epiP	-0.1239	3.95e-194	0	1
H3K4me3_gE_epiE	H3K4me1_gE_epiE	-0.2873	0	-0.3597	0
H3K4me3_gE_epiE	H3K27me3_gE_epiE	0.3867	0	0.5088	0
H3K4me3_gE_epiE	H3K36me3_gE_epiE	-0.4026	0	-0.5217	0
H3K27me3_gE_epiE	Expression	-0.3812	0	-0.3031	9.69e-227
H3K27me3_gE_epiE	H3K4me1_gE_epiE	0.221	0	0.2982	5.63e-219
H3K27me3_gE_epiE	H3K4me3_gE_epiE	0.3867	0	0.5088	0
H3K27me3_gE_epiE	H3K36me3_gE_epiE	0.4707	0	0.572	0
H3K36me3_gE_epiE	Expression	0.3536	0	0.3217	2.37e-257
H3K36me3_gE_epiE	H3K27me3_P_epiP	-0.2232	0	-0.2393	2.91e-138
H3K36me3_gE_epiE	H3K36me3_P_epiP	0.133	7.69e-224	0.2238	2.29e-120
H3K36me3_gE_epiE	H3K36me3_gE_epiP	0.1343	2.16e-228	0	1
H3K36me3_gE_epiE	H3K4me1_gE_epiE	-0.2289	0	-0.2709	6.89e-179
H3K36me3_gE_epiE	H3K4me3_gE_epiE	-0.4026	0	-0.5217	0
H3K36me3_gE_epiE	H3K27me3_gE_epiE	0.4707	0	0.572	0
H3K4me1_prE_epiP	H3K4me3_prE_epiP	0.6306	0	0.5803	0
H3K4me3_prE_epiP	H3K4me1_prE_epiP	0.6306	0	0.5803	0
H3K4me3_prE_epiP	H3K27ac_prE_epiP	0.321	0	0.3462	1.82e-301
H3K4me3_prE_epiP	H3K27me3_prE_epiP	0.0993	9.32e-125	0	1
H3K4me3_prE_epiP	H3K36me3_prE_epiP	-0.2609	0	0	1
H3K27ac_prE_epiP	H3K4me3_prE_epiP	0.321	0	0.3462	1.82e-301
H3K27ac_prE_epiP	H3K27me3_prE_epiP	-0.2293	0	0	1
H3K27ac_prE_epiP	H3K36me3_prE_epiP	0.2302	0	0	1
H3K27me3_prE_epiP	H3K4me3_prE_epiP	0.0993	9.32e-125	0	1
H3K27me3_prE_epiP	H3K27ac_prE_epiP	-0.2293	0	0	1
H3K27me3_prE_epiP	H3K36me3_prE_epiP	0.1897	0	0.2432	6.21e-143
H3K36me3_prE_epiP	H3K4me3_prE_epiP	-0.2609	0	0	1
H3K36me3_prE_epiP	H3K27ac_prE_epiP	0.2302	0	0	1
H3K36me3_prE_epiP	H3K27me3_prE_epiP	0.1897	0	0.2432	6.21e-143
H3K4me1_PiE_epiP	H3K4me3_PiE_epiP	0.2978	0	0.2864	3.71e-201
H3K4me1_PiE_epiP	H3K27ac_PiE_epiP	0.3782	0	0.402	0
H3K4me1_PiE_epiP	H3K36me3_PiE_epiP	-0.1909	0	-0.2028	2.12e-98
H3K4me3_PiE_epiP	H3K4me1_PiE_epiP	0.2978	0	0.2864	3.71e-201
H3K4me3_PiE_epiP	H3K27ac_PiE_epiP	0.4798	0	0.431	0
H3K4me3_PiE_epiP	H3K36me3_PiE_epiP	-0.3432	0	-0.3793	0
H3K27ac_PiE_epiP	H3K4me1_PiE_epiP	0.3782	0	0.402	0
H3K27ac_PiE_epiP	H3K4me3_PiE_epiP	0.4798	0	0.431	0
H3K27ac_PiE_epiP	H3K27me3_PiE_epiP	-0.2266	0	-0.2451	2.8e-145
H3K27ac_PiE_epiP	H3K36me3_PiE_epiP	0.3642	0	0.3778	0
H3K27me3_PiE_epiP	H3K27me3_P_epiP	0.1201	1.81e-182	0	1
H3K27me3_PiE_epiP	H3K27ac_PiE_epiP	-0.2266	0	-0.2451	2.8e-145
H3K27me3_PiE_epiP	H3K27me3_EiE_epiE	0.1749	0	0.1891	2.12e-85
H3K36me3_PiE_epiP	H3K4me1_PiE_epiP	-0.1909	0	-0.2028	2.12e-98
H3K36me3_PiE_epiP	H3K4me3_PiE_epiP	-0.3432	0	-0.3793	0
H3K36me3_PiE_epiP	H3K27ac_PiE_epiP	0.3642	0	0.3778	0
H3K4me1_PiE_epiE	H3K27ac_PiE_epiE	0.3643	0	0.2716	6.27e-180
H3K4me1_PiE_epiE	H3K36me3_PiE_epiE	-0.229	0	-0.32	2.09e-254
H3K4me3_PiE_epiE	H3K27ac_PiE_epiE	0.1521	1.25e-293	0	1
H3K4me3_PiE_epiE	H3K36me3_PiE_epiE	-0.2825	0	-0.4135	0
H3K27ac_PiE_epiE	H3K4me1_PiE_epiE	0.3643	0	0.2716	6.27e-180
H3K27ac_PiE_epiE	H3K4me3_PiE_epiE	0.1521	1.25e-293	0	1
H3K27ac_PiE_epiE	H3K27me3_PiE_epiE	-0.2495	0	0	1
H3K27ac_PiE_epiE	H3K36me3_PiE_epiE	0.3721	0	0.2767	5.67e-187
H3K27me3_PiE_epiE	H3K4me3_P_epiP	0.1093	5.69e-151	0	1
H3K27me3_PiE_epiE	H3K27me3_P_epiP	0.2749	0	0.2899	2.94e-206
H3K27me3_PiE_epiE	H3K27ac_PiE_epiE	-0.2495	0	0	1
H3K27me3_PiE_epiE	H3K27me3_EiE_epiE	0.1516	1.2e-291	0	1
H3K36me3_PiE_epiE	H3K4me3_P_epiP	0.1201	1.67e-182	0	1
H3K36me3_PiE_epiE	H3K36me3_P_epiP	0.1677	0	0.1999	1.41e-95
H3K36me3_PiE_epiE	H3K4me1_PiE_epiE	-0.229	0	-0.32	2.09e-254
H3K36me3_PiE_epiE	H3K4me3_PiE_epiE	-0.2825	0	-0.4135	0
H3K36me3_PiE_epiE	H3K27ac_PiE_epiE	0.3721	0	0.2767	5.67e-187
H3K36me3_PiE_epiE	H3K4me3_EiE_epiE	0.0942	3.3e-112	0	1
H3K36me3_PiE_epiE	H3K36me3_EiE_epiE	0.1373	9.33e-239	0	1
H3K4me1_EiE_epiP	H3K4me3_EiE_epiP	0.5826	0	0.4788	0
H3K4me1_EiE_epiP	H3K27ac_EiE_epiP	0.2426	0	0.3266	7.2e-266
H3K4me3_EiE_epiP	H3K4me1_EiE_epiP	0.5826	0	0.4788	0
H3K4me3_EiE_epiP	H3K27ac_EiE_epiP	0.2454	0	0.3864	0
H3K4me3_EiE_epiP	H3K27me3_EiE_epiP	0.1572	0	0.2216	4.93e-118
H3K4me3_EiE_epiP	H3K36me3_EiE_epiP	-0.3637	0	-0.4686	0
H3K27ac_EiE_epiP	H3K4me1_EiE_epiP	0.2426	0	0.3266	7.2e-266
H3K27ac_EiE_epiP	H3K4me3_EiE_epiP	0.2454	0	0.3864	0
H3K27ac_EiE_epiP	H3K27me3_EiE_epiP	-0.3149	0	-0.3741	0
H3K27ac_EiE_epiP	H3K36me3_EiE_epiP	0.4157	0	0.4793	0
H3K27me3_EiE_epiP	H3K4me3_EiE_epiP	0.1572	0	0.2216	4.93e-118
H3K27me3_EiE_epiP	H3K27ac_EiE_epiP	-0.3149	0	-0.3741	0
H3K36me3_EiE_epiP	H3K4me3_EiE_epiP	-0.3637	0	-0.4686	0
H3K36me3_EiE_epiP	H3K27ac_EiE_epiP	0.4157	0	0.4793	0
H3K4me1_EiE_epiE	H3K27ac_EiE_epiE	0.3212	0	0.3115	2.84e-240
H3K4me1_EiE_epiE	H3K36me3_EiE_epiE	-0.2921	0	-0.2889	8.89e-205
H3K4me3_EiE_epiE	H3K36me3_PiE_epiE	0.0942	3.3e-112	0	1
H3K4me3_EiE_epiE	H3K27ac_EiE_epiE	0.1175	1.08e-174	0	1
H3K4me3_EiE_epiE	H3K36me3_EiE_epiE	-0.2281	0	-0.2209	2.92e-117
H3K27ac_EiE_epiE	H3K4me1_EiE_epiE	0.3212	0	0.3115	2.84e-240
H3K27ac_EiE_epiE	H3K4me3_EiE_epiE	0.1175	1.08e-174	0	1
H3K27ac_EiE_epiE	H3K27me3_EiE_epiE	-0.3229	0	-0.3096	3.21e-237
H3K27ac_EiE_epiE	H3K36me3_EiE_epiE	0.3129	0	0.2867	1.65e-201
H3K27me3_EiE_epiE	H3K27me3_PiE_epiP	0.1749	0	0.1891	2.12e-85
H3K27me3_EiE_epiE	H3K27me3_PiE_epiE	0.1516	1.2e-291	0	1
H3K27me3_EiE_epiE	H3K27ac_EiE_epiE	-0.3229	0	-0.3096	3.21e-237
H3K36me3_EiE_epiE	H3K36me3_PiE_epiE	0.1373	9.33e-239	0	1
H3K36me3_EiE_epiE	H3K4me1_EiE_epiE	-0.2921	0	-0.2889	8.89e-205
H3K36me3_EiE_epiE	H3K4me3_EiE_epiE	-0.2281	0	-0.2209	2.92e-117
H3K36me3_EiE_epiE	H3K27ac_EiE_epiE	0.3129	0	0.2867	1.65e-201
