## Supplementary_Tables_Excel_Files for "Epigenomic profiling of primate LCLs reveals the evolutionary patterns of epigenetic activities in gene regulatory architectures": SupplementaryTable14.xlsx

### Sheet: SPCN_all_full.txt
		Whole Network		Full architecture
NodeA	NodeB	Sparse_Partial_Correlation	P_value	Sparse_Partial_Correlation	P_value
Expression	H3K36me3_P_epiP	0.1114	7.99e-157	0	1
Expression	H3K27ac_P_epiE	0.0766	2.24e-74	0	1
Expression	H3K27me3_P_epiE	-0.1091	1.62e-150	0	1
Expression	H3K4me1_gE_epiE	-0.1983	0	0	1
Expression	H3K27me3_gE_epiE	-0.1179	6.82e-176	0	1
Expression	H3K36me3_gE_epiE	0.3602	0	0.3845	0
H3K4me1_P_epiP	H3K4me3_P_epiP	0.5025	0	0.3763	0
H3K4me1_P_epiP	H3K27ac_P_epiP	0.3074	0	0.3653	0
H3K4me1_P_epiP	H3K27me3_P_epiP	0.2804	0	0.2989	3.68e-220
H3K4me1_P_epiP	H3K36me3_P_epiP	0.2458	0	0.3249	6.12e-263
H3K4me1_P_epiP	H3K4me1_gE_epiE	0.13	7.46e-214	0	1
H3K4me1_P_epiP	H3K4me1_PiE_epiP	0.1448	9.41e-266	0	1
H3K4me1_P_epiP	H3K4me3_PiE_epiP	-0.0931	1.51e-109	0	1
H3K4me1_P_epiP	H3K4me1_PiE_epiE	0.1473	4.72e-275	0	1
H3K4me1_P_epiP	H3K27ac_PiE_epiE	-0.0995	3.93e-125	0	1
H3K4me3_P_epiP	H3K4me1_P_epiP	0.5025	0	0.3763	0
H3K4me3_P_epiP	H3K27ac_P_epiP	0.6225	0	0.6716	0
H3K4me3_P_epiP	H3K27me3_P_epiP	0.2605	0	0	1
H3K4me3_P_epiP	H3K36me3_P_epiP	-0.2777	0	-0.249	4.44e-150
H3K4me3_P_epiP	H3K4me1_PiE_epiP	-0.0862	3.89e-94	0	1
H3K4me3_P_epiP	H3K4me3_PiE_epiP	0.1048	6.87e-139	0	1
H3K27ac_P_epiP	H3K4me1_P_epiP	0.3074	0	0.3653	0
H3K27ac_P_epiP	H3K4me3_P_epiP	0.6225	0	0.6716	0
H3K27ac_P_epiP	H3K27me3_P_epiP	-0.421	0	-0.3763	0
H3K27ac_P_epiP	H3K36me3_P_epiP	0.3267	0	0.2397	1.11e-138
H3K27ac_P_epiP	H3K27ac_gE_epiE	0.1053	2.76e-140	0	1
H3K27ac_P_epiP	H3K27ac_PiE_epiP	0.069	1.75e-60	0	1
H3K27ac_P_epiP	H3K27ac_PiE_epiE	0.1104	4.38e-154	0	1
H3K27me3_P_epiP	H3K4me1_P_epiP	0.2804	0	0.2989	3.68e-220
H3K27me3_P_epiP	H3K4me3_P_epiP	0.2605	0	0	1
H3K27me3_P_epiP	H3K27ac_P_epiP	-0.421	0	-0.3763	0
H3K27me3_P_epiP	H3K36me3_P_epiP	-0.1566	0	0	1
H3K27me3_P_epiP	H3K27ac_gE_epiE	0.064	3.89e-52	0	1
H3K27me3_P_epiP	H3K27me3_gE_epiE	0.173	0	0.2542	1.03e-156
H3K27me3_P_epiP	H3K4me1_PiE_epiE	-0.0737	5.84e-69	0	1
H3K27me3_P_epiP	H3K27ac_PiE_epiE	0.0814	5.23e-84	0	1
H3K27me3_P_epiP	H3K27me3_PiE_epiE	0.1473	2.02e-275	0	1
H3K36me3_P_epiP	Expression	0.1114	7.99e-157	0	1
H3K36me3_P_epiP	H3K4me1_P_epiP	0.2458	0	0.3249	6.12e-263
H3K36me3_P_epiP	H3K4me3_P_epiP	-0.2777	0	-0.249	4.44e-150
H3K36me3_P_epiP	H3K27ac_P_epiP	0.3267	0	0.2397	1.11e-138
H3K36me3_P_epiP	H3K27me3_P_epiP	-0.1566	0	0	1
H3K36me3_P_epiP	H3K4me1_gE_epiE	-0.0957	9.87e-116	0	1
H3K36me3_P_epiP	H3K36me3_gE_epiE	0.1045	5.77e-138	0	1
H3K36me3_P_epiP	H3K36me3_PiE_epiE	0.0952	1.08e-114	0	1
H3K4me1_P_epiE	H3K4me3_P_epiE	0.496	0	0.4065	0
H3K4me1_P_epiE	H3K27ac_P_epiE	0.6337	0	0.6505	0
H3K4me1_P_epiE	H3K27me3_P_epiE	0.2966	0	0.3708	0
H3K4me1_P_epiE	H3K36me3_P_epiE	0.1527	4.18e-296	0	1
H3K4me3_P_epiE	H3K4me1_P_epiE	0.496	0	0.4065	0
H3K4me3_P_epiE	H3K27me3_P_epiE	0.5609	0	0.4135	0
H3K4me3_P_epiE	H3K36me3_P_epiE	0.1694	0	0	1
H3K27ac_P_epiE	Expression	0.0766	2.24e-74	0	1
H3K27ac_P_epiE	H3K4me1_P_epiE	0.6337	0	0.6505	0
H3K27ac_P_epiE	H3K27me3_P_epiE	-0.4995	0	-0.4417	0
H3K27ac_P_epiE	H3K36me3_P_epiE	0.2322	0	0	1
H3K27me3_P_epiE	Expression	-0.1091	1.62e-150	0	1
H3K27me3_P_epiE	H3K4me1_P_epiE	0.2966	0	0.3708	0
H3K27me3_P_epiE	H3K4me3_P_epiE	0.5609	0	0.4135	0
H3K27me3_P_epiE	H3K27ac_P_epiE	-0.4995	0	-0.4417	0
H3K27me3_P_epiE	H3K36me3_P_epiE	-0.2525	0	-0.3262	2.65e-265
H3K27me3_P_epiE	H3K27me3_gE_epiE	0.1054	1.84e-140	0	1
H3K36me3_P_epiE	H3K4me1_P_epiE	0.1527	4.18e-296	0	1
H3K36me3_P_epiE	H3K4me3_P_epiE	0.1694	0	0	1
H3K36me3_P_epiE	H3K27ac_P_epiE	0.2322	0	0	1
H3K36me3_P_epiE	H3K27me3_P_epiE	-0.2525	0	-0.3262	2.65e-265
H3K4me1_gE_epiP	H3K4me3_gE_epiP	0.7719	0	0.6729	0
H3K4me1_gE_epiP	H3K27ac_gE_epiP	0.2957	0	0.4249	0
H3K4me1_gE_epiP	H3K27me3_gE_epiP	0.1078	5.88e-147	0	1
H3K4me1_gE_epiP	H3K36me3_gE_epiP	0.1746	0	0	1
H3K4me3_gE_epiP	H3K4me1_gE_epiP	0.7719	0	0.6729	0
H3K4me3_gE_epiP	H3K27ac_gE_epiP	0.2973	0	0.307	5.07e-233
H3K4me3_gE_epiP	H3K27me3_gE_epiP	0.1765	0	0.2747	3.31e-184
H3K4me3_gE_epiP	H3K36me3_gE_epiP	-0.1521	1.57e-293	0	1
H3K27ac_gE_epiP	H3K4me1_gE_epiP	0.2957	0	0.4249	0
H3K27ac_gE_epiP	H3K4me3_gE_epiP	0.2973	0	0.307	5.07e-233
H3K27ac_gE_epiP	H3K27me3_gE_epiP	-0.177	0	-0.3081	8.25e-235
H3K27ac_gE_epiP	H3K36me3_gE_epiP	0.384	0	0.2412	1.74e-140
H3K27me3_gE_epiP	H3K4me1_gE_epiP	0.1078	5.88e-147	0	1
H3K27me3_gE_epiP	H3K4me3_gE_epiP	0.1765	0	0.2747	3.31e-184
H3K27me3_gE_epiP	H3K27ac_gE_epiP	-0.177	0	-0.3081	8.25e-235
H3K27me3_gE_epiP	H3K36me3_gE_epiP	-0.2297	0	0	1
H3K27me3_gE_epiP	H3K27me3_gE_epiE	0.1005	9.48e-128	0	1
H3K36me3_gE_epiP	H3K4me1_gE_epiP	0.1746	0	0	1
H3K36me3_gE_epiP	H3K4me3_gE_epiP	-0.1521	1.57e-293	0	1
H3K36me3_gE_epiP	H3K27ac_gE_epiP	0.384	0	0.2412	1.74e-140
H3K36me3_gE_epiP	H3K27me3_gE_epiP	-0.2297	0	0	1
H3K4me1_gE_epiE	Expression	-0.1983	0	0	1
H3K4me1_gE_epiE	H3K4me1_P_epiP	0.13	7.46e-214	0	1
H3K4me1_gE_epiE	H3K36me3_P_epiP	-0.0957	9.87e-116	0	1
H3K4me1_gE_epiE	H3K4me3_gE_epiE	0.4171	0	0.4195	0
H3K4me1_gE_epiE	H3K27ac_gE_epiE	0.5544	0	0.5576	0
H3K4me1_gE_epiE	H3K27me3_gE_epiE	0.28	0	0.2335	1.85e-131
H3K4me1_gE_epiE	H3K36me3_gE_epiE	0.237	0	0.3248	9.43e-263
H3K4me3_gE_epiE	H3K4me1_gE_epiE	0.4171	0	0.4195	0
H3K4me3_gE_epiE	H3K27ac_gE_epiE	0.219	0	0	1
H3K4me3_gE_epiE	H3K27me3_gE_epiE	0.242	0	0	1
H3K4me3_gE_epiE	H3K4me3_PiE_epiE	0.0847	6.82e-91	0	1
H3K27ac_gE_epiE	H3K27ac_P_epiP	0.1053	2.76e-140	0	1
H3K27ac_gE_epiE	H3K27me3_P_epiP	0.064	3.89e-52	0	1
H3K27ac_gE_epiE	H3K4me1_gE_epiE	0.5544	0	0.5576	0
H3K27ac_gE_epiE	H3K4me3_gE_epiE	0.219	0	0	1
H3K27ac_gE_epiE	H3K27me3_gE_epiE	-0.118	4.51e-176	0	1
H3K27ac_gE_epiE	H3K36me3_gE_epiE	0.3841	0	0.3719	0
H3K27ac_gE_epiE	H3K27ac_PiE_epiE	0.0814	5.6e-84	0	1
H3K27me3_gE_epiE	Expression	-0.1179	6.82e-176	0	1
H3K27me3_gE_epiE	H3K27me3_P_epiP	0.173	0	0.2542	1.03e-156
H3K27me3_gE_epiE	H3K27me3_P_epiE	0.1054	1.84e-140	0	1
H3K27me3_gE_epiE	H3K27me3_gE_epiP	0.1005	9.48e-128	0	1
H3K27me3_gE_epiE	H3K4me1_gE_epiE	0.28	0	0.2335	1.85e-131
H3K27me3_gE_epiE	H3K4me3_gE_epiE	0.242	0	0	1
H3K27me3_gE_epiE	H3K27ac_gE_epiE	-0.118	4.51e-176	0	1
H3K27me3_gE_epiE	H3K36me3_gE_epiE	-0.345	0	-0.2727	1.8e-181
H3K27me3_gE_epiE	H3K27me3_EiE_epiE	0.0709	7.65e-64	0	1
H3K36me3_gE_epiE	Expression	0.3602	0	0.3845	0
H3K36me3_gE_epiE	H3K36me3_P_epiP	0.1045	5.77e-138	0	1
H3K36me3_gE_epiE	H3K4me1_gE_epiE	0.237	0	0.3248	9.43e-263
H3K36me3_gE_epiE	H3K27ac_gE_epiE	0.3841	0	0.3719	0
H3K36me3_gE_epiE	H3K27me3_gE_epiE	-0.345	0	-0.2727	1.8e-181
H3K4me1_prE_epiP	H3K4me3_prE_epiP	0.7876	0	0.7338	0
H3K4me1_prE_epiP	H3K27ac_prE_epiP	0.2008	0	0.2553	4.51e-158
H3K4me1_prE_epiP	H3K27me3_prE_epiP	0.1543	1.96e-302	0	1
H3K4me1_prE_epiP	H3K36me3_prE_epiP	0.1753	0	0	1
H3K4me3_prE_epiP	H3K4me1_prE_epiP	0.7876	0	0.7338	0
H3K4me3_prE_epiP	H3K27ac_prE_epiP	0.3951	0	0.4227	0
H3K4me3_prE_epiP	H3K27me3_prE_epiP	0.1012	1.89e-129	0	1
H3K4me3_prE_epiP	H3K36me3_prE_epiP	-0.1681	0	0	1
H3K27ac_prE_epiP	H3K4me1_prE_epiP	0.2008	0	0.2553	4.51e-158
H3K27ac_prE_epiP	H3K4me3_prE_epiP	0.3951	0	0.4227	0
H3K27ac_prE_epiP	H3K27me3_prE_epiP	-0.2114	0	0	1
H3K27ac_prE_epiP	H3K36me3_prE_epiP	0.307	0	0.2832	1.81e-196
H3K27me3_prE_epiP	H3K4me1_prE_epiP	0.1543	1.96e-302	0	1
H3K27me3_prE_epiP	H3K4me3_prE_epiP	0.1012	1.89e-129	0	1
H3K27me3_prE_epiP	H3K27ac_prE_epiP	-0.2114	0	0	1
H3K27me3_prE_epiP	H3K36me3_prE_epiP	-0.1051	1.04e-139	0	1
H3K36me3_prE_epiP	H3K4me1_prE_epiP	0.1753	0	0	1
H3K36me3_prE_epiP	H3K4me3_prE_epiP	-0.1681	0	0	1
H3K36me3_prE_epiP	H3K27ac_prE_epiP	0.307	0	0.2832	1.81e-196
H3K36me3_prE_epiP	H3K27me3_prE_epiP	-0.1051	1.04e-139	0	1
H3K4me1_PiE_epiP	H3K4me1_P_epiP	0.1448	9.41e-266	0	1
H3K4me1_PiE_epiP	H3K4me3_P_epiP	-0.0862	3.89e-94	0	1
H3K4me1_PiE_epiP	H3K4me3_PiE_epiP	0.4878	0	0.4959	0
H3K4me1_PiE_epiP	H3K27ac_PiE_epiP	0.4438	0	0.4776	0
H3K4me1_PiE_epiP	H3K27me3_PiE_epiP	0.2229	0	0	1
H3K4me1_PiE_epiP	H3K36me3_PiE_epiP	0.0815	3.31e-84	0	1
H3K4me3_PiE_epiP	H3K4me1_P_epiP	-0.0931	1.51e-109	0	1
H3K4me3_PiE_epiP	H3K4me3_P_epiP	0.1048	6.87e-139	0	1
H3K4me3_PiE_epiP	H3K4me1_PiE_epiP	0.4878	0	0.4959	0
H3K4me3_PiE_epiP	H3K27ac_PiE_epiP	0.5281	0	0.4857	0
H3K4me3_PiE_epiP	H3K27me3_PiE_epiP	0.2127	0	0	1
H3K4me3_PiE_epiP	H3K36me3_PiE_epiP	-0.1455	2.21e-268	0	1
H3K27ac_PiE_epiP	H3K27ac_P_epiP	0.069	1.75e-60	0	1
H3K27ac_PiE_epiP	H3K4me1_PiE_epiP	0.4438	0	0.4776	0
H3K27ac_PiE_epiP	H3K4me3_PiE_epiP	0.5281	0	0.4857	0
H3K27ac_PiE_epiP	H3K27me3_PiE_epiP	-0.3236	0	-0.3363	2.76e-283
H3K27ac_PiE_epiP	H3K36me3_PiE_epiP	0.3115	0	0.3338	9.2e-279
H3K27me3_PiE_epiP	H3K4me1_PiE_epiP	0.2229	0	0	1
H3K27me3_PiE_epiP	H3K4me3_PiE_epiP	0.2127	0	0	1
H3K27me3_PiE_epiP	H3K27ac_PiE_epiP	-0.3236	0	-0.3363	2.76e-283
H3K27me3_PiE_epiP	H3K36me3_PiE_epiP	-0.1665	0	0	1
H3K36me3_PiE_epiP	H3K4me1_PiE_epiP	0.0815	3.31e-84	0	1
H3K36me3_PiE_epiP	H3K4me3_PiE_epiP	-0.1455	2.21e-268	0	1
H3K36me3_PiE_epiP	H3K27ac_PiE_epiP	0.3115	0	0.3338	9.2e-279
H3K36me3_PiE_epiP	H3K27me3_PiE_epiP	-0.1665	0	0	1
H3K36me3_PiE_epiP	H3K36me3_EiE_epiE	0.066	2.43e-55	0	1
H3K4me1_PiE_epiE	H3K4me1_P_epiP	0.1473	4.72e-275	0	1
H3K4me1_PiE_epiE	H3K27me3_P_epiP	-0.0737	5.84e-69	0	1
H3K4me1_PiE_epiE	H3K4me3_PiE_epiE	0.451	0	0.4408	0
H3K4me1_PiE_epiE	H3K27ac_PiE_epiE	0.5804	0	0.5851	0
H3K4me1_PiE_epiE	H3K27me3_PiE_epiE	0.2715	0	0.2716	6.69e-180
H3K4me3_PiE_epiE	H3K4me3_gE_epiE	0.0847	6.82e-91	0	1
H3K4me3_PiE_epiE	H3K4me1_PiE_epiE	0.451	0	0.4408	0
H3K4me3_PiE_epiE	H3K27ac_PiE_epiE	0.3281	0	0.3231	6.94e-260
H3K4me3_PiE_epiE	H3K27me3_PiE_epiE	0.2251	0	0.2142	4.67e-110
H3K27ac_PiE_epiE	H3K4me1_P_epiP	-0.0995	3.93e-125	0	1
H3K27ac_PiE_epiE	H3K27ac_P_epiP	0.1104	4.38e-154	0	1
H3K27ac_PiE_epiE	H3K27me3_P_epiP	0.0814	5.23e-84	0	1
H3K27ac_PiE_epiE	H3K27ac_gE_epiE	0.0814	5.6e-84	0	1
H3K27ac_PiE_epiE	H3K4me1_PiE_epiE	0.5804	0	0.5851	0
H3K27ac_PiE_epiE	H3K4me3_PiE_epiE	0.3281	0	0.3231	6.94e-260
H3K27ac_PiE_epiE	H3K27me3_PiE_epiE	-0.2409	0	-0.2493	1.89e-150
H3K27ac_PiE_epiE	H3K36me3_PiE_epiE	0.4053	0	0.416	0
H3K27me3_PiE_epiE	H3K27me3_P_epiP	0.1473	2.02e-275	0	1
H3K27me3_PiE_epiE	H3K4me1_PiE_epiE	0.2715	0	0.2716	6.69e-180
H3K27me3_PiE_epiE	H3K4me3_PiE_epiE	0.2251	0	0.2142	4.67e-110
H3K27me3_PiE_epiE	H3K27ac_PiE_epiE	-0.2409	0	-0.2493	1.89e-150
H3K27me3_PiE_epiE	H3K36me3_PiE_epiE	-0.2455	0	0	1
H3K27me3_PiE_epiE	H3K27me3_EiE_epiE	0.1258	2.81e-200	0	1
H3K36me3_PiE_epiE	H3K36me3_P_epiP	0.0952	1.08e-114	0	1
H3K36me3_PiE_epiE	H3K27ac_PiE_epiE	0.4053	0	0.416	0
H3K36me3_PiE_epiE	H3K27me3_PiE_epiE	-0.2455	0	0	1
H3K4me1_EiE_epiP	H3K4me3_EiE_epiP	0.7469	0	0.6314	0
H3K4me1_EiE_epiP	H3K27ac_EiE_epiP	0.3084	0	0.3346	4.17e-280
H3K4me3_EiE_epiP	H3K4me1_EiE_epiP	0.7469	0	0.6314	0
H3K4me3_EiE_epiP	H3K27ac_EiE_epiP	0.3543	0	0.4869	0
H3K4me3_EiE_epiP	H3K27me3_EiE_epiP	0.285	0	0.4333	0
H3K4me3_EiE_epiP	H3K36me3_EiE_epiP	-0.1536	1.45e-299	0	1
H3K27ac_EiE_epiP	H3K4me1_EiE_epiP	0.3084	0	0.3346	4.17e-280
H3K27ac_EiE_epiP	H3K4me3_EiE_epiP	0.3543	0	0.4869	0
H3K27ac_EiE_epiP	H3K27me3_EiE_epiP	-0.2791	0	-0.3728	0
H3K27ac_EiE_epiP	H3K36me3_EiE_epiP	0.4408	0	0.463	0
H3K27me3_EiE_epiP	H3K4me3_EiE_epiP	0.285	0	0.4333	0
H3K27me3_EiE_epiP	H3K27ac_EiE_epiP	-0.2791	0	-0.3728	0
H3K27me3_EiE_epiP	H3K36me3_EiE_epiP	-0.1806	0	0	1
H3K36me3_EiE_epiP	H3K4me3_EiE_epiP	-0.1536	1.45e-299	0	1
H3K36me3_EiE_epiP	H3K27ac_EiE_epiP	0.4408	0	0.463	0
H3K36me3_EiE_epiP	H3K27me3_EiE_epiP	-0.1806	0	0	1
H3K4me1_EiE_epiE	H3K4me3_EiE_epiE	0.4524	0	0.4441	0
H3K4me1_EiE_epiE	H3K27ac_EiE_epiE	0.5675	0	0.5525	0
H3K4me1_EiE_epiE	H3K27me3_EiE_epiE	0.3087	0	0.2839	1.79e-197
H3K4me3_EiE_epiE	H3K4me1_EiE_epiE	0.4524	0	0.4441	0
H3K4me3_EiE_epiE	H3K27ac_EiE_epiE	0.3285	0	0.3652	0
H3K4me3_EiE_epiE	H3K27me3_EiE_epiE	0.2413	0	0	1
H3K4me3_EiE_epiE	H3K36me3_EiE_epiE	0.0409	7.31e-22	0	1
H3K27ac_EiE_epiE	H3K4me1_EiE_epiE	0.5675	0	0.5525	0
H3K27ac_EiE_epiE	H3K4me3_EiE_epiE	0.3285	0	0.3652	0
H3K27ac_EiE_epiE	H3K27me3_EiE_epiE	-0.2649	0	-0.2346	1.13e-132
H3K27ac_EiE_epiE	H3K36me3_EiE_epiE	0.4031	0	0.3996	0
H3K27me3_EiE_epiE	H3K27me3_gE_epiE	0.0709	7.65e-64	0	1
H3K27me3_EiE_epiE	H3K27me3_PiE_epiE	0.1258	2.81e-200	0	1
H3K27me3_EiE_epiE	H3K4me1_EiE_epiE	0.3087	0	0.2839	1.79e-197
H3K27me3_EiE_epiE	H3K4me3_EiE_epiE	0.2413	0	0	1
H3K27me3_EiE_epiE	H3K27ac_EiE_epiE	-0.2649	0	-0.2346	1.13e-132
H3K27me3_EiE_epiE	H3K36me3_EiE_epiE	-0.1775	0	0	1
H3K36me3_EiE_epiE	H3K36me3_PiE_epiP	0.066	2.43e-55	0	1
H3K36me3_EiE_epiE	H3K4me3_EiE_epiE	0.0409	7.31e-22	0	1
H3K36me3_EiE_epiE	H3K27ac_EiE_epiE	0.4031	0	0.3996	0
H3K36me3_EiE_epiE	H3K27me3_EiE_epiE	-0.1775	0	0	1
