## Supplementary_Tables_Excel_Files for "Epigenomic profiling of primate LCLs reveals the evolutionary patterns of epigenetic activities in gene regulatory architectures": SupplementaryTable15.xlsx

### Sheet: Sheet1
		Whole Network										Full architecture
NodeA	NodeB	Partial_correlation(H3K4me1)	P_value(H3K4me1)	Partial_correlation(H3K4me3)	P_value(H3K4me3)	Partial_correlation(H3K27ac)	P_value(H3K27ac)	Partial_correlation(H3K27me3)	P_value(H3K27me3)	Partial_correlation(H3K36me3)	P_value(H3K36me3)	Partial_correlation(H3K4me1)	P_value(H3K4me1)	Partial_correlation(H3K4me3)	P_value(H3K4me3)	Partial_correlation(H3K27ac)	P_value(H3K27ac)	Partial_correlation(H3K27me3)	P_value(H3K27me3)	Partial_correlation(H3K36me3)
Expression	P_epiP	0.3664	0	0.3583	0	0.4894	0	0	1	0.4981	0	0.1559	2.15e-58	0.1393	1.11e-46	0.2715	1.29e-180	-0.1544	2.31e-57	0.3592	0
Expression	P_epiE	-0.1067	1.59e-144	-0.168	0	0	1	-0.3997	0	0	1	0	1	-0.1479	1.45e-52	0	1	-0.3633	0	0	1
Expression	gE_epiE	0.1637	0	0.1615	0	0.2911	0	-0.3762	0	0.4409	0	0.126	2.65e-38	0.1332	9.09e-43	0.221	4.3e-118	-0.2233	1.92e-120	0.3863	0
Expression	prE_epiE	0.0723	7.67e-67	0	1	0.0928	1.39e-109	0	1	0.0899	7.61e-103	0	1	0	1	0	1	0	1	0	1
Expression	PiE_epiE	0	1	0	1	0	1	0.0847	3.68e-91	0	1	0	1	0	1	0	1	0	1	0	1
Expression	EiE_epiE	0	1	0	1	0	1	0.0722	1.26e-66	0	1	0	1	0	1	0	1	0	1	0	1
P_epiP	Expression	0.3664	0	0.3583	0	0.4894	0	0	1	0.4981	0	0.1559	2.15e-58	0.1393	1.11e-46	0.2715	1.29e-180	-0.1544	2.31e-57	0.3592	0
P_epiP	P_epiE	-0.4311	0	-0.3878	0	-0.4042	0	-0.1843	0	-0.289	0	-0.6039	0	-0.5722	0	-0.5684	0	-0.2679	2.05e-175	-0.4138	0
P_epiP	gE_epiP	-0.0999	7.31e-127	-0.1051	3.67e-140	-0.1111	1.73e-156	0	1	-0.1082	1.7e-148	0	1	0	1	0	1	0	1	0	1
P_epiP	gE_epiE	-0.2111	0	-0.2145	0	-0.2031	0	0.144	2.16e-263	-0.1746	0	0	1	0	1	0	1	0.2589	1.94e-163	0	1
P_epiP	prE_epiE	0	1	0	1	0	1	0.1073	4.66e-146	0	1	0	1	0	1	0	1	0.1603	9.04e-62	0	1
P_epiP	PiE_epiP	0.1277	1.14e-206	0.1359	1.41e-234	0.1467	1.34e-273	0	1	0.1287	3.48e-210	0.2247	6.77e-122	0.2301	4.45e-128	0.2375	9.05e-137	0	1	0.1696	5.33e-69
P_epiP	PiE_epiE	0.3176	0	0.2866	0	0.3331	0	0.1581	0	0.3419	0	0.4439	0	0.4137	0	0.4436	0	0.2007	5.57e-97	0.3988	0
P_epiE	Expression	-0.1067	1.59e-144	-0.168	0	0	1	-0.3997	0	0	1	0	1	-0.1479	1.45e-52	0	1	-0.3633	0	0	1
P_epiE	P_epiP	-0.4311	0	-0.3878	0	-0.4042	0	-0.1843	0	-0.289	0	-0.6039	0	-0.5722	0	-0.5684	0	-0.2679	2.05e-175	-0.4138	0
P_epiE	gE_epiE	-0.0784	1.97e-78	0	1	0	1	0.0714	3.32e-65	0	1	0	1	0	1	0	1	0.1828	2.35e-80	0	1
P_epiE	prE_epiE	0	1	0	1	0	1	0.0668	3.89e-57	0.1038	9.07e-137	0	1	0	1	0	1	0	1	0.1467	1.24e-51
P_epiE	PiE_epiP	0	1	0	1	0	1	0	1	0	1	0.1164	7.91e-33	0.1231	1.07e-36	0.1283	1.02e-39	0	1	0	1
P_epiE	PiE_epiE	0.1097	9.15e-153	0.0937	1.19e-111	0.1129	1.26e-161	0	1	0	1	0.1949	2.41e-91	0.186	4.35e-83	0.1898	1.1e-86	0	1	0	1
gE_epiP	P_epiP	-0.0999	7.31e-127	-0.1051	3.67e-140	-0.1111	1.73e-156	0	1	-0.1082	1.7e-148	0	1	0	1	0	1	0	1	0	1
gE_epiP	gE_epiE	0.0998	1.67e-126	0.1126	1.07e-160	0.1004	6.65e-128	0.1711	0	0.0814	1.47e-84	0.0954	1.78e-22	0.1072	4.82e-28	0	1	0.1658	4.92e-66	0	1
gE_epiE	Expression	0.1637	0	0.1615	0	0.2911	0	-0.3762	0	0.4409	0	0.126	2.65e-38	0.1332	9.09e-43	0.221	4.3e-118	-0.2233	1.92e-120	0.3863	0
gE_epiE	P_epiP	-0.2111	0	-0.2145	0	-0.2031	0	0.144	2.16e-263	-0.1746	0	0	1	0	1	0	1	0.2589	1.94e-163	0	1
gE_epiE	P_epiE	-0.0784	1.97e-78	0	1	0	1	0.0714	3.32e-65	0	1	0	1	0	1	0	1	0.1828	2.35e-80	0	1
gE_epiE	gE_epiP	0.0998	1.67e-126	0.1126	1.07e-160	0.1004	6.65e-128	0.1711	0	0.0814	1.47e-84	0.0954	1.78e-22	0.1072	4.82e-28	0	1	0.1658	4.92e-66	0	1
gE_epiE	PiE_epiP	-0.1218	2.72e-188	-0.1118	1.02e-158	-0.1152	2.46e-168	0	1	-0.1001	4.58e-127	-0.1075	3.43e-28	-0.0962	8.41e-23	-0.1026	9.48e-26	0	1	0	1
gE_epiE	EiE_epiE	0.123	8.65e-192	0.13	2.42e-214	0.1242	1.07e-195	0.1246	6.8e-197	0.0994	2.29e-125	0.0954	1.78e-22	0.1069	6.12e-28	0.1075	4.09e-28	0	1	0	1
prE_epiP	prE_epiE	0	1	0	1	0	1	0	1	0	1	-0.1075	3.72e-28	0	1	0	1	0	1	0	1
prE_epiE	Expression	0.0723	7.67e-67	0	1	0.0928	1.39e-109	0	1	0.0899	7.61e-103	0	1	0	1	0	1	0	1	0	1
prE_epiE	P_epiP	0	1	0	1	0	1	0.1073	4.66e-146	0	1	0	1	0	1	0	1	0.1603	9.04e-62	0	1
prE_epiE	P_epiE	0	1	0	1	0	1	0.0668	3.89e-57	0.1038	9.07e-137	0	1	0	1	0	1	0	1	0.1467	1.24e-51
prE_epiE	prE_epiP	0	1	0	1	0	1	0	1	0	1	-0.1075	3.72e-28	0	1	0	1	0	1	0	1
PiE_epiP	P_epiP	0.1277	1.14e-206	0.1359	1.41e-234	0.1467	1.34e-273	0	1	0.1287	3.48e-210	0.2247	6.77e-122	0.2301	4.45e-128	0.2375	9.05e-137	0	1	0.1696	5.33e-69
PiE_epiP	P_epiE	0	1	0	1	0	1	0	1	0	1	0.1164	7.91e-33	0.1231	1.07e-36	0.1283	1.02e-39	0	1	0	1
PiE_epiP	gE_epiE	-0.1218	2.72e-188	-0.1118	1.02e-158	-0.1152	2.46e-168	0	1	-0.1001	4.58e-127	-0.1075	3.43e-28	-0.0962	8.41e-23	-0.1026	9.48e-26	0	1	0	1
PiE_epiP	PiE_epiE	0	1	0.0664	1.14e-56	0	1	0.0797	6.83e-81	0	1	-0.1765	7.64e-75	-0.1616	1.07e-62	-0.1709	2.75e-70	0	1	-0.1244	2.27e-37
PiE_epiP	EiE_epiP	0.0744	9.62e-71	0.0799	1.92e-81	0	1	0	1	0	1	0	1	0	1	0	1	0	1	0	1
PiE_epiP	EiE_epiE	0.1735	0	0.1629	0	0.1666	0	0.0802	7.01e-82	0.1758	0	0.1866	1.18e-83	0.1792	4.53e-77	0.1847	4.37e-82	0	1	0.1986	6.69e-95
PiE_epiE	Expression	0	1	0	1	0	1	0.0847	3.68e-91	0	1	0	1	0	1	0	1	0	1	0	1
PiE_epiE	P_epiP	0.3176	0	0.2866	0	0.3331	0	0.1581	0	0.3419	0	0.4439	0	0.4137	0	0.4436	0	0.2007	5.57e-97	0.3988	0
PiE_epiE	P_epiE	0.1097	9.15e-153	0.0937	1.19e-111	0.1129	1.26e-161	0	1	0	1	0.1949	2.41e-91	0.186	4.35e-83	0.1898	1.1e-86	0	1	0	1
PiE_epiE	PiE_epiP	0	1	0.0664	1.14e-56	0	1	0.0797	6.83e-81	0	1	-0.1765	7.64e-75	-0.1616	1.07e-62	-0.1709	2.75e-70	0	1	-0.1244	2.27e-37
PiE_epiE	EiE_epiE	0.2211	0	0.2152	0	0.2225	0	0.1979	0	0.1635	0	0.202	3.64e-98	0.206	3.93e-102	0.2093	1.14e-105	0.2002	1.45e-96	0.1432	2.89e-49
EiE_epiP	PiE_epiP	0.0744	9.62e-71	0.0799	1.92e-81	0	1	0	1	0	1	0	1	0	1	0	1	0	1	0	1
EiE_epiP	EiE_epiE	0.1092	2.09e-151	0.1095	4.26e-152	0.1079	7.84e-148	0	1	0.0968	5.79e-119	0.1023	1.34e-25	0.1083	1.32e-28	0.1041	1.78e-26	0	1	0	1
EiE_epiE	Expression	0	1	0	1	0	1	0.0722	1.26e-66	0	1	0	1	0	1	0	1	0	1	0	1
EiE_epiE	gE_epiE	0.123	8.65e-192	0.13	2.42e-214	0.1242	1.07e-195	0.1246	6.8e-197	0.0994	2.29e-125	0.0954	1.78e-22	0.1069	6.12e-28	0.1075	4.09e-28	0	1	0	1
EiE_epiE	PiE_epiP	0.1735	0	0.1629	0	0.1666	0	0.0802	7.01e-82	0.1758	0	0.1866	1.18e-83	0.1792	4.53e-77	0.1847	4.37e-82	0	1	0.1986	6.69e-95
EiE_epiE	PiE_epiE	0.2211	0	0.2152	0	0.2225	0	0.1979	0	0.1635	0	0.202	3.64e-98	0.206	3.93e-102	0.2093	1.14e-105	0.2002	1.45e-96	0.1432	2.89e-49
EiE_epiE	EiE_epiP	0.1092	2.09e-151	0.1095	4.26e-152	0.1079	7.84e-148	0	1	0.0968	5.79e-119	0.1023	1.34e-25	0.1083	1.32e-28	0.1041	1.78e-26	0	1	0	1
