## Supplementary_Tables_Excel_Files for "Epigenomic profiling of primate LCLs reveals the evolutionary patterns of epigenetic activities in gene regulatory architectures": SupplementaryTable17.xlsx

### Sheet: SupplementaryTable_16
Histone: Regulatory role: Epigenetic state	% explained variance
H3K4me3_P_epiP	24.32
H3K4me3_gE_epiP	0.29
H3K4me3_prE_epiP	0.08
H3K4me3_PiE_epiP	0.16
H3K4me3_EiE_epiP	0.2
H3K4me3_P_epiE	2.32
H3K4me3_gE_epiE	2.18
H3K4me3_prE_epiE	0.31
H3K4me3_PiE_epiE	0.42
H3K4me3_EiE_epiE	0.08
H3K4me1_P_epiP	0
H3K4me1_gE_epiP	0
H3K4me1_prE_epiP	0
H3K4me1_PiE_epiP	0
H3K4me1_EiE_epiP	0.01
H3K4me1_P_epiE	1.56
H3K4me1_gE_epiE	0.12
H3K4me1_prE_epiE	0.04
H3K4me1_PiE_epiE	0
H3K4me1_EiE_epiE	0
H3K27ac_P_epiP	4.07
H3K27ac_gE_epiP	0.73
H3K27ac_prE_epiP	0.03
H3K27ac_PiE_epiP	0
H3K27ac_EiE_epiP	0.01
H3K27ac_P_epiE	3.59
H3K27ac_gE_epiE	7.04
H3K27ac_prE_epiE	0.09
H3K27ac_PiE_epiE	0.03
H3K27ac_EiE_epiE	0
H3K36me3_P_epiP	1.68
H3K36me3_gE_epiP	0.48
H3K36me3_prE_epiP	0.03
H3K36me3_PiE_epiP	0
H3K36me3_EiE_epiP	0.02
H3K36me3_P_epiE	0.42
H3K36me3_gE_epiE	9.8
H3K36me3_prE_epiE	0.02
H3K36me3_PiE_epiE	0
H3K36me3_EiE_epiE	0
H3K27me3_P_epiP	0.13
H3K27me3_gE_epiP	0.01
H3K27me3_prE_epiP	0
H3K27me3_PiE_epiP	0
H3K27me3_EiE_epiP	0
H3K27me3_P_epiE	0.63
H3K27me3_gE_epiE	0.55
H3K27me3_prE_epiE	0.03
H3K27me3_PiE_epiE	0.05
H3K4me3_P_epiP:H3K4me3_gE_epiP	0.09
H3K4me3_P_epiP:H3K4me3_prE_epiP	0
H3K4me3_P_epiP:H3K4me3_PiE_epiP	0
H3K4me3_P_epiP:H3K4me3_EiE_epiP	0.03
H3K4me3_P_epiP:H3K4me3_P_epiE	0
H3K4me3_P_epiP:H3K4me3_gE_epiE	2.87
H3K4me3_P_epiP:H3K4me3_prE_epiE	0.12
H3K4me3_P_epiP:H3K4me3_PiE_epiE	0
H3K4me3_P_epiP:H3K4me3_EiE_epiE	0.02
H3K4me3_P_epiP:H3K4me1_P_epiP	0.11
H3K4me3_P_epiP:H3K4me1_gE_epiP	0
H3K4me3_P_epiP:H3K4me1_prE_epiP	0
H3K4me3_P_epiP:H3K4me1_PiE_epiP	0
H3K4me3_P_epiP:H3K4me1_EiE_epiP	0
H3K4me3_P_epiP:H3K4me1_P_epiE	0.02
H3K4me3_P_epiP:H3K4me1_gE_epiE	0.96
H3K4me3_P_epiP:H3K4me1_prE_epiE	0.01
H3K4me3_P_epiP:H3K4me1_PiE_epiE	0.04
H3K4me3_P_epiP:H3K4me1_EiE_epiE	0
H3K4me3_P_epiP:H3K27ac_P_epiP	0.25
H3K4me3_P_epiP:H3K27ac_gE_epiP	0.04
H3K4me3_P_epiP:H3K27ac_prE_epiP	0
H3K4me3_P_epiP:H3K27ac_PiE_epiP	0
H3K4me3_P_epiP:H3K27ac_EiE_epiP	0
H3K4me3_P_epiP:H3K27ac_P_epiE	0
H3K4me3_P_epiP:H3K27ac_gE_epiE	0.8
H3K4me3_P_epiP:H3K27ac_prE_epiE	0.08
H3K4me3_P_epiP:H3K27ac_PiE_epiE	0
H3K4me3_P_epiP:H3K27ac_EiE_epiE	0
H3K4me3_P_epiP:H3K36me3_P_epiP	0.01
H3K4me3_P_epiP:H3K36me3_gE_epiP	0.08
H3K4me3_P_epiP:H3K36me3_prE_epiP	0.01
H3K4me3_P_epiP:H3K36me3_PiE_epiP	0
H3K4me3_P_epiP:H3K36me3_EiE_epiP	0
H3K4me3_P_epiP:H3K36me3_P_epiE	0
H3K4me3_P_epiP:H3K36me3_gE_epiE	1.36
H3K4me3_P_epiP:H3K36me3_prE_epiE	0.05
H3K4me3_P_epiP:H3K36me3_PiE_epiE	0
H3K4me3_P_epiP:H3K36me3_EiE_epiE	0
H3K4me3_P_epiP:H3K27me3_P_epiP	0
H3K4me3_P_epiP:H3K27me3_gE_epiP	0
H3K4me3_P_epiP:H3K27me3_prE_epiP	0
H3K4me3_P_epiP:H3K27me3_PiE_epiP	0.02
H3K4me3_P_epiP:H3K27me3_EiE_epiP	0
H3K4me3_P_epiP:H3K27me3_P_epiE	0
H3K4me3_P_epiP:H3K27me3_gE_epiE	0.23
H3K4me3_P_epiP:H3K27me3_prE_epiE	0.03
H3K4me3_P_epiP:H3K27me3_PiE_epiE	0.03
H3K4me3_gE_epiP:H3K4me3_prE_epiP	0
H3K4me3_gE_epiP:H3K4me3_PiE_epiP	0
H3K4me3_gE_epiP:H3K4me3_EiE_epiP	0
H3K4me3_gE_epiP:H3K4me3_P_epiE	0.03
H3K4me3_gE_epiP:H3K4me3_gE_epiE	0.01
H3K4me3_gE_epiP:H3K4me3_prE_epiE	0
H3K4me3_gE_epiP:H3K4me3_PiE_epiE	0.01
H3K4me3_gE_epiP:H3K4me3_EiE_epiE	0
H3K4me3_gE_epiP:H3K4me1_P_epiP	0
H3K4me3_gE_epiP:H3K4me1_gE_epiP	0.07
H3K4me3_gE_epiP:H3K4me1_prE_epiP	0
H3K4me3_gE_epiP:H3K4me1_PiE_epiP	0
H3K4me3_gE_epiP:H3K4me1_EiE_epiP	0
H3K4me3_gE_epiP:H3K4me1_P_epiE	0
H3K4me3_gE_epiP:H3K4me1_gE_epiE	0
H3K4me3_gE_epiP:H3K4me1_prE_epiE	0
H3K4me3_gE_epiP:H3K4me1_PiE_epiE	0
H3K4me3_gE_epiP:H3K4me1_EiE_epiE	0
H3K4me3_gE_epiP:H3K27ac_P_epiP	0.04
H3K4me3_gE_epiP:H3K27ac_gE_epiP	0
H3K4me3_gE_epiP:H3K27ac_prE_epiP	0.01
H3K4me3_gE_epiP:H3K27ac_PiE_epiP	0
H3K4me3_gE_epiP:H3K27ac_EiE_epiP	0
H3K4me3_gE_epiP:H3K27ac_P_epiE	0.06
H3K4me3_gE_epiP:H3K27ac_gE_epiE	0.02
H3K4me3_gE_epiP:H3K27ac_prE_epiE	0.01
H3K4me3_gE_epiP:H3K27ac_PiE_epiE	0
H3K4me3_gE_epiP:H3K27ac_EiE_epiE	0
H3K4me3_gE_epiP:H3K36me3_P_epiP	0.01
H3K4me3_gE_epiP:H3K36me3_gE_epiP	0.02
H3K4me3_gE_epiP:H3K36me3_prE_epiP	0
H3K4me3_gE_epiP:H3K36me3_PiE_epiP	0
H3K4me3_gE_epiP:H3K36me3_EiE_epiP	0
H3K4me3_gE_epiP:H3K36me3_P_epiE	0.01
H3K4me3_gE_epiP:H3K36me3_gE_epiE	0.05
H3K4me3_gE_epiP:H3K36me3_prE_epiE	0
H3K4me3_gE_epiP:H3K36me3_PiE_epiE	0
H3K4me3_gE_epiP:H3K36me3_EiE_epiE	0
H3K4me3_gE_epiP:H3K27me3_P_epiP	0
H3K4me3_gE_epiP:H3K27me3_gE_epiP	0
H3K4me3_gE_epiP:H3K27me3_prE_epiP	0
H3K4me3_gE_epiP:H3K27me3_PiE_epiP	0
H3K4me3_gE_epiP:H3K27me3_EiE_epiP	0
H3K4me3_gE_epiP:H3K27me3_P_epiE	0.02
H3K4me3_gE_epiP:H3K27me3_gE_epiE	0.02
H3K4me3_gE_epiP:H3K27me3_prE_epiE	0
H3K4me3_gE_epiP:H3K27me3_PiE_epiE	0
H3K4me3_prE_epiP:H3K4me3_PiE_epiP	0
H3K4me3_prE_epiP:H3K4me3_EiE_epiP	0
H3K4me3_prE_epiP:H3K4me3_P_epiE	0
H3K4me3_prE_epiP:H3K4me3_gE_epiE	0.02
H3K4me3_prE_epiP:H3K4me3_prE_epiE	0
H3K4me3_prE_epiP:H3K4me3_PiE_epiE	0
H3K4me3_prE_epiP:H3K4me3_EiE_epiE	0
H3K4me3_prE_epiP:H3K4me1_P_epiP	0
H3K4me3_prE_epiP:H3K4me1_gE_epiP	0
H3K4me3_prE_epiP:H3K4me1_prE_epiP	0
H3K4me3_prE_epiP:H3K4me1_PiE_epiP	0
H3K4me3_prE_epiP:H3K4me1_EiE_epiP	0
H3K4me3_prE_epiP:H3K4me1_P_epiE	0
H3K4me3_prE_epiP:H3K4me1_gE_epiE	0
H3K4me3_prE_epiP:H3K4me1_prE_epiE	0
H3K4me3_prE_epiP:H3K4me1_PiE_epiE	0
H3K4me3_prE_epiP:H3K4me1_EiE_epiE	0
H3K4me3_prE_epiP:H3K27ac_P_epiP	0
H3K4me3_prE_epiP:H3K27ac_gE_epiP	0
H3K4me3_prE_epiP:H3K27ac_prE_epiP	0
H3K4me3_prE_epiP:H3K27ac_PiE_epiP	0
H3K4me3_prE_epiP:H3K27ac_EiE_epiP	0
H3K4me3_prE_epiP:H3K27ac_P_epiE	0.01
H3K4me3_prE_epiP:H3K27ac_gE_epiE	0
H3K4me3_prE_epiP:H3K27ac_prE_epiE	0
H3K4me3_prE_epiP:H3K27ac_PiE_epiE	0
H3K4me3_prE_epiP:H3K27ac_EiE_epiE	0
H3K4me3_prE_epiP:H3K36me3_P_epiP	0
H3K4me3_prE_epiP:H3K36me3_gE_epiP	0
H3K4me3_prE_epiP:H3K36me3_prE_epiP	0
H3K4me3_prE_epiP:H3K36me3_PiE_epiP	0
H3K4me3_prE_epiP:H3K36me3_EiE_epiP	0
H3K4me3_prE_epiP:H3K36me3_P_epiE	0
H3K4me3_prE_epiP:H3K36me3_gE_epiE	0.01
H3K4me3_prE_epiP:H3K36me3_prE_epiE	0
H3K4me3_prE_epiP:H3K36me3_PiE_epiE	0
H3K4me3_prE_epiP:H3K36me3_EiE_epiE	0
H3K4me3_prE_epiP:H3K27me3_P_epiP	0
H3K4me3_prE_epiP:H3K27me3_gE_epiP	0
H3K4me3_prE_epiP:H3K27me3_prE_epiP	0
H3K4me3_prE_epiP:H3K27me3_PiE_epiP	0
H3K4me3_prE_epiP:H3K27me3_EiE_epiP	0
H3K4me3_prE_epiP:H3K27me3_P_epiE	0
H3K4me3_prE_epiP:H3K27me3_gE_epiE	0
H3K4me3_prE_epiP:H3K27me3_prE_epiE	0
H3K4me3_prE_epiP:H3K27me3_PiE_epiE	0
H3K4me3_PiE_epiP:H3K4me3_EiE_epiP	0
H3K4me3_PiE_epiP:H3K4me3_P_epiE	0
H3K4me3_PiE_epiP:H3K4me3_gE_epiE	0
H3K4me3_PiE_epiP:H3K4me3_prE_epiE	0
H3K4me3_PiE_epiP:H3K4me3_PiE_epiE	0
H3K4me3_PiE_epiP:H3K4me3_EiE_epiE	0
H3K4me3_PiE_epiP:H3K4me1_P_epiP	0
H3K4me3_PiE_epiP:H3K4me1_gE_epiP	0
H3K4me3_PiE_epiP:H3K4me1_prE_epiP	0
H3K4me3_PiE_epiP:H3K4me1_PiE_epiP	0
H3K4me3_PiE_epiP:H3K4me1_EiE_epiP	0
H3K4me3_PiE_epiP:H3K4me1_P_epiE	0
H3K4me3_PiE_epiP:H3K4me1_gE_epiE	0
H3K4me3_PiE_epiP:H3K4me1_prE_epiE	0
H3K4me3_PiE_epiP:H3K4me1_PiE_epiE	0
H3K4me3_PiE_epiP:H3K4me1_EiE_epiE	0
H3K4me3_PiE_epiP:H3K27ac_P_epiP	0
H3K4me3_PiE_epiP:H3K27ac_gE_epiP	0
H3K4me3_PiE_epiP:H3K27ac_prE_epiP	0
H3K4me3_PiE_epiP:H3K27ac_PiE_epiP	0
H3K4me3_PiE_epiP:H3K27ac_EiE_epiP	0
H3K4me3_PiE_epiP:H3K27ac_P_epiE	0.01
H3K4me3_PiE_epiP:H3K27ac_gE_epiE	0
H3K4me3_PiE_epiP:H3K27ac_prE_epiE	0
H3K4me3_PiE_epiP:H3K27ac_PiE_epiE	0
H3K4me3_PiE_epiP:H3K27ac_EiE_epiE	0
H3K4me3_PiE_epiP:H3K36me3_P_epiP	0
H3K4me3_PiE_epiP:H3K36me3_gE_epiP	0
H3K4me3_PiE_epiP:H3K36me3_prE_epiP	0
H3K4me3_PiE_epiP:H3K36me3_PiE_epiP	0
H3K4me3_PiE_epiP:H3K36me3_EiE_epiP	0
H3K4me3_PiE_epiP:H3K36me3_P_epiE	0
H3K4me3_PiE_epiP:H3K36me3_gE_epiE	0
H3K4me3_PiE_epiP:H3K36me3_prE_epiE	0
H3K4me3_PiE_epiP:H3K36me3_PiE_epiE	0
H3K4me3_PiE_epiP:H3K36me3_EiE_epiE	0
H3K4me3_PiE_epiP:H3K27me3_P_epiP	0
H3K4me3_PiE_epiP:H3K27me3_gE_epiP	0
H3K4me3_PiE_epiP:H3K27me3_prE_epiP	0
H3K4me3_PiE_epiP:H3K27me3_PiE_epiP	0
H3K4me3_PiE_epiP:H3K27me3_EiE_epiP	0
H3K4me3_PiE_epiP:H3K27me3_P_epiE	0
H3K4me3_PiE_epiP:H3K27me3_gE_epiE	0
H3K4me3_PiE_epiP:H3K27me3_prE_epiE	0
H3K4me3_PiE_epiP:H3K27me3_PiE_epiE	0
H3K4me3_EiE_epiP:H3K4me3_P_epiE	0
H3K4me3_EiE_epiP:H3K4me3_gE_epiE	0
H3K4me3_EiE_epiP:H3K4me3_prE_epiE	0
H3K4me3_EiE_epiP:H3K4me3_PiE_epiE	0
H3K4me3_EiE_epiP:H3K4me3_EiE_epiE	0
H3K4me3_EiE_epiP:H3K4me1_P_epiP	0
H3K4me3_EiE_epiP:H3K4me1_gE_epiP	0
H3K4me3_EiE_epiP:H3K4me1_prE_epiP	0
H3K4me3_EiE_epiP:H3K4me1_PiE_epiP	0
H3K4me3_EiE_epiP:H3K4me1_EiE_epiP	0
H3K4me3_EiE_epiP:H3K4me1_P_epiE	0
H3K4me3_EiE_epiP:H3K4me1_gE_epiE	0
H3K4me3_EiE_epiP:H3K4me1_prE_epiE	0
H3K4me3_EiE_epiP:H3K4me1_PiE_epiE	0
H3K4me3_EiE_epiP:H3K4me1_EiE_epiE	0
H3K4me3_EiE_epiP:H3K27ac_P_epiP	0
H3K4me3_EiE_epiP:H3K27ac_gE_epiP	0
H3K4me3_EiE_epiP:H3K27ac_prE_epiP	0
H3K4me3_EiE_epiP:H3K27ac_PiE_epiP	0
H3K4me3_EiE_epiP:H3K27ac_EiE_epiP	0
H3K4me3_EiE_epiP:H3K27ac_P_epiE	0
H3K4me3_EiE_epiP:H3K27ac_gE_epiE	0
H3K4me3_EiE_epiP:H3K27ac_prE_epiE	0
H3K4me3_EiE_epiP:H3K27ac_PiE_epiE	0
H3K4me3_EiE_epiP:H3K27ac_EiE_epiE	0
H3K4me3_EiE_epiP:H3K36me3_P_epiP	0
H3K4me3_EiE_epiP:H3K36me3_gE_epiP	0
H3K4me3_EiE_epiP:H3K36me3_prE_epiP	0
H3K4me3_EiE_epiP:H3K36me3_PiE_epiP	0
H3K4me3_EiE_epiP:H3K36me3_EiE_epiP	0
H3K4me3_EiE_epiP:H3K36me3_P_epiE	0
H3K4me3_EiE_epiP:H3K36me3_gE_epiE	0
H3K4me3_EiE_epiP:H3K36me3_prE_epiE	0
H3K4me3_EiE_epiP:H3K36me3_PiE_epiE	0
H3K4me3_EiE_epiP:H3K36me3_EiE_epiE	0
H3K4me3_EiE_epiP:H3K27me3_P_epiP	0
H3K4me3_EiE_epiP:H3K27me3_gE_epiP	0
H3K4me3_EiE_epiP:H3K27me3_prE_epiP	0
H3K4me3_EiE_epiP:H3K27me3_PiE_epiP	0
H3K4me3_EiE_epiP:H3K27me3_EiE_epiP	0
H3K4me3_EiE_epiP:H3K27me3_P_epiE	0
H3K4me3_EiE_epiP:H3K27me3_gE_epiE	0
H3K4me3_EiE_epiP:H3K27me3_prE_epiE	0
H3K4me3_EiE_epiP:H3K27me3_PiE_epiE	0
H3K4me3_P_epiE:H3K4me3_gE_epiE	0.1
H3K4me3_P_epiE:H3K4me3_prE_epiE	0.01
H3K4me3_P_epiE:H3K4me3_PiE_epiE	0
H3K4me3_P_epiE:H3K4me3_EiE_epiE	0
H3K4me3_P_epiE:H3K4me1_P_epiP	0
H3K4me3_P_epiE:H3K4me1_gE_epiP	0
H3K4me3_P_epiE:H3K4me1_prE_epiP	0
H3K4me3_P_epiE:H3K4me1_PiE_epiP	0
H3K4me3_P_epiE:H3K4me1_EiE_epiP	0
H3K4me3_P_epiE:H3K4me1_P_epiE	0.08
H3K4me3_P_epiE:H3K4me1_gE_epiE	0.01
H3K4me3_P_epiE:H3K4me1_prE_epiE	0
H3K4me3_P_epiE:H3K4me1_PiE_epiE	0
H3K4me3_P_epiE:H3K4me1_EiE_epiE	0
H3K4me3_P_epiE:H3K27ac_P_epiP	0
H3K4me3_P_epiE:H3K27ac_gE_epiP	0
H3K4me3_P_epiE:H3K27ac_prE_epiP	0.01
H3K4me3_P_epiE:H3K27ac_PiE_epiP	0
H3K4me3_P_epiE:H3K27ac_EiE_epiP	0
H3K4me3_P_epiE:H3K27ac_P_epiE	0
H3K4me3_P_epiE:H3K27ac_gE_epiE	0.28
H3K4me3_P_epiE:H3K27ac_prE_epiE	0.05
H3K4me3_P_epiE:H3K27ac_PiE_epiE	0
H3K4me3_P_epiE:H3K27ac_EiE_epiE	0
H3K4me3_P_epiE:H3K36me3_P_epiP	0.02
H3K4me3_P_epiE:H3K36me3_gE_epiP	0
H3K4me3_P_epiE:H3K36me3_prE_epiP	0
H3K4me3_P_epiE:H3K36me3_PiE_epiP	0.01
H3K4me3_P_epiE:H3K36me3_EiE_epiP	0
H3K4me3_P_epiE:H3K36me3_P_epiE	0
H3K4me3_P_epiE:H3K36me3_gE_epiE	0.39
H3K4me3_P_epiE:H3K36me3_prE_epiE	0.02
H3K4me3_P_epiE:H3K36me3_PiE_epiE	0
H3K4me3_P_epiE:H3K36me3_EiE_epiE	0.01
H3K4me3_P_epiE:H3K27me3_P_epiP	0.02
H3K4me3_P_epiE:H3K27me3_gE_epiP	0
H3K4me3_P_epiE:H3K27me3_prE_epiP	0
H3K4me3_P_epiE:H3K27me3_PiE_epiP	0
H3K4me3_P_epiE:H3K27me3_EiE_epiP	0
H3K4me3_P_epiE:H3K27me3_P_epiE	0.07
H3K4me3_P_epiE:H3K27me3_gE_epiE	0.07
H3K4me3_P_epiE:H3K27me3_prE_epiE	0.01
H3K4me3_P_epiE:H3K27me3_PiE_epiE	0.01
H3K4me3_gE_epiE:H3K4me3_prE_epiE	0.01
H3K4me3_gE_epiE:H3K4me3_PiE_epiE	0
H3K4me3_gE_epiE:H3K4me3_EiE_epiE	0
H3K4me3_gE_epiE:H3K4me1_P_epiP	0
H3K4me3_gE_epiE:H3K4me1_gE_epiP	0
H3K4me3_gE_epiE:H3K4me1_prE_epiP	0
H3K4me3_gE_epiE:H3K4me1_PiE_epiP	0
H3K4me3_gE_epiE:H3K4me1_EiE_epiP	0
H3K4me3_gE_epiE:H3K4me1_P_epiE	0
H3K4me3_gE_epiE:H3K4me1_gE_epiE	0.09
H3K4me3_gE_epiE:H3K4me1_prE_epiE	0
H3K4me3_gE_epiE:H3K4me1_PiE_epiE	0
H3K4me3_gE_epiE:H3K4me1_EiE_epiE	0
H3K4me3_gE_epiE:H3K27ac_P_epiP	0.12
H3K4me3_gE_epiE:H3K27ac_gE_epiP	0.04
H3K4me3_gE_epiE:H3K27ac_prE_epiP	0.01
H3K4me3_gE_epiE:H3K27ac_PiE_epiP	0
H3K4me3_gE_epiE:H3K27ac_EiE_epiP	0
H3K4me3_gE_epiE:H3K27ac_P_epiE	0.09
H3K4me3_gE_epiE:H3K27ac_gE_epiE	0
H3K4me3_gE_epiE:H3K27ac_prE_epiE	0.03
H3K4me3_gE_epiE:H3K27ac_PiE_epiE	0
H3K4me3_gE_epiE:H3K27ac_EiE_epiE	0
H3K4me3_gE_epiE:H3K36me3_P_epiP	0.09
H3K4me3_gE_epiE:H3K36me3_gE_epiP	0.01
H3K4me3_gE_epiE:H3K36me3_prE_epiP	0.01
H3K4me3_gE_epiE:H3K36me3_PiE_epiP	0
H3K4me3_gE_epiE:H3K36me3_EiE_epiP	0
H3K4me3_gE_epiE:H3K36me3_P_epiE	0.03
H3K4me3_gE_epiE:H3K36me3_gE_epiE	0.06
H3K4me3_gE_epiE:H3K36me3_prE_epiE	0.02
H3K4me3_gE_epiE:H3K36me3_PiE_epiE	0
H3K4me3_gE_epiE:H3K36me3_EiE_epiE	0
H3K4me3_gE_epiE:H3K27me3_P_epiP	0.07
H3K4me3_gE_epiE:H3K27me3_gE_epiP	0
H3K4me3_gE_epiE:H3K27me3_prE_epiP	0
H3K4me3_gE_epiE:H3K27me3_PiE_epiP	0
H3K4me3_gE_epiE:H3K27me3_EiE_epiP	0
H3K4me3_gE_epiE:H3K27me3_P_epiE	0.06
H3K4me3_gE_epiE:H3K27me3_gE_epiE	0
H3K4me3_gE_epiE:H3K27me3_prE_epiE	0.03
H3K4me3_gE_epiE:H3K27me3_PiE_epiE	0
H3K4me3_prE_epiE:H3K4me3_PiE_epiE	0
H3K4me3_prE_epiE:H3K4me3_EiE_epiE	0
H3K4me3_prE_epiE:H3K4me1_P_epiP	0
H3K4me3_prE_epiE:H3K4me1_gE_epiP	0
H3K4me3_prE_epiE:H3K4me1_prE_epiP	0
H3K4me3_prE_epiE:H3K4me1_PiE_epiP	0
H3K4me3_prE_epiE:H3K4me1_EiE_epiP	0
H3K4me3_prE_epiE:H3K4me1_P_epiE	0.01
H3K4me3_prE_epiE:H3K4me1_gE_epiE	0
H3K4me3_prE_epiE:H3K4me1_prE_epiE	0
H3K4me3_prE_epiE:H3K4me1_PiE_epiE	0
H3K4me3_prE_epiE:H3K4me1_EiE_epiE	0
H3K4me3_prE_epiE:H3K27ac_P_epiP	0
H3K4me3_prE_epiE:H3K27ac_gE_epiP	0
H3K4me3_prE_epiE:H3K27ac_prE_epiP	0
H3K4me3_prE_epiE:H3K27ac_PiE_epiP	0
H3K4me3_prE_epiE:H3K27ac_EiE_epiP	0
H3K4me3_prE_epiE:H3K27ac_P_epiE	0
H3K4me3_prE_epiE:H3K27ac_gE_epiE	0.01
H3K4me3_prE_epiE:H3K27ac_prE_epiE	0
H3K4me3_prE_epiE:H3K27ac_PiE_epiE	0
H3K4me3_prE_epiE:H3K27ac_EiE_epiE	0
H3K4me3_prE_epiE:H3K36me3_P_epiP	0
H3K4me3_prE_epiE:H3K36me3_gE_epiP	0
H3K4me3_prE_epiE:H3K36me3_prE_epiP	0
H3K4me3_prE_epiE:H3K36me3_PiE_epiP	0
H3K4me3_prE_epiE:H3K36me3_EiE_epiP	0
H3K4me3_prE_epiE:H3K36me3_P_epiE	0
H3K4me3_prE_epiE:H3K36me3_gE_epiE	0
H3K4me3_prE_epiE:H3K36me3_prE_epiE	0
H3K4me3_prE_epiE:H3K36me3_PiE_epiE	0
H3K4me3_prE_epiE:H3K36me3_EiE_epiE	0
H3K4me3_prE_epiE:H3K27me3_P_epiP	0
H3K4me3_prE_epiE:H3K27me3_gE_epiP	0
H3K4me3_prE_epiE:H3K27me3_prE_epiP	0
H3K4me3_prE_epiE:H3K27me3_PiE_epiP	0
H3K4me3_prE_epiE:H3K27me3_EiE_epiP	0
H3K4me3_prE_epiE:H3K27me3_P_epiE	0.01
H3K4me3_prE_epiE:H3K27me3_gE_epiE	0.01
H3K4me3_prE_epiE:H3K27me3_prE_epiE	0
H3K4me3_prE_epiE:H3K27me3_PiE_epiE	0
H3K4me3_PiE_epiE:H3K4me3_EiE_epiE	0
H3K4me3_PiE_epiE:H3K4me1_P_epiP	0
H3K4me3_PiE_epiE:H3K4me1_gE_epiP	0
H3K4me3_PiE_epiE:H3K4me1_prE_epiP	0
H3K4me3_PiE_epiE:H3K4me1_PiE_epiP	0
H3K4me3_PiE_epiE:H3K4me1_EiE_epiP	0
H3K4me3_PiE_epiE:H3K4me1_P_epiE	0
H3K4me3_PiE_epiE:H3K4me1_gE_epiE	0
H3K4me3_PiE_epiE:H3K4me1_prE_epiE	0
H3K4me3_PiE_epiE:H3K4me1_PiE_epiE	0
H3K4me3_PiE_epiE:H3K4me1_EiE_epiE	0
H3K4me3_PiE_epiE:H3K27ac_P_epiP	0
H3K4me3_PiE_epiE:H3K27ac_gE_epiP	0
H3K4me3_PiE_epiE:H3K27ac_prE_epiP	0
H3K4me3_PiE_epiE:H3K27ac_PiE_epiP	0.01
H3K4me3_PiE_epiE:H3K27ac_EiE_epiP	0
H3K4me3_PiE_epiE:H3K27ac_P_epiE	0
H3K4me3_PiE_epiE:H3K27ac_gE_epiE	0
H3K4me3_PiE_epiE:H3K27ac_prE_epiE	0
H3K4me3_PiE_epiE:H3K27ac_PiE_epiE	0
H3K4me3_PiE_epiE:H3K27ac_EiE_epiE	0
H3K4me3_PiE_epiE:H3K36me3_P_epiP	0
H3K4me3_PiE_epiE:H3K36me3_gE_epiP	0
H3K4me3_PiE_epiE:H3K36me3_prE_epiP	0
H3K4me3_PiE_epiE:H3K36me3_PiE_epiP	0
H3K4me3_PiE_epiE:H3K36me3_EiE_epiP	0
H3K4me3_PiE_epiE:H3K36me3_P_epiE	0.01
H3K4me3_PiE_epiE:H3K36me3_gE_epiE	0
H3K4me3_PiE_epiE:H3K36me3_prE_epiE	0
H3K4me3_PiE_epiE:H3K36me3_PiE_epiE	0
H3K4me3_PiE_epiE:H3K36me3_EiE_epiE	0
H3K4me3_PiE_epiE:H3K27me3_P_epiP	0
H3K4me3_PiE_epiE:H3K27me3_gE_epiP	0
H3K4me3_PiE_epiE:H3K27me3_prE_epiP	0
H3K4me3_PiE_epiE:H3K27me3_PiE_epiP	0
H3K4me3_PiE_epiE:H3K27me3_EiE_epiP	0
H3K4me3_PiE_epiE:H3K27me3_P_epiE	0
H3K4me3_PiE_epiE:H3K27me3_gE_epiE	0
H3K4me3_PiE_epiE:H3K27me3_prE_epiE	0
H3K4me3_PiE_epiE:H3K27me3_PiE_epiE	0
H3K4me3_EiE_epiE:H3K4me1_P_epiP	0
H3K4me3_EiE_epiE:H3K4me1_gE_epiP	0
H3K4me3_EiE_epiE:H3K4me1_prE_epiP	0
H3K4me3_EiE_epiE:H3K4me1_PiE_epiP	0
H3K4me3_EiE_epiE:H3K4me1_EiE_epiP	0
H3K4me3_EiE_epiE:H3K4me1_P_epiE	0
H3K4me3_EiE_epiE:H3K4me1_gE_epiE	0
H3K4me3_EiE_epiE:H3K4me1_prE_epiE	0.01
H3K4me3_EiE_epiE:H3K4me1_PiE_epiE	0
H3K4me3_EiE_epiE:H3K4me1_EiE_epiE	0
H3K4me3_EiE_epiE:H3K27ac_P_epiP	0
H3K4me3_EiE_epiE:H3K27ac_gE_epiP	0
H3K4me3_EiE_epiE:H3K27ac_prE_epiP	0
H3K4me3_EiE_epiE:H3K27ac_PiE_epiP	0
H3K4me3_EiE_epiE:H3K27ac_EiE_epiP	0
H3K4me3_EiE_epiE:H3K27ac_P_epiE	0
H3K4me3_EiE_epiE:H3K27ac_gE_epiE	0
H3K4me3_EiE_epiE:H3K27ac_prE_epiE	0
H3K4me3_EiE_epiE:H3K27ac_PiE_epiE	0
H3K4me3_EiE_epiE:H3K27ac_EiE_epiE	0
H3K4me3_EiE_epiE:H3K36me3_P_epiP	0
H3K4me3_EiE_epiE:H3K36me3_gE_epiP	0
H3K4me3_EiE_epiE:H3K36me3_prE_epiP	0
H3K4me3_EiE_epiE:H3K36me3_PiE_epiP	0
H3K4me3_EiE_epiE:H3K36me3_EiE_epiP	0
H3K4me3_EiE_epiE:H3K36me3_P_epiE	0
H3K4me3_EiE_epiE:H3K36me3_gE_epiE	0
H3K4me3_EiE_epiE:H3K36me3_prE_epiE	0
H3K4me3_EiE_epiE:H3K36me3_PiE_epiE	0
H3K4me3_EiE_epiE:H3K36me3_EiE_epiE	0.01
H3K4me3_EiE_epiE:H3K27me3_P_epiP	0
H3K4me3_EiE_epiE:H3K27me3_gE_epiP	0.01
H3K4me3_EiE_epiE:H3K27me3_prE_epiP	0
H3K4me3_EiE_epiE:H3K27me3_PiE_epiP	0
H3K4me3_EiE_epiE:H3K27me3_EiE_epiP	0
H3K4me3_EiE_epiE:H3K27me3_P_epiE	0
H3K4me3_EiE_epiE:H3K27me3_gE_epiE	0.01
H3K4me3_EiE_epiE:H3K27me3_prE_epiE	0
H3K4me3_EiE_epiE:H3K27me3_PiE_epiE	0
H3K4me1_P_epiP:H3K4me1_gE_epiP	0
H3K4me1_P_epiP:H3K4me1_prE_epiP	0
H3K4me1_P_epiP:H3K4me1_PiE_epiP	0
H3K4me1_P_epiP:H3K4me1_EiE_epiP	0
H3K4me1_P_epiP:H3K4me1_P_epiE	0.01
H3K4me1_P_epiP:H3K4me1_gE_epiE	0
H3K4me1_P_epiP:H3K4me1_prE_epiE	0
H3K4me1_P_epiP:H3K4me1_PiE_epiE	0
H3K4me1_P_epiP:H3K4me1_EiE_epiE	0
H3K4me1_P_epiP:H3K27ac_P_epiP	0.01
H3K4me1_P_epiP:H3K27ac_gE_epiP	0
H3K4me1_P_epiP:H3K27ac_prE_epiP	0
H3K4me1_P_epiP:H3K27ac_PiE_epiP	0
H3K4me1_P_epiP:H3K27ac_EiE_epiP	0
H3K4me1_P_epiP:H3K27ac_P_epiE	0
H3K4me1_P_epiP:H3K27ac_gE_epiE	0
H3K4me1_P_epiP:H3K27ac_prE_epiE	0
H3K4me1_P_epiP:H3K27ac_PiE_epiE	0
H3K4me1_P_epiP:H3K27ac_EiE_epiE	0
H3K4me1_P_epiP:H3K36me3_P_epiP	0
H3K4me1_P_epiP:H3K36me3_gE_epiP	0
H3K4me1_P_epiP:H3K36me3_prE_epiP	0
H3K4me1_P_epiP:H3K36me3_PiE_epiP	0
H3K4me1_P_epiP:H3K36me3_EiE_epiP	0
H3K4me1_P_epiP:H3K36me3_P_epiE	0
H3K4me1_P_epiP:H3K36me3_gE_epiE	0
H3K4me1_P_epiP:H3K36me3_prE_epiE	0
H3K4me1_P_epiP:H3K36me3_PiE_epiE	0
H3K4me1_P_epiP:H3K36me3_EiE_epiE	0
H3K4me1_P_epiP:H3K27me3_P_epiP	0
H3K4me1_P_epiP:H3K27me3_gE_epiP	0
H3K4me1_P_epiP:H3K27me3_prE_epiP	0
H3K4me1_P_epiP:H3K27me3_PiE_epiP	0
H3K4me1_P_epiP:H3K27me3_EiE_epiP	0
H3K4me1_P_epiP:H3K27me3_P_epiE	0.01
H3K4me1_P_epiP:H3K27me3_gE_epiE	0
H3K4me1_P_epiP:H3K27me3_prE_epiE	0
H3K4me1_P_epiP:H3K27me3_PiE_epiE	0
H3K4me1_gE_epiP:H3K4me1_prE_epiP	0
H3K4me1_gE_epiP:H3K4me1_PiE_epiP	0
H3K4me1_gE_epiP:H3K4me1_EiE_epiP	0
H3K4me1_gE_epiP:H3K4me1_P_epiE	0
H3K4me1_gE_epiP:H3K4me1_gE_epiE	0
H3K4me1_gE_epiP:H3K4me1_prE_epiE	0.01
H3K4me1_gE_epiP:H3K4me1_PiE_epiE	0
H3K4me1_gE_epiP:H3K4me1_EiE_epiE	0
H3K4me1_gE_epiP:H3K27ac_P_epiP	0
H3K4me1_gE_epiP:H3K27ac_gE_epiP	0.01
H3K4me1_gE_epiP:H3K27ac_prE_epiP	0
H3K4me1_gE_epiP:H3K27ac_PiE_epiP	0
H3K4me1_gE_epiP:H3K27ac_EiE_epiP	0
H3K4me1_gE_epiP:H3K27ac_P_epiE	0
H3K4me1_gE_epiP:H3K27ac_gE_epiE	0
H3K4me1_gE_epiP:H3K27ac_prE_epiE	0
H3K4me1_gE_epiP:H3K27ac_PiE_epiE	0
H3K4me1_gE_epiP:H3K27ac_EiE_epiE	0.01
H3K4me1_gE_epiP:H3K36me3_P_epiP	0
H3K4me1_gE_epiP:H3K36me3_gE_epiP	0
H3K4me1_gE_epiP:H3K36me3_prE_epiP	0
H3K4me1_gE_epiP:H3K36me3_PiE_epiP	0
H3K4me1_gE_epiP:H3K36me3_EiE_epiP	0
H3K4me1_gE_epiP:H3K36me3_P_epiE	0
H3K4me1_gE_epiP:H3K36me3_gE_epiE	0
H3K4me1_gE_epiP:H3K36me3_prE_epiE	0
H3K4me1_gE_epiP:H3K36me3_PiE_epiE	0
H3K4me1_gE_epiP:H3K36me3_EiE_epiE	0
H3K4me1_gE_epiP:H3K27me3_P_epiP	0
H3K4me1_gE_epiP:H3K27me3_gE_epiP	0
H3K4me1_gE_epiP:H3K27me3_prE_epiP	0
H3K4me1_gE_epiP:H3K27me3_PiE_epiP	0
H3K4me1_gE_epiP:H3K27me3_EiE_epiP	0
H3K4me1_gE_epiP:H3K27me3_P_epiE	0
H3K4me1_gE_epiP:H3K27me3_gE_epiE	0
H3K4me1_gE_epiP:H3K27me3_prE_epiE	0
H3K4me1_gE_epiP:H3K27me3_PiE_epiE	0
H3K4me1_prE_epiP:H3K4me1_PiE_epiP	0
H3K4me1_prE_epiP:H3K4me1_EiE_epiP	0
H3K4me1_prE_epiP:H3K4me1_P_epiE	0
H3K4me1_prE_epiP:H3K4me1_gE_epiE	0
H3K4me1_prE_epiP:H3K4me1_prE_epiE	0
H3K4me1_prE_epiP:H3K4me1_PiE_epiE	0
H3K4me1_prE_epiP:H3K4me1_EiE_epiE	0
H3K4me1_prE_epiP:H3K27ac_P_epiP	0
H3K4me1_prE_epiP:H3K27ac_gE_epiP	0
H3K4me1_prE_epiP:H3K27ac_prE_epiP	0
H3K4me1_prE_epiP:H3K27ac_PiE_epiP	0
H3K4me1_prE_epiP:H3K27ac_EiE_epiP	0
H3K4me1_prE_epiP:H3K27ac_P_epiE	0
H3K4me1_prE_epiP:H3K27ac_gE_epiE	0
H3K4me1_prE_epiP:H3K27ac_prE_epiE	0
H3K4me1_prE_epiP:H3K27ac_PiE_epiE	0
H3K4me1_prE_epiP:H3K27ac_EiE_epiE	0
H3K4me1_prE_epiP:H3K36me3_P_epiP	0
H3K4me1_prE_epiP:H3K36me3_gE_epiP	0
H3K4me1_prE_epiP:H3K36me3_prE_epiP	0
H3K4me1_prE_epiP:H3K36me3_PiE_epiP	0
H3K4me1_prE_epiP:H3K36me3_EiE_epiP	0
H3K4me1_prE_epiP:H3K36me3_P_epiE	0
H3K4me1_prE_epiP:H3K36me3_gE_epiE	0
H3K4me1_prE_epiP:H3K36me3_prE_epiE	0
H3K4me1_prE_epiP:H3K36me3_PiE_epiE	0
H3K4me1_prE_epiP:H3K36me3_EiE_epiE	0
H3K4me1_prE_epiP:H3K27me3_P_epiP	0
H3K4me1_prE_epiP:H3K27me3_gE_epiP	0
H3K4me1_prE_epiP:H3K27me3_prE_epiP	0
H3K4me1_prE_epiP:H3K27me3_PiE_epiP	0
H3K4me1_prE_epiP:H3K27me3_EiE_epiP	0
H3K4me1_prE_epiP:H3K27me3_P_epiE	0
H3K4me1_prE_epiP:H3K27me3_gE_epiE	0
H3K4me1_prE_epiP:H3K27me3_prE_epiE	0
H3K4me1_prE_epiP:H3K27me3_PiE_epiE	0
H3K4me1_PiE_epiP:H3K4me1_EiE_epiP	0
H3K4me1_PiE_epiP:H3K4me1_P_epiE	0
H3K4me1_PiE_epiP:H3K4me1_gE_epiE	0
H3K4me1_PiE_epiP:H3K4me1_prE_epiE	0
H3K4me1_PiE_epiP:H3K4me1_PiE_epiE	0
H3K4me1_PiE_epiP:H3K4me1_EiE_epiE	0
H3K4me1_PiE_epiP:H3K27ac_P_epiP	0
H3K4me1_PiE_epiP:H3K27ac_gE_epiP	0
H3K4me1_PiE_epiP:H3K27ac_prE_epiP	0
H3K4me1_PiE_epiP:H3K27ac_PiE_epiP	0
H3K4me1_PiE_epiP:H3K27ac_EiE_epiP	0
H3K4me1_PiE_epiP:H3K27ac_P_epiE	0
H3K4me1_PiE_epiP:H3K27ac_gE_epiE	0
H3K4me1_PiE_epiP:H3K27ac_prE_epiE	0
H3K4me1_PiE_epiP:H3K27ac_PiE_epiE	0
H3K4me1_PiE_epiP:H3K27ac_EiE_epiE	0
H3K4me1_PiE_epiP:H3K36me3_P_epiP	0
H3K4me1_PiE_epiP:H3K36me3_gE_epiP	0
H3K4me1_PiE_epiP:H3K36me3_prE_epiP	0
H3K4me1_PiE_epiP:H3K36me3_PiE_epiP	0
H3K4me1_PiE_epiP:H3K36me3_EiE_epiP	0
H3K4me1_PiE_epiP:H3K36me3_P_epiE	0
H3K4me1_PiE_epiP:H3K36me3_gE_epiE	0
H3K4me1_PiE_epiP:H3K36me3_prE_epiE	0
H3K4me1_PiE_epiP:H3K36me3_PiE_epiE	0
H3K4me1_PiE_epiP:H3K36me3_EiE_epiE	0
H3K4me1_PiE_epiP:H3K27me3_P_epiP	0
H3K4me1_PiE_epiP:H3K27me3_gE_epiP	0
H3K4me1_PiE_epiP:H3K27me3_prE_epiP	0
H3K4me1_PiE_epiP:H3K27me3_PiE_epiP	0
H3K4me1_PiE_epiP:H3K27me3_EiE_epiP	0
H3K4me1_PiE_epiP:H3K27me3_P_epiE	0.01
H3K4me1_PiE_epiP:H3K27me3_gE_epiE	0
H3K4me1_PiE_epiP:H3K27me3_prE_epiE	0
H3K4me1_PiE_epiP:H3K27me3_PiE_epiE	0
H3K4me1_EiE_epiP:H3K4me1_P_epiE	0
H3K4me1_EiE_epiP:H3K4me1_gE_epiE	0
H3K4me1_EiE_epiP:H3K4me1_prE_epiE	0
H3K4me1_EiE_epiP:H3K4me1_PiE_epiE	0
H3K4me1_EiE_epiP:H3K4me1_EiE_epiE	0
H3K4me1_EiE_epiP:H3K27ac_P_epiP	0
H3K4me1_EiE_epiP:H3K27ac_gE_epiP	0
H3K4me1_EiE_epiP:H3K27ac_prE_epiP	0
H3K4me1_EiE_epiP:H3K27ac_PiE_epiP	0
H3K4me1_EiE_epiP:H3K27ac_EiE_epiP	0
H3K4me1_EiE_epiP:H3K27ac_P_epiE	0
H3K4me1_EiE_epiP:H3K27ac_gE_epiE	0
H3K4me1_EiE_epiP:H3K27ac_prE_epiE	0
H3K4me1_EiE_epiP:H3K27ac_PiE_epiE	0
H3K4me1_EiE_epiP:H3K27ac_EiE_epiE	0
H3K4me1_EiE_epiP:H3K36me3_P_epiP	0
H3K4me1_EiE_epiP:H3K36me3_gE_epiP	0
H3K4me1_EiE_epiP:H3K36me3_prE_epiP	0
H3K4me1_EiE_epiP:H3K36me3_PiE_epiP	0
H3K4me1_EiE_epiP:H3K36me3_EiE_epiP	0
H3K4me1_EiE_epiP:H3K36me3_P_epiE	0
H3K4me1_EiE_epiP:H3K36me3_gE_epiE	0
H3K4me1_EiE_epiP:H3K36me3_prE_epiE	0
H3K4me1_EiE_epiP:H3K36me3_PiE_epiE	0
H3K4me1_EiE_epiP:H3K36me3_EiE_epiE	0
H3K4me1_EiE_epiP:H3K27me3_P_epiP	0
H3K4me1_EiE_epiP:H3K27me3_gE_epiP	0
H3K4me1_EiE_epiP:H3K27me3_prE_epiP	0
H3K4me1_EiE_epiP:H3K27me3_PiE_epiP	0
H3K4me1_EiE_epiP:H3K27me3_EiE_epiP	0
H3K4me1_EiE_epiP:H3K27me3_P_epiE	0
H3K4me1_EiE_epiP:H3K27me3_gE_epiE	0
H3K4me1_EiE_epiP:H3K27me3_prE_epiE	0
H3K4me1_EiE_epiP:H3K27me3_PiE_epiE	0
H3K4me1_P_epiE:H3K4me1_gE_epiE	0
H3K4me1_P_epiE:H3K4me1_prE_epiE	0.01
H3K4me1_P_epiE:H3K4me1_PiE_epiE	0
H3K4me1_P_epiE:H3K4me1_EiE_epiE	0
H3K4me1_P_epiE:H3K27ac_P_epiP	0.01
H3K4me1_P_epiE:H3K27ac_gE_epiP	0
H3K4me1_P_epiE:H3K27ac_prE_epiP	0
H3K4me1_P_epiE:H3K27ac_PiE_epiP	0
H3K4me1_P_epiE:H3K27ac_EiE_epiP	0
H3K4me1_P_epiE:H3K27ac_P_epiE	0.02
H3K4me1_P_epiE:H3K27ac_gE_epiE	0
H3K4me1_P_epiE:H3K27ac_prE_epiE	0
H3K4me1_P_epiE:H3K27ac_PiE_epiE	0
H3K4me1_P_epiE:H3K27ac_EiE_epiE	0
H3K4me1_P_epiE:H3K36me3_P_epiP	0
H3K4me1_P_epiE:H3K36me3_gE_epiP	0.01
H3K4me1_P_epiE:H3K36me3_prE_epiP	0
H3K4me1_P_epiE:H3K36me3_PiE_epiP	0
H3K4me1_P_epiE:H3K36me3_EiE_epiP	0
H3K4me1_P_epiE:H3K36me3_P_epiE	0
H3K4me1_P_epiE:H3K36me3_gE_epiE	0.07
H3K4me1_P_epiE:H3K36me3_prE_epiE	0
H3K4me1_P_epiE:H3K36me3_PiE_epiE	0
H3K4me1_P_epiE:H3K36me3_EiE_epiE	0.01
H3K4me1_P_epiE:H3K27me3_P_epiP	0
H3K4me1_P_epiE:H3K27me3_gE_epiP	0
H3K4me1_P_epiE:H3K27me3_prE_epiP	0
H3K4me1_P_epiE:H3K27me3_PiE_epiP	0
H3K4me1_P_epiE:H3K27me3_EiE_epiP	0
H3K4me1_P_epiE:H3K27me3_P_epiE	0.04
H3K4me1_P_epiE:H3K27me3_gE_epiE	0
H3K4me1_P_epiE:H3K27me3_prE_epiE	0
H3K4me1_P_epiE:H3K27me3_PiE_epiE	0
H3K4me1_gE_epiE:H3K4me1_prE_epiE	0
H3K4me1_gE_epiE:H3K4me1_PiE_epiE	0
H3K4me1_gE_epiE:H3K4me1_EiE_epiE	0
H3K4me1_gE_epiE:H3K27ac_P_epiP	0.03
H3K4me1_gE_epiE:H3K27ac_gE_epiP	0
H3K4me1_gE_epiE:H3K27ac_prE_epiP	0
H3K4me1_gE_epiE:H3K27ac_PiE_epiP	0
H3K4me1_gE_epiE:H3K27ac_EiE_epiP	0
H3K4me1_gE_epiE:H3K27ac_P_epiE	0.02
H3K4me1_gE_epiE:H3K27ac_gE_epiE	0.03
H3K4me1_gE_epiE:H3K27ac_prE_epiE	0.02
H3K4me1_gE_epiE:H3K27ac_PiE_epiE	0
H3K4me1_gE_epiE:H3K27ac_EiE_epiE	0
H3K4me1_gE_epiE:H3K36me3_P_epiP	0.03
H3K4me1_gE_epiE:H3K36me3_gE_epiP	0
H3K4me1_gE_epiE:H3K36me3_prE_epiP	0.01
H3K4me1_gE_epiE:H3K36me3_PiE_epiP	0
H3K4me1_gE_epiE:H3K36me3_EiE_epiP	0
H3K4me1_gE_epiE:H3K36me3_P_epiE	0
H3K4me1_gE_epiE:H3K36me3_gE_epiE	0.07
H3K4me1_gE_epiE:H3K36me3_prE_epiE	0.01
H3K4me1_gE_epiE:H3K36me3_PiE_epiE	0
H3K4me1_gE_epiE:H3K36me3_EiE_epiE	0
H3K4me1_gE_epiE:H3K27me3_P_epiP	0.03
H3K4me1_gE_epiE:H3K27me3_gE_epiP	0
H3K4me1_gE_epiE:H3K27me3_prE_epiP	0
H3K4me1_gE_epiE:H3K27me3_PiE_epiP	0
H3K4me1_gE_epiE:H3K27me3_EiE_epiP	0
H3K4me1_gE_epiE:H3K27me3_P_epiE	0
H3K4me1_gE_epiE:H3K27me3_gE_epiE	0.02
H3K4me1_gE_epiE:H3K27me3_prE_epiE	0.01
H3K4me1_gE_epiE:H3K27me3_PiE_epiE	0
H3K4me1_prE_epiE:H3K4me1_PiE_epiE	0
H3K4me1_prE_epiE:H3K4me1_EiE_epiE	0
H3K4me1_prE_epiE:H3K27ac_P_epiP	0
H3K4me1_prE_epiE:H3K27ac_gE_epiP	0
H3K4me1_prE_epiE:H3K27ac_prE_epiP	0
H3K4me1_prE_epiE:H3K27ac_PiE_epiP	0
H3K4me1_prE_epiE:H3K27ac_EiE_epiP	0
H3K4me1_prE_epiE:H3K27ac_P_epiE	0
H3K4me1_prE_epiE:H3K27ac_gE_epiE	0
H3K4me1_prE_epiE:H3K27ac_prE_epiE	0
H3K4me1_prE_epiE:H3K27ac_PiE_epiE	0
H3K4me1_prE_epiE:H3K27ac_EiE_epiE	0
H3K4me1_prE_epiE:H3K36me3_P_epiP	0
H3K4me1_prE_epiE:H3K36me3_gE_epiP	0
H3K4me1_prE_epiE:H3K36me3_prE_epiP	0
H3K4me1_prE_epiE:H3K36me3_PiE_epiP	0
H3K4me1_prE_epiE:H3K36me3_EiE_epiP	0
H3K4me1_prE_epiE:H3K36me3_P_epiE	0
H3K4me1_prE_epiE:H3K36me3_gE_epiE	0.01
H3K4me1_prE_epiE:H3K36me3_prE_epiE	0
H3K4me1_prE_epiE:H3K36me3_PiE_epiE	0
H3K4me1_prE_epiE:H3K36me3_EiE_epiE	0
H3K4me1_prE_epiE:H3K27me3_P_epiP	0
H3K4me1_prE_epiE:H3K27me3_gE_epiP	0
H3K4me1_prE_epiE:H3K27me3_prE_epiP	0
H3K4me1_prE_epiE:H3K27me3_PiE_epiP	0
H3K4me1_prE_epiE:H3K27me3_EiE_epiP	0
H3K4me1_prE_epiE:H3K27me3_P_epiE	0.01
H3K4me1_prE_epiE:H3K27me3_gE_epiE	0
H3K4me1_prE_epiE:H3K27me3_prE_epiE	0
H3K4me1_prE_epiE:H3K27me3_PiE_epiE	0
H3K4me1_PiE_epiE:H3K4me1_EiE_epiE	0
H3K4me1_PiE_epiE:H3K27ac_P_epiP	0
H3K4me1_PiE_epiE:H3K27ac_gE_epiP	0
H3K4me1_PiE_epiE:H3K27ac_prE_epiP	0
H3K4me1_PiE_epiE:H3K27ac_PiE_epiP	0
H3K4me1_PiE_epiE:H3K27ac_EiE_epiP	0
H3K4me1_PiE_epiE:H3K27ac_P_epiE	0
H3K4me1_PiE_epiE:H3K27ac_gE_epiE	0
H3K4me1_PiE_epiE:H3K27ac_prE_epiE	0
H3K4me1_PiE_epiE:H3K27ac_PiE_epiE	0
H3K4me1_PiE_epiE:H3K27ac_EiE_epiE	0
H3K4me1_PiE_epiE:H3K36me3_P_epiP	0
H3K4me1_PiE_epiE:H3K36me3_gE_epiP	0
H3K4me1_PiE_epiE:H3K36me3_prE_epiP	0
H3K4me1_PiE_epiE:H3K36me3_PiE_epiP	0
H3K4me1_PiE_epiE:H3K36me3_EiE_epiP	0
H3K4me1_PiE_epiE:H3K36me3_P_epiE	0
H3K4me1_PiE_epiE:H3K36me3_gE_epiE	0
H3K4me1_PiE_epiE:H3K36me3_prE_epiE	0
H3K4me1_PiE_epiE:H3K36me3_PiE_epiE	0
H3K4me1_PiE_epiE:H3K36me3_EiE_epiE	0
H3K4me1_PiE_epiE:H3K27me3_P_epiP	0
H3K4me1_PiE_epiE:H3K27me3_gE_epiP	0
H3K4me1_PiE_epiE:H3K27me3_prE_epiP	0
H3K4me1_PiE_epiE:H3K27me3_PiE_epiP	0
H3K4me1_PiE_epiE:H3K27me3_EiE_epiP	0
H3K4me1_PiE_epiE:H3K27me3_P_epiE	0
H3K4me1_PiE_epiE:H3K27me3_gE_epiE	0
H3K4me1_PiE_epiE:H3K27me3_prE_epiE	0
H3K4me1_PiE_epiE:H3K27me3_PiE_epiE	0
H3K4me1_EiE_epiE:H3K27ac_P_epiP	0
H3K4me1_EiE_epiE:H3K27ac_gE_epiP	0
H3K4me1_EiE_epiE:H3K27ac_prE_epiP	0
H3K4me1_EiE_epiE:H3K27ac_PiE_epiP	0
H3K4me1_EiE_epiE:H3K27ac_EiE_epiP	0
H3K4me1_EiE_epiE:H3K27ac_P_epiE	0
H3K4me1_EiE_epiE:H3K27ac_gE_epiE	0
H3K4me1_EiE_epiE:H3K27ac_prE_epiE	0
H3K4me1_EiE_epiE:H3K27ac_PiE_epiE	0
H3K4me1_EiE_epiE:H3K27ac_EiE_epiE	0
H3K4me1_EiE_epiE:H3K36me3_P_epiP	0
H3K4me1_EiE_epiE:H3K36me3_gE_epiP	0
H3K4me1_EiE_epiE:H3K36me3_prE_epiP	0
H3K4me1_EiE_epiE:H3K36me3_PiE_epiP	0
H3K4me1_EiE_epiE:H3K36me3_EiE_epiP	0
H3K4me1_EiE_epiE:H3K36me3_P_epiE	0
H3K4me1_EiE_epiE:H3K36me3_gE_epiE	0
H3K4me1_EiE_epiE:H3K36me3_prE_epiE	0
H3K4me1_EiE_epiE:H3K36me3_PiE_epiE	0
H3K4me1_EiE_epiE:H3K36me3_EiE_epiE	0
H3K4me1_EiE_epiE:H3K27me3_P_epiP	0
H3K4me1_EiE_epiE:H3K27me3_gE_epiP	0
H3K4me1_EiE_epiE:H3K27me3_prE_epiP	0
H3K4me1_EiE_epiE:H3K27me3_PiE_epiP	0
H3K4me1_EiE_epiE:H3K27me3_EiE_epiP	0
H3K4me1_EiE_epiE:H3K27me3_P_epiE	0
H3K4me1_EiE_epiE:H3K27me3_gE_epiE	0
H3K4me1_EiE_epiE:H3K27me3_prE_epiE	0
H3K4me1_EiE_epiE:H3K27me3_PiE_epiE	0
H3K27ac_P_epiP:H3K27ac_gE_epiP	0
H3K27ac_P_epiP:H3K27ac_prE_epiP	0
H3K27ac_P_epiP:H3K27ac_PiE_epiP	0
H3K27ac_P_epiP:H3K27ac_EiE_epiP	0
H3K27ac_P_epiP:H3K27ac_P_epiE	0
H3K27ac_P_epiP:H3K27ac_gE_epiE	0
H3K27ac_P_epiP:H3K27ac_prE_epiE	0
H3K27ac_P_epiP:H3K27ac_PiE_epiE	0
H3K27ac_P_epiP:H3K27ac_EiE_epiE	0
H3K27ac_P_epiP:H3K36me3_P_epiP	0
H3K27ac_P_epiP:H3K36me3_gE_epiP	0
H3K27ac_P_epiP:H3K36me3_prE_epiP	0
H3K27ac_P_epiP:H3K36me3_PiE_epiP	0
H3K27ac_P_epiP:H3K36me3_EiE_epiP	0
H3K27ac_P_epiP:H3K36me3_P_epiE	0
H3K27ac_P_epiP:H3K36me3_gE_epiE	0
H3K27ac_P_epiP:H3K36me3_prE_epiE	0
H3K27ac_P_epiP:H3K36me3_PiE_epiE	0
H3K27ac_P_epiP:H3K36me3_EiE_epiE	0
H3K27ac_P_epiP:H3K27me3_P_epiP	0.07
H3K27ac_P_epiP:H3K27me3_gE_epiP	0
H3K27ac_P_epiP:H3K27me3_prE_epiP	0
H3K27ac_P_epiP:H3K27me3_PiE_epiP	0
H3K27ac_P_epiP:H3K27me3_EiE_epiP	0
H3K27ac_P_epiP:H3K27me3_P_epiE	0
H3K27ac_P_epiP:H3K27me3_gE_epiE	0
H3K27ac_P_epiP:H3K27me3_prE_epiE	0.01
H3K27ac_P_epiP:H3K27me3_PiE_epiE	0
H3K27ac_gE_epiP:H3K27ac_prE_epiP	0
H3K27ac_gE_epiP:H3K27ac_PiE_epiP	0
H3K27ac_gE_epiP:H3K27ac_EiE_epiP	0
H3K27ac_gE_epiP:H3K27ac_P_epiE	0
H3K27ac_gE_epiP:H3K27ac_gE_epiE	0.01
H3K27ac_gE_epiP:H3K27ac_prE_epiE	0
H3K27ac_gE_epiP:H3K27ac_PiE_epiE	0
H3K27ac_gE_epiP:H3K27ac_EiE_epiE	0
H3K27ac_gE_epiP:H3K36me3_P_epiP	0
H3K27ac_gE_epiP:H3K36me3_gE_epiP	0
H3K27ac_gE_epiP:H3K36me3_prE_epiP	0
H3K27ac_gE_epiP:H3K36me3_PiE_epiP	0
H3K27ac_gE_epiP:H3K36me3_EiE_epiP	0
H3K27ac_gE_epiP:H3K36me3_P_epiE	0
H3K27ac_gE_epiP:H3K36me3_gE_epiE	0
H3K27ac_gE_epiP:H3K36me3_prE_epiE	0
H3K27ac_gE_epiP:H3K36me3_PiE_epiE	0
H3K27ac_gE_epiP:H3K36me3_EiE_epiE	0
H3K27ac_gE_epiP:H3K27me3_P_epiP	0
H3K27ac_gE_epiP:H3K27me3_gE_epiP	0.01
H3K27ac_gE_epiP:H3K27me3_prE_epiP	0
H3K27ac_gE_epiP:H3K27me3_PiE_epiP	0
H3K27ac_gE_epiP:H3K27me3_EiE_epiP	0
H3K27ac_gE_epiP:H3K27me3_P_epiE	0
H3K27ac_gE_epiP:H3K27me3_gE_epiE	0
H3K27ac_gE_epiP:H3K27me3_prE_epiE	0
H3K27ac_gE_epiP:H3K27me3_PiE_epiE	0
H3K27ac_prE_epiP:H3K27ac_PiE_epiP	0
H3K27ac_prE_epiP:H3K27ac_EiE_epiP	0
H3K27ac_prE_epiP:H3K27ac_P_epiE	0
H3K27ac_prE_epiP:H3K27ac_gE_epiE	0
H3K27ac_prE_epiP:H3K27ac_prE_epiE	0
H3K27ac_prE_epiP:H3K27ac_PiE_epiE	0
H3K27ac_prE_epiP:H3K27ac_EiE_epiE	0
H3K27ac_prE_epiP:H3K36me3_P_epiP	0
H3K27ac_prE_epiP:H3K36me3_gE_epiP	0
H3K27ac_prE_epiP:H3K36me3_prE_epiP	0
H3K27ac_prE_epiP:H3K36me3_PiE_epiP	0
H3K27ac_prE_epiP:H3K36me3_EiE_epiP	0
H3K27ac_prE_epiP:H3K36me3_P_epiE	0
H3K27ac_prE_epiP:H3K36me3_gE_epiE	0
H3K27ac_prE_epiP:H3K36me3_prE_epiE	0
H3K27ac_prE_epiP:H3K36me3_PiE_epiE	0
H3K27ac_prE_epiP:H3K36me3_EiE_epiE	0
H3K27ac_prE_epiP:H3K27me3_P_epiP	0
H3K27ac_prE_epiP:H3K27me3_gE_epiP	0
H3K27ac_prE_epiP:H3K27me3_prE_epiP	0
H3K27ac_prE_epiP:H3K27me3_PiE_epiP	0
H3K27ac_prE_epiP:H3K27me3_EiE_epiP	0
H3K27ac_prE_epiP:H3K27me3_P_epiE	0
H3K27ac_prE_epiP:H3K27me3_gE_epiE	0
H3K27ac_prE_epiP:H3K27me3_prE_epiE	0
H3K27ac_prE_epiP:H3K27me3_PiE_epiE	0
H3K27ac_PiE_epiP:H3K27ac_EiE_epiP	0
H3K27ac_PiE_epiP:H3K27ac_P_epiE	0
H3K27ac_PiE_epiP:H3K27ac_gE_epiE	0
H3K27ac_PiE_epiP:H3K27ac_prE_epiE	0
H3K27ac_PiE_epiP:H3K27ac_PiE_epiE	0
H3K27ac_PiE_epiP:H3K27ac_EiE_epiE	0
H3K27ac_PiE_epiP:H3K36me3_P_epiP	0
H3K27ac_PiE_epiP:H3K36me3_gE_epiP	0
H3K27ac_PiE_epiP:H3K36me3_prE_epiP	0
H3K27ac_PiE_epiP:H3K36me3_PiE_epiP	0
H3K27ac_PiE_epiP:H3K36me3_EiE_epiP	0
H3K27ac_PiE_epiP:H3K36me3_P_epiE	0
H3K27ac_PiE_epiP:H3K36me3_gE_epiE	0
H3K27ac_PiE_epiP:H3K36me3_prE_epiE	0
H3K27ac_PiE_epiP:H3K36me3_PiE_epiE	0
H3K27ac_PiE_epiP:H3K36me3_EiE_epiE	0
H3K27ac_PiE_epiP:H3K27me3_P_epiP	0
H3K27ac_PiE_epiP:H3K27me3_gE_epiP	0
H3K27ac_PiE_epiP:H3K27me3_prE_epiP	0
H3K27ac_PiE_epiP:H3K27me3_PiE_epiP	0
H3K27ac_PiE_epiP:H3K27me3_EiE_epiP	0
H3K27ac_PiE_epiP:H3K27me3_P_epiE	0
H3K27ac_PiE_epiP:H3K27me3_gE_epiE	0
H3K27ac_PiE_epiP:H3K27me3_prE_epiE	0
H3K27ac_PiE_epiP:H3K27me3_PiE_epiE	0
H3K27ac_EiE_epiP:H3K27ac_P_epiE	0
H3K27ac_EiE_epiP:H3K27ac_gE_epiE	0
H3K27ac_EiE_epiP:H3K27ac_prE_epiE	0
H3K27ac_EiE_epiP:H3K27ac_PiE_epiE	0
H3K27ac_EiE_epiP:H3K27ac_EiE_epiE	0
H3K27ac_EiE_epiP:H3K36me3_P_epiP	0
H3K27ac_EiE_epiP:H3K36me3_gE_epiP	0
H3K27ac_EiE_epiP:H3K36me3_prE_epiP	0
H3K27ac_EiE_epiP:H3K36me3_PiE_epiP	0
H3K27ac_EiE_epiP:H3K36me3_EiE_epiP	0
H3K27ac_EiE_epiP:H3K36me3_P_epiE	0
H3K27ac_EiE_epiP:H3K36me3_gE_epiE	0
H3K27ac_EiE_epiP:H3K36me3_prE_epiE	0
H3K27ac_EiE_epiP:H3K36me3_PiE_epiE	0
H3K27ac_EiE_epiP:H3K36me3_EiE_epiE	0
H3K27ac_EiE_epiP:H3K27me3_P_epiP	0
H3K27ac_EiE_epiP:H3K27me3_gE_epiP	0
H3K27ac_EiE_epiP:H3K27me3_prE_epiP	0
H3K27ac_EiE_epiP:H3K27me3_PiE_epiP	0
H3K27ac_EiE_epiP:H3K27me3_EiE_epiP	0
H3K27ac_EiE_epiP:H3K27me3_P_epiE	0
H3K27ac_EiE_epiP:H3K27me3_gE_epiE	0
H3K27ac_EiE_epiP:H3K27me3_prE_epiE	0
H3K27ac_EiE_epiP:H3K27me3_PiE_epiE	0
H3K27ac_P_epiE:H3K27ac_gE_epiE	0
H3K27ac_P_epiE:H3K27ac_prE_epiE	0
H3K27ac_P_epiE:H3K27ac_PiE_epiE	0
H3K27ac_P_epiE:H3K27ac_EiE_epiE	0
H3K27ac_P_epiE:H3K36me3_P_epiP	0
H3K27ac_P_epiE:H3K36me3_gE_epiP	0
H3K27ac_P_epiE:H3K36me3_prE_epiP	0
H3K27ac_P_epiE:H3K36me3_PiE_epiP	0
H3K27ac_P_epiE:H3K36me3_EiE_epiP	0
H3K27ac_P_epiE:H3K36me3_P_epiE	0.01
H3K27ac_P_epiE:H3K36me3_gE_epiE	0.05
H3K27ac_P_epiE:H3K36me3_prE_epiE	0
H3K27ac_P_epiE:H3K36me3_PiE_epiE	0
H3K27ac_P_epiE:H3K36me3_EiE_epiE	0
H3K27ac_P_epiE:H3K27me3_P_epiP	0
H3K27ac_P_epiE:H3K27me3_gE_epiP	0
H3K27ac_P_epiE:H3K27me3_prE_epiP	0
H3K27ac_P_epiE:H3K27me3_PiE_epiP	0
H3K27ac_P_epiE:H3K27me3_EiE_epiP	0
H3K27ac_P_epiE:H3K27me3_P_epiE	0.01
H3K27ac_P_epiE:H3K27me3_gE_epiE	0.01
H3K27ac_P_epiE:H3K27me3_prE_epiE	0
H3K27ac_P_epiE:H3K27me3_PiE_epiE	0
H3K27ac_gE_epiE:H3K27ac_prE_epiE	0
H3K27ac_gE_epiE:H3K27ac_PiE_epiE	0
H3K27ac_gE_epiE:H3K27ac_EiE_epiE	0
H3K27ac_gE_epiE:H3K36me3_P_epiP	0
H3K27ac_gE_epiE:H3K36me3_gE_epiP	0
H3K27ac_gE_epiE:H3K36me3_prE_epiP	0
H3K27ac_gE_epiE:H3K36me3_PiE_epiP	0
H3K27ac_gE_epiE:H3K36me3_EiE_epiP	0
H3K27ac_gE_epiE:H3K36me3_P_epiE	0
H3K27ac_gE_epiE:H3K36me3_gE_epiE	0.03
H3K27ac_gE_epiE:H3K36me3_prE_epiE	0
H3K27ac_gE_epiE:H3K36me3_PiE_epiE	0
H3K27ac_gE_epiE:H3K36me3_EiE_epiE	0
H3K27ac_gE_epiE:H3K27me3_P_epiP	0
H3K27ac_gE_epiE:H3K27me3_gE_epiP	0
H3K27ac_gE_epiE:H3K27me3_prE_epiP	0
H3K27ac_gE_epiE:H3K27me3_PiE_epiP	0
H3K27ac_gE_epiE:H3K27me3_EiE_epiP	0
H3K27ac_gE_epiE:H3K27me3_P_epiE	0
H3K27ac_gE_epiE:H3K27me3_gE_epiE	0.02
H3K27ac_gE_epiE:H3K27me3_prE_epiE	0
H3K27ac_gE_epiE:H3K27me3_PiE_epiE	0
H3K27ac_prE_epiE:H3K27ac_PiE_epiE	0
H3K27ac_prE_epiE:H3K27ac_EiE_epiE	0
H3K27ac_prE_epiE:H3K36me3_P_epiP	0
H3K27ac_prE_epiE:H3K36me3_gE_epiP	0
H3K27ac_prE_epiE:H3K36me3_prE_epiP	0
H3K27ac_prE_epiE:H3K36me3_PiE_epiP	0
H3K27ac_prE_epiE:H3K36me3_EiE_epiP	0
H3K27ac_prE_epiE:H3K36me3_P_epiE	0
H3K27ac_prE_epiE:H3K36me3_gE_epiE	0
H3K27ac_prE_epiE:H3K36me3_prE_epiE	0
H3K27ac_prE_epiE:H3K36me3_PiE_epiE	0
H3K27ac_prE_epiE:H3K36me3_EiE_epiE	0
H3K27ac_prE_epiE:H3K27me3_P_epiP	0
H3K27ac_prE_epiE:H3K27me3_gE_epiP	0
H3K27ac_prE_epiE:H3K27me3_prE_epiP	0
H3K27ac_prE_epiE:H3K27me3_PiE_epiP	0
H3K27ac_prE_epiE:H3K27me3_EiE_epiP	0
H3K27ac_prE_epiE:H3K27me3_P_epiE	0
H3K27ac_prE_epiE:H3K27me3_gE_epiE	0
H3K27ac_prE_epiE:H3K27me3_prE_epiE	0.01
H3K27ac_prE_epiE:H3K27me3_PiE_epiE	0
H3K27ac_PiE_epiE:H3K27ac_EiE_epiE	0
H3K27ac_PiE_epiE:H3K36me3_P_epiP	0
H3K27ac_PiE_epiE:H3K36me3_gE_epiP	0
H3K27ac_PiE_epiE:H3K36me3_prE_epiP	0
H3K27ac_PiE_epiE:H3K36me3_PiE_epiP	0
H3K27ac_PiE_epiE:H3K36me3_EiE_epiP	0
H3K27ac_PiE_epiE:H3K36me3_P_epiE	0.01
H3K27ac_PiE_epiE:H3K36me3_gE_epiE	0
H3K27ac_PiE_epiE:H3K36me3_prE_epiE	0
H3K27ac_PiE_epiE:H3K36me3_PiE_epiE	0
H3K27ac_PiE_epiE:H3K36me3_EiE_epiE	0
H3K27ac_PiE_epiE:H3K27me3_P_epiP	0
H3K27ac_PiE_epiE:H3K27me3_gE_epiP	0
H3K27ac_PiE_epiE:H3K27me3_prE_epiP	0
H3K27ac_PiE_epiE:H3K27me3_PiE_epiP	0
H3K27ac_PiE_epiE:H3K27me3_EiE_epiP	0
H3K27ac_PiE_epiE:H3K27me3_P_epiE	0
H3K27ac_PiE_epiE:H3K27me3_gE_epiE	0
H3K27ac_PiE_epiE:H3K27me3_prE_epiE	0
H3K27ac_PiE_epiE:H3K27me3_PiE_epiE	0.01
H3K27ac_EiE_epiE:H3K36me3_P_epiP	0
H3K27ac_EiE_epiE:H3K36me3_gE_epiP	0
H3K27ac_EiE_epiE:H3K36me3_prE_epiP	0
H3K27ac_EiE_epiE:H3K36me3_PiE_epiP	0
H3K27ac_EiE_epiE:H3K36me3_EiE_epiP	0
H3K27ac_EiE_epiE:H3K36me3_P_epiE	0
H3K27ac_EiE_epiE:H3K36me3_gE_epiE	0
H3K27ac_EiE_epiE:H3K36me3_prE_epiE	0
H3K27ac_EiE_epiE:H3K36me3_PiE_epiE	0
H3K27ac_EiE_epiE:H3K36me3_EiE_epiE	0
H3K27ac_EiE_epiE:H3K27me3_P_epiP	0
H3K27ac_EiE_epiE:H3K27me3_gE_epiP	0
H3K27ac_EiE_epiE:H3K27me3_prE_epiP	0
H3K27ac_EiE_epiE:H3K27me3_PiE_epiP	0
H3K27ac_EiE_epiE:H3K27me3_EiE_epiP	0
H3K27ac_EiE_epiE:H3K27me3_P_epiE	0
H3K27ac_EiE_epiE:H3K27me3_gE_epiE	0
H3K27ac_EiE_epiE:H3K27me3_prE_epiE	0
H3K27ac_EiE_epiE:H3K27me3_PiE_epiE	0
H3K36me3_P_epiP:H3K36me3_gE_epiP	0
H3K36me3_P_epiP:H3K36me3_prE_epiP	0
H3K36me3_P_epiP:H3K36me3_PiE_epiP	0
H3K36me3_P_epiP:H3K36me3_EiE_epiP	0
H3K36me3_P_epiP:H3K36me3_P_epiE	0
H3K36me3_P_epiP:H3K36me3_gE_epiE	0
H3K36me3_P_epiP:H3K36me3_prE_epiE	0
H3K36me3_P_epiP:H3K36me3_PiE_epiE	0
H3K36me3_P_epiP:H3K36me3_EiE_epiE	0
H3K36me3_P_epiP:H3K27me3_P_epiP	0
H3K36me3_P_epiP:H3K27me3_gE_epiP	0
H3K36me3_P_epiP:H3K27me3_prE_epiP	0
H3K36me3_P_epiP:H3K27me3_PiE_epiP	0
H3K36me3_P_epiP:H3K27me3_EiE_epiP	0
H3K36me3_P_epiP:H3K27me3_P_epiE	0
H3K36me3_P_epiP:H3K27me3_gE_epiE	0.01
H3K36me3_P_epiP:H3K27me3_prE_epiE	0
H3K36me3_P_epiP:H3K27me3_PiE_epiE	0
H3K36me3_gE_epiP:H3K36me3_prE_epiP	0
H3K36me3_gE_epiP:H3K36me3_PiE_epiP	0
H3K36me3_gE_epiP:H3K36me3_EiE_epiP	0
H3K36me3_gE_epiP:H3K36me3_P_epiE	0
H3K36me3_gE_epiP:H3K36me3_gE_epiE	0
H3K36me3_gE_epiP:H3K36me3_prE_epiE	0
H3K36me3_gE_epiP:H3K36me3_PiE_epiE	0
H3K36me3_gE_epiP:H3K36me3_EiE_epiE	0
H3K36me3_gE_epiP:H3K27me3_P_epiP	0
H3K36me3_gE_epiP:H3K27me3_gE_epiP	0
H3K36me3_gE_epiP:H3K27me3_prE_epiP	0
H3K36me3_gE_epiP:H3K27me3_PiE_epiP	0
H3K36me3_gE_epiP:H3K27me3_EiE_epiP	0
H3K36me3_gE_epiP:H3K27me3_P_epiE	0
H3K36me3_gE_epiP:H3K27me3_gE_epiE	0
H3K36me3_gE_epiP:H3K27me3_prE_epiE	0
H3K36me3_gE_epiP:H3K27me3_PiE_epiE	0
H3K36me3_prE_epiP:H3K36me3_PiE_epiP	0
H3K36me3_prE_epiP:H3K36me3_EiE_epiP	0
H3K36me3_prE_epiP:H3K36me3_P_epiE	0
H3K36me3_prE_epiP:H3K36me3_gE_epiE	0
H3K36me3_prE_epiP:H3K36me3_prE_epiE	0
H3K36me3_prE_epiP:H3K36me3_PiE_epiE	0
H3K36me3_prE_epiP:H3K36me3_EiE_epiE	0
H3K36me3_prE_epiP:H3K27me3_P_epiP	0
H3K36me3_prE_epiP:H3K27me3_gE_epiP	0
H3K36me3_prE_epiP:H3K27me3_prE_epiP	0
H3K36me3_prE_epiP:H3K27me3_PiE_epiP	0
H3K36me3_prE_epiP:H3K27me3_EiE_epiP	0
H3K36me3_prE_epiP:H3K27me3_P_epiE	0
H3K36me3_prE_epiP:H3K27me3_gE_epiE	0
H3K36me3_prE_epiP:H3K27me3_prE_epiE	0
H3K36me3_prE_epiP:H3K27me3_PiE_epiE	0
H3K36me3_PiE_epiP:H3K36me3_EiE_epiP	0
H3K36me3_PiE_epiP:H3K36me3_P_epiE	0
H3K36me3_PiE_epiP:H3K36me3_gE_epiE	0
H3K36me3_PiE_epiP:H3K36me3_prE_epiE	0
H3K36me3_PiE_epiP:H3K36me3_PiE_epiE	0
H3K36me3_PiE_epiP:H3K36me3_EiE_epiE	0
H3K36me3_PiE_epiP:H3K27me3_P_epiP	0
H3K36me3_PiE_epiP:H3K27me3_gE_epiP	0
H3K36me3_PiE_epiP:H3K27me3_prE_epiP	0
H3K36me3_PiE_epiP:H3K27me3_PiE_epiP	0
H3K36me3_PiE_epiP:H3K27me3_EiE_epiP	0
H3K36me3_PiE_epiP:H3K27me3_P_epiE	0
H3K36me3_PiE_epiP:H3K27me3_gE_epiE	0
H3K36me3_PiE_epiP:H3K27me3_prE_epiE	0
H3K36me3_PiE_epiP:H3K27me3_PiE_epiE	0
H3K36me3_EiE_epiP:H3K36me3_P_epiE	0
H3K36me3_EiE_epiP:H3K36me3_gE_epiE	0
H3K36me3_EiE_epiP:H3K36me3_prE_epiE	0
H3K36me3_EiE_epiP:H3K36me3_PiE_epiE	0
H3K36me3_EiE_epiP:H3K36me3_EiE_epiE	0
H3K36me3_EiE_epiP:H3K27me3_P_epiP	0
H3K36me3_EiE_epiP:H3K27me3_gE_epiP	0
H3K36me3_EiE_epiP:H3K27me3_prE_epiP	0
H3K36me3_EiE_epiP:H3K27me3_PiE_epiP	0
H3K36me3_EiE_epiP:H3K27me3_EiE_epiP	0
H3K36me3_EiE_epiP:H3K27me3_P_epiE	0
H3K36me3_EiE_epiP:H3K27me3_gE_epiE	0
H3K36me3_EiE_epiP:H3K27me3_prE_epiE	0
H3K36me3_EiE_epiP:H3K27me3_PiE_epiE	0
H3K36me3_P_epiE:H3K36me3_gE_epiE	0.01
H3K36me3_P_epiE:H3K36me3_prE_epiE	0
H3K36me3_P_epiE:H3K36me3_PiE_epiE	0
H3K36me3_P_epiE:H3K36me3_EiE_epiE	0
H3K36me3_P_epiE:H3K27me3_P_epiP	0
H3K36me3_P_epiE:H3K27me3_gE_epiP	0
H3K36me3_P_epiE:H3K27me3_prE_epiP	0
H3K36me3_P_epiE:H3K27me3_PiE_epiP	0
H3K36me3_P_epiE:H3K27me3_EiE_epiP	0
H3K36me3_P_epiE:H3K27me3_P_epiE	0
H3K36me3_P_epiE:H3K27me3_gE_epiE	0
H3K36me3_P_epiE:H3K27me3_prE_epiE	0
H3K36me3_P_epiE:H3K27me3_PiE_epiE	0
H3K36me3_gE_epiE:H3K36me3_prE_epiE	0
H3K36me3_gE_epiE:H3K36me3_PiE_epiE	0
H3K36me3_gE_epiE:H3K36me3_EiE_epiE	0
H3K36me3_gE_epiE:H3K27me3_P_epiP	0.01
H3K36me3_gE_epiE:H3K27me3_gE_epiP	0
H3K36me3_gE_epiE:H3K27me3_prE_epiP	0
H3K36me3_gE_epiE:H3K27me3_PiE_epiP	0
H3K36me3_gE_epiE:H3K27me3_EiE_epiP	0
H3K36me3_gE_epiE:H3K27me3_P_epiE	0.05
H3K36me3_gE_epiE:H3K27me3_gE_epiE	0.13
H3K36me3_gE_epiE:H3K27me3_prE_epiE	0
H3K36me3_gE_epiE:H3K27me3_PiE_epiE	0
H3K36me3_prE_epiE:H3K36me3_PiE_epiE	0
H3K36me3_prE_epiE:H3K36me3_EiE_epiE	0
H3K36me3_prE_epiE:H3K27me3_P_epiP	0
H3K36me3_prE_epiE:H3K27me3_gE_epiP	0
H3K36me3_prE_epiE:H3K27me3_prE_epiP	0
H3K36me3_prE_epiE:H3K27me3_PiE_epiP	0
H3K36me3_prE_epiE:H3K27me3_EiE_epiP	0
H3K36me3_prE_epiE:H3K27me3_P_epiE	0
H3K36me3_prE_epiE:H3K27me3_gE_epiE	0
H3K36me3_prE_epiE:H3K27me3_prE_epiE	0
H3K36me3_prE_epiE:H3K27me3_PiE_epiE	0
H3K36me3_PiE_epiE:H3K36me3_EiE_epiE	0
H3K36me3_PiE_epiE:H3K27me3_P_epiP	0
H3K36me3_PiE_epiE:H3K27me3_gE_epiP	0
H3K36me3_PiE_epiE:H3K27me3_prE_epiP	0
H3K36me3_PiE_epiE:H3K27me3_PiE_epiP	0
H3K36me3_PiE_epiE:H3K27me3_EiE_epiP	0
H3K36me3_PiE_epiE:H3K27me3_P_epiE	0
H3K36me3_PiE_epiE:H3K27me3_gE_epiE	0
H3K36me3_PiE_epiE:H3K27me3_prE_epiE	0
H3K36me3_PiE_epiE:H3K27me3_PiE_epiE	0
H3K36me3_EiE_epiE:H3K27me3_P_epiP	0
H3K36me3_EiE_epiE:H3K27me3_gE_epiP	0
H3K36me3_EiE_epiE:H3K27me3_prE_epiP	0
H3K36me3_EiE_epiE:H3K27me3_PiE_epiP	0
H3K36me3_EiE_epiE:H3K27me3_EiE_epiP	0
H3K36me3_EiE_epiE:H3K27me3_P_epiE	0
H3K36me3_EiE_epiE:H3K27me3_gE_epiE	0
H3K36me3_EiE_epiE:H3K27me3_prE_epiE	0
H3K36me3_EiE_epiE:H3K27me3_PiE_epiE	0
H3K27me3_P_epiP:H3K27me3_gE_epiP	0
H3K27me3_P_epiP:H3K27me3_prE_epiP	0
H3K27me3_P_epiP:H3K27me3_PiE_epiP	0
H3K27me3_P_epiP:H3K27me3_EiE_epiP	0
H3K27me3_P_epiP:H3K27me3_P_epiE	0
H3K27me3_P_epiP:H3K27me3_gE_epiE	0
H3K27me3_P_epiP:H3K27me3_prE_epiE	0
H3K27me3_P_epiP:H3K27me3_PiE_epiE	0
H3K27me3_gE_epiP:H3K27me3_prE_epiP	0
H3K27me3_gE_epiP:H3K27me3_PiE_epiP	0
H3K27me3_gE_epiP:H3K27me3_EiE_epiP	0
H3K27me3_gE_epiP:H3K27me3_P_epiE	0
H3K27me3_gE_epiP:H3K27me3_gE_epiE	0
H3K27me3_gE_epiP:H3K27me3_prE_epiE	0
H3K27me3_gE_epiP:H3K27me3_PiE_epiE	0
H3K27me3_prE_epiP:H3K27me3_PiE_epiP	0
H3K27me3_prE_epiP:H3K27me3_EiE_epiP	0
H3K27me3_prE_epiP:H3K27me3_P_epiE	0
H3K27me3_prE_epiP:H3K27me3_gE_epiE	0
H3K27me3_prE_epiP:H3K27me3_prE_epiE	0
H3K27me3_prE_epiP:H3K27me3_PiE_epiE	0
H3K27me3_PiE_epiP:H3K27me3_EiE_epiP	0
H3K27me3_PiE_epiP:H3K27me3_P_epiE	0
H3K27me3_PiE_epiP:H3K27me3_gE_epiE	0
H3K27me3_PiE_epiP:H3K27me3_prE_epiE	0
H3K27me3_PiE_epiP:H3K27me3_PiE_epiE	0
H3K27me3_EiE_epiP:H3K27me3_P_epiE	0
H3K27me3_EiE_epiP:H3K27me3_gE_epiE	0
H3K27me3_EiE_epiP:H3K27me3_prE_epiE	0
H3K27me3_EiE_epiP:H3K27me3_PiE_epiE	0
H3K27me3_P_epiE:H3K27me3_gE_epiE	0
H3K27me3_P_epiE:H3K27me3_prE_epiE	0
H3K27me3_P_epiE:H3K27me3_PiE_epiE	0
H3K27me3_gE_epiE:H3K27me3_prE_epiE	0
H3K27me3_gE_epiE:H3K27me3_PiE_epiE	0
H3K27me3_prE_epiE:H3K27me3_PiE_epiE	0
