## Supplementary_Tables_Excel_Files for "Epigenomic profiling of primate LCLs reveals the evolutionary patterns of epigenetic activities in gene regulatory architectures": SupplementaryTable19.xlsx

### Sheet: Sheet1
GO_term	GO_Description	GO_database	Group_name	Order
GO:0007155	cell adhesion	BP	Cell adhesion	7
GO:0098609	cell-cell adhesion	BP	Cell adhesion	7
GO:0022610	biological adhesion	BP	Cell adhesion	7
GO:0007610	behavior	BP	Behavior	1
GO:0015833	peptide transport	BP	Cellular localization and transport	13
GO:0055085	transmembrane transport	BP	Cellular localization and transport	13
GO:0015031	protein transport	BP	Cellular localization and transport	13
GO:0006811	ion transport	BP	Cellular localization and transport	13
GO:0006812	cation transport	BP	Cellular localization and transport	13
GO:0070727	cellular macromolecule localization	BP	Cellular localization and transport	13
GO:0033365	protein localization to organelle	BP	Cellular localization and transport	13
GO:0051270	regulation of cellular component movement	BP	Cellular localization and transport	13
GO:0006886	intracellular protein transport	BP	Cellular localization and transport	13
GO:0034504	protein localization to nucleus	BP	Cellular localization and transport	13
GO:0046907	intracellular transport	BP	Cellular localization and transport	13
GO:0008104	protein localization	BP	Cellular localization and transport	13
GO:0033036	macromolecule localization	BP	Cellular localization and transport	13
GO:0006605	protein targeting	BP	Cellular localization and transport	13
GO:0042886	amide transport	BP	Cellular localization and transport	13
GO:0098662	inorganic cation transmembrane transport	BP	Cellular localization and transport	13
GO:0098660	inorganic ion transmembrane transport	BP	Cellular localization and transport	13
GO:0072594	establishment of protein localization to organelle	BP	Cellular localization and transport	13
GO:0051674	localization of cell	BP	Cellular localization and transport	13
GO:0034220	ion transmembrane transport	BP	Cellular localization and transport	13
GO:0034613	cellular protein localization	BP	Cellular localization and transport	13
GO:0051641	cellular localization	BP	Cellular localization and transport	13
GO:0006913	nucleocytoplasmic transport	BP	Cellular localization and transport	13
GO:0051649	establishment of localization in cell	BP	Cellular localization and transport	13
GO:0045184	establishment of protein localization	BP	Cellular localization and transport	13
GO:0051169	nuclear transport	BP	Cellular localization and transport	13
GO:0015698	inorganic anion transport	BP	Cellular localization and transport	13
GO:0006403	RNA localization	BP	Cellular localization and transport	13
GO:0051236	establishment of RNA localization	BP	Cellular localization and transport	13
GO:0050658	RNA transport	BP	Cellular localization and transport	13
GO:0050657	nucleic acid transport	BP	Cellular localization and transport	13
GO:0006606	protein import into nucleus	BP	Cellular localization and transport	13
GO:0051168	nuclear export	BP	Cellular localization and transport	13
GO:0051170	import into nucleus	BP	Cellular localization and transport	13
GO:0017038	protein import	BP	Cellular localization and transport	13
GO:0006611	protein export from nucleus	BP	Cellular localization and transport	13
GO:0016197	endosomal transport	BP	Cellular localization and transport	13
GO:0033157	regulation of intracellular protein transport	BP	Cellular localization and transport	13
GO:0007568	aging	BP	Cell development and differentiation	6
GO:0030855	epithelial cell differentiation	BP	Cell development and differentiation	6
GO:0007389	pattern specification process	BP	Cell development and differentiation	6
GO:0003002	regionalization	BP	Cell development and differentiation	6
GO:0048513	animal organ development	BP	Cell development and differentiation	6
GO:0007399	nervous system development	BP	Cell development and differentiation	6
GO:0060429	epithelium development	BP	Cell development and differentiation	6
GO:0048562	embryonic organ morphogenesis	BP	Cell development and differentiation	6
GO:0072358	cardiovascular system development	BP	Cell development and differentiation	6
GO:0072359	circulatory system development	BP	Cell development and differentiation	6
GO:0048589	developmental growth	BP	Cell development and differentiation	6
GO:0002520	immune system development	BP	Cell development and differentiation	6
GO:0048568	embryonic organ development	BP	Cell development and differentiation	6
GO:0022603	regulation of anatomical structure morphogenesis	BP	Cell development and differentiation	6
GO:0048598	embryonic morphogenesis	BP	Cell development and differentiation	6
GO:0002009	morphogenesis of an epithelium	BP	Cell development and differentiation	6
GO:0050793	regulation of developmental process	BP	Cell development and differentiation	6
GO:0060537	muscle tissue development	BP	Cell development and differentiation	6
GO:0001501	skeletal system development	BP	Cell development and differentiation	6
GO:0007275	multicellular organism development	BP	Cell development and differentiation	6
GO:0043583	ear development	BP	Cell development and differentiation	6
GO:0050767	regulation of neurogenesis	BP	Cell development and differentiation	6
GO:0061061	muscle structure development	BP	Cell development and differentiation	6
GO:0043009	chordate embryonic development	BP	Cell development and differentiation	6
GO:0048468	cell development	BP	Cell development and differentiation	6
GO:0030900	forebrain development	BP	Cell development and differentiation	6
GO:0000902	cell morphogenesis	BP	Cell development and differentiation	6
GO:0000904	cell morphogenesis involved in differentiation	BP	Cell development and differentiation	6
GO:0022008	neurogenesis	BP	Cell development and differentiation	6
GO:0009653	anatomical structure morphogenesis	BP	Cell development and differentiation	6
GO:0042692	muscle cell differentiation	BP	Cell development and differentiation	6
GO:0032990	cell part morphogenesis	BP	Cell development and differentiation	6
GO:0032989	cellular component morphogenesis	BP	Cell development and differentiation	6
GO:2000026	regulation of multicellular organismal development	BP	Cell development and differentiation	6
GO:0035239	tube morphogenesis	BP	Cell development and differentiation	6
GO:0045664	regulation of neuron differentiation	BP	Cell development and differentiation	6
GO:0045666	positive regulation of neuron differentiation	BP	Cell development and differentiation	6
GO:0048812	neuron projection morphogenesis	BP	Cell development and differentiation	6
GO:0051962	positive regulation of nervous system development	BP	Cell development and differentiation	6
GO:0030154	cell differentiation	BP	Cell development and differentiation	6
GO:0001568	blood vessel development	BP	Cell development and differentiation	6
GO:0051960	regulation of nervous system development	BP	Cell development and differentiation	6
GO:0035295	tube development	BP	Cell development and differentiation	6
GO:0002252	immune effector process	BP	Cell development and differentiation	6
GO:0048839	inner ear development	BP	Cell development and differentiation	6
GO:0048856	anatomical structure development	BP	Cell development and differentiation	6
GO:0009790	embryo development	BP	Cell development and differentiation	6
GO:0061564	axon development	BP	Cell development and differentiation	6
GO:0009792	embryo development ending in birth or egg hatching	BP	Cell development and differentiation	6
GO:0030182	neuron differentiation	BP	Cell development and differentiation	6
GO:0045597	positive regulation of cell differentiation	BP	Cell development and differentiation	6
GO:0045596	negative regulation of cell differentiation	BP	Cell development and differentiation	6
GO:0045595	regulation of cell differentiation	BP	Cell development and differentiation	6
GO:0048869	cellular developmental process	BP	Cell development and differentiation	6
GO:0007507	heart development	BP	Cell development and differentiation	6
GO:0048638	regulation of developmental growth	BP	Cell development and differentiation	6
GO:0031175	neuron projection development	BP	Cell development and differentiation	6
GO:0048646	anatomical structure formation involved in morphogenesis	BP	Cell development and differentiation	6
GO:0060284	regulation of cell development	BP	Cell development and differentiation	6
GO:0009888	tissue development	BP	Cell development and differentiation	6
GO:0009887	animal organ morphogenesis	BP	Cell development and differentiation	6
GO:0048667	cell morphogenesis involved in neuron differentiation	BP	Cell development and differentiation	6
GO:0048666	neuron development	BP	Cell development and differentiation	6
GO:1901342	regulation of vasculature development	BP	Cell development and differentiation	6
GO:0014706	striated muscle tissue development	BP	Cell development and differentiation	6
GO:0060322	head development	BP	Cell development and differentiation	6
GO:0051094	positive regulation of developmental process	BP	Cell development and differentiation	6
GO:0048699	generation of neurons	BP	Cell development and differentiation	6
GO:0007423	sensory organ development	BP	Cell development and differentiation	6
GO:0007417	central nervous system development	BP	Cell development and differentiation	6
GO:0007420	brain development	BP	Cell development and differentiation	6
GO:0061458	reproductive system development	BP	Cell development and differentiation	6
GO:0048732	gland development	BP	Cell development and differentiation	6
GO:0048731	system development	BP	Cell development and differentiation	6
GO:0048729	tissue morphogenesis	BP	Cell development and differentiation	6
GO:0048514	blood vessel morphogenesis	BP	Cell development and differentiation	6
GO:0001944	vasculature development	BP	Cell development and differentiation	6
GO:0001525	angiogenesis	BP	Cell development and differentiation	6
GO:0048639	positive regulation of developmental growth	BP	Cell development and differentiation	6
GO:0035264	multicellular organism growth	BP	Cell development and differentiation	6
GO:0120039	plasma membrane bounded cell projection morphogenesis	BP	Cell development and differentiation	6
GO:0048858	cell projection morphogenesis	BP	Cell development and differentiation	6
GO:0007409	axonogenesis	BP	Cell development and differentiation	6
GO:0050769	positive regulation of neurogenesis	BP	Cell development and differentiation	6
GO:0040011	locomotion	BP	Locomotion	4
GO:0006091	generation of precursor metabolites and energy	BP	Generation of precursor metabolites and energy	15
GO:0015980	energy derivation by oxidation of organic compounds	BP	Generation of precursor metabolites and energy	15
GO:0051276	chromosome organization	BP	Nuclear organization	11
GO:0000280	nuclear division	BP	Nuclear organization	11
GO:0071826	ribonucleoprotein complex subunit organization	BP	Nuclear organization	11
GO:0016050	vesicle organization	BP	Nuclear organization	11
GO:0022613	ribonucleoprotein complex biogenesis	BP	Nuclear organization	11
GO:0022618	ribonucleoprotein complex assembly	BP	Nuclear organization	11
GO:0010639	negative regulation of organelle organization	BP	Nuclear organization	11
GO:0010638	positive regulation of organelle organization	BP	Nuclear organization	11
GO:0006325	chromatin organization	BP	Nuclear organization	11
GO:0050808	synapse organization	BP	Nuclear organization	11
GO:0044087	regulation of cellular component biogenesis	BP	Nuclear organization	11
GO:0065003	macromolecular complex assembly	BP	Nuclear organization	11
GO:0048285	organelle fission	BP	Nuclear organization	11
GO:0043933	macromolecular complex subunit organization	BP	Nuclear organization	11
GO:0033044	regulation of chromosome organization	BP	Nuclear organization	11
GO:0033043	regulation of organelle organization	BP	Nuclear organization	11
GO:0042254	ribosome biogenesis	BP	Nuclear organization	11
GO:0016570	histone modification	BP	Nuclear organization	11
GO:0016569	covalent chromatin modification	BP	Nuclear organization	11
GO:0006996	organelle organization	BP	Nuclear organization	11
GO:0034622	cellular macromolecular complex assembly	BP	Nuclear organization	11
GO:0030030	cell projection organization	BP	Nuclear organization	11
GO:0010256	endomembrane system organization	BP	Nuclear organization	11
GO:0000226	microtubule cytoskeleton organization	BP	Nuclear organization	11
GO:0071103	DNA conformation change	BP	Nuclear organization	11
GO:1902275	regulation of chromatin organization	BP	Nuclear organization	11
GO:2001251	negative regulation of chromosome organization	BP	Nuclear organization	11
GO:1902115	regulation of organelle assembly	BP	Nuclear organization	11
GO:1902850	microtubule cytoskeleton organization involved in mitosis	BP	Nuclear organization	11
GO:0006997	nucleus organization	BP	Nuclear organization	11
GO:0031056	regulation of histone modification	BP	Nuclear organization	11
GO:2001252	positive regulation of chromosome organization	BP	Nuclear organization	11
GO:0000819	sister chromatid segregation	BP	Nuclear organization	11
GO:0016573	histone acetylation	BP	Nuclear organization	11
GO:1902017	regulation of cilium assembly	BP	Nuclear organization	11
GO:0007051	spindle organization	BP	Nuclear organization	11
GO:0070507	regulation of microtubule cytoskeleton organization	BP	Nuclear organization	11
GO:0051783	regulation of nuclear division	BP	Nuclear organization	11
GO:0140014	mitotic nuclear division	BP	Nuclear organization	11
GO:0000070	mitotic sister chromatid segregation	BP	Nuclear organization	11
GO:0120036	plasma membrane bounded cell projection organization	BP	Nuclear organization	11
GO:0071363	cellular response to growth factor stimulus	BP	Response to stimulus	14
GO:0006302	double-strand break repair	BP	Response to stimulus	14
GO:1901701	cellular response to oxygen-containing compound	BP	Response to stimulus	14
GO:1901700	response to oxygen-containing compound	BP	Response to stimulus	14
GO:0006310	DNA recombination	BP	Response to stimulus	14
GO:1905114	cell surface receptor signaling pathway involved in cell-cell signaling	BP	Response to stimulus	14
GO:0006281	DNA repair	BP	Response to stimulus	14
GO:0016055	Wnt signaling pathway	BP	Response to stimulus	14
GO:0048583	regulation of response to stimulus	BP	Response to stimulus	14
GO:0033993	response to lipid	BP	Response to stimulus	14
GO:0099537	trans-synaptic signaling	BP	Response to stimulus	14
GO:0099536	synaptic signaling	BP	Response to stimulus	14
GO:0070887	cellular response to chemical stimulus	BP	Response to stimulus	14
GO:0070848	response to growth factor	BP	Response to stimulus	14
GO:0071396	cellular response to lipid	BP	Response to stimulus	14
GO:0006260	DNA replication	BP	Response to stimulus	14
GO:0071310	cellular response to organic substance	BP	Response to stimulus	14
GO:0007167	enzyme linked receptor protein signaling pathway	BP	Response to stimulus	14
GO:0042221	response to chemical	BP	Response to stimulus	14
GO:0010033	response to organic substance	BP	Response to stimulus	14
GO:0007178	transmembrane receptor protein serine/threonine kinase signaling pathway	BP	Response to stimulus	14
GO:0001101	response to acid chemical	BP	Response to stimulus	14
GO:0009719	response to endogenous stimulus	BP	Response to stimulus	14
GO:0042330	taxis	BP	Response to stimulus	14
GO:0033554	cellular response to stress	BP	Response to stimulus	14
GO:0051052	regulation of DNA metabolic process	BP	Response to stimulus	14
GO:0048870	cell motility	BP	Response to stimulus	14
GO:0006974	cellular response to DNA damage stimulus	BP	Response to stimulus	14
GO:0006935	chemotaxis	BP	Response to stimulus	14
GO:0198738	cell-cell signaling by wnt	BP	Response to stimulus	14
GO:0071495	cellular response to endogenous stimulus	BP	Response to stimulus	14
GO:0016477	cell migration	BP	Response to stimulus	14
GO:0034976	response to endoplasmic reticulum stress	BP	Response to stimulus	14
GO:2001020	regulation of response to DNA damage stimulus	BP	Response to stimulus	14
GO:0000077	DNA damage checkpoint	BP	Response to stimulus	14
GO:0000724	double-strand break repair via homologous recombination	BP	Response to stimulus	14
GO:0000725	recombinational repair	BP	Response to stimulus	14
GO:0035966	response to topologically incorrect protein	BP	Response to stimulus	14
GO:0060070	canonical Wnt signaling pathway	BP	Response to stimulus	14
GO:0007268	chemical synaptic transmission	BP	Response to stimulus	14
GO:0098916	anterograde trans-synaptic signaling	BP	Response to stimulus	14
GO:0016032	viral process	BP	Viral process	2
GO:0044419	interspecies interaction between organisms	BP	Viral process	2
GO:0044403	symbiotic process	BP	Viral process	2
GO:0001503	ossification	BP	Multicellular organismal process	3
GO:0044703	multi-organism reproductive process	BP	Multicellular organismal process	3
GO:0003006	developmental process involved in reproduction	BP	Multicellular organismal process	3
GO:0003008	system process	BP	Multicellular organismal process	3
GO:0050877	neurological system process	BP	Multicellular organismal process	3
GO:0051240	positive regulation of multicellular organismal process	BP	Multicellular organismal process	3
GO:0051239	regulation of multicellular organismal process	BP	Multicellular organismal process	3
GO:0048608	reproductive structure development	BP	Multicellular organismal process	3
GO:0048609	multicellular organismal reproductive process	BP	Multicellular organismal process	3
GO:0019953	sexual reproduction	BP	Multicellular organismal process	3
GO:0007281	germ cell development	BP	Multicellular organismal process	3
GO:0044057	regulation of system process	BP	Multicellular organismal process	3
GO:0032504	multicellular organism reproduction	BP	Multicellular organismal process	3
GO:0007600	sensory perception	BP	Multicellular organismal process	3
GO:0022414	reproductive process	BP	Multicellular organismal process	3
GO:0007605	sensory perception of sound	BP	Multicellular organismal process	3
GO:0050954	sensory perception of mechanical stimulus	BP	Multicellular organismal process	3
GO:0000003	reproduction	BP	Multicellular organismal process	3
GO:0008284	positive regulation of cell proliferation	BP	Positive regulation of cell proliferation	18
GO:0031328	positive regulation of cellular biosynthetic process	BP	Positive regulation of cell proliferation	18
GO:0031325	positive regulation of cellular metabolic process	BP	Positive regulation of cell proliferation	18
GO:0051254	positive regulation of RNA metabolic process	BP	Positive regulation of cell proliferation	18
GO:0045935	positive regulation of nucleobase-containing compound metabolic process	BP	Positive regulation of cell proliferation	18
GO:0010628	positive regulation of gene expression	BP	Positive regulation of cell proliferation	18
GO:0045893	positive regulation of transcription, DNA-templated	BP	Positive regulation of cell proliferation	18
GO:0042127	regulation of cell proliferation	BP	Positive regulation of cell proliferation	18
GO:0010604	positive regulation of macromolecule metabolic process	BP	Positive regulation of cell proliferation	18
GO:0045944	positive regulation of transcription from RNA polymerase II promoter	BP	Positive regulation of cell proliferation	18
GO:0010557	positive regulation of macromolecule biosynthetic process	BP	Positive regulation of cell proliferation	18
GO:0050673	epithelial cell proliferation	BP	Positive regulation of cell proliferation	18
GO:0009891	positive regulation of biosynthetic process	BP	Positive regulation of cell proliferation	18
GO:0051173	positive regulation of nitrogen compound metabolic process	BP	Positive regulation of cell proliferation	18
GO:1902680	positive regulation of RNA biosynthetic process	BP	Positive regulation of cell proliferation	18
GO:0008283	cell proliferation	BP	Positive regulation of cell proliferation	18
GO:0032259	methylation	BP	Methylation	16
GO:0043414	macromolecule methylation	BP	Methylation	16
GO:0098771	inorganic ion homeostasis	BP	Homeostatic process	5
GO:0055082	cellular chemical homeostasis	BP	Homeostatic process	5
GO:0042592	homeostatic process	BP	Homeostatic process	5
GO:0006874	cellular calcium ion homeostasis	BP	Homeostatic process	5
GO:0050801	ion homeostasis	BP	Homeostatic process	5
GO:0048878	chemical homeostasis	BP	Homeostatic process	5
GO:0072507	divalent inorganic cation homeostasis	BP	Homeostatic process	5
GO:0055065	metal ion homeostasis	BP	Homeostatic process	5
GO:0055080	cation homeostasis	BP	Homeostatic process	5
GO:0006873	cellular ion homeostasis	BP	Homeostatic process	5
GO:0072503	cellular divalent inorganic cation homeostasis	BP	Homeostatic process	5
GO:0055074	calcium ion homeostasis	BP	Homeostatic process	5
GO:0006875	cellular metal ion homeostasis	BP	Homeostatic process	5
GO:0030003	cellular cation homeostasis	BP	Homeostatic process	5
GO:0007059	chromosome segregation	BP	Chromosome segregation	10
GO:0098813	nuclear chromosome segregation	BP	Chromosome segregation	10
GO:0009056	catabolic process	BP	Catabolism	17
GO:0009895	negative regulation of catabolic process	BP	Catabolism	17
GO:0051301	cell division	BP	Cell division	8
GO:0007049	cell cycle	BP	Cell cycle	9
GO:0010564	regulation of cell cycle process	BP	Cell cycle	9
GO:0000278	mitotic cell cycle	BP	Cell cycle	9
GO:0051726	regulation of cell cycle	BP	Cell cycle	9
GO:0044772	mitotic cell cycle phase transition	BP	Cell cycle	9
GO:0044770	cell cycle phase transition	BP	Cell cycle	9
GO:0007346	regulation of mitotic cell cycle	BP	Cell cycle	9
GO:1901987	regulation of cell cycle phase transition	BP	Cell cycle	9
GO:1901990	regulation of mitotic cell cycle phase transition	BP	Cell cycle	9
GO:1903047	mitotic cell cycle process	BP	Cell cycle	9
GO:0022402	cell cycle process	BP	Cell cycle	9
GO:0045786	negative regulation of cell cycle	BP	Cell cycle	9
GO:0000910	cytokinesis	BP	Cell cycle	9
GO:0031570	DNA integrity checkpoint	BP	Cell cycle	9
GO:0000075	cell cycle checkpoint	BP	Cell cycle	9
GO:0010948	negative regulation of cell cycle process	BP	Cell cycle	9
GO:0007050	cell cycle arrest	BP	Cell cycle	9
GO:0044839	cell cycle G2/M phase transition	BP	Cell cycle	9
GO:1901988	negative regulation of cell cycle phase transition	BP	Cell cycle	9
GO:0000086	G2/M transition of mitotic cell cycle	BP	Cell cycle	9
GO:1902749	regulation of cell cycle G2/M phase transition	BP	Cell cycle	9
GO:0010389	regulation of G2/M transition of mitotic cell cycle	BP	Cell cycle	9
GO:0007088	regulation of mitotic nuclear division	BP	Cell cycle	9
GO:0006928	movement of cell or subcellular component	BP	Movement of cell or subcellular component	12
GO:0000122	negative regulation of transcription from RNA polymerase II promoter	BP	Negative regulation of cellular process	19
GO:0001934	positive regulation of protein phosphorylation	BP	Negative regulation of cellular process	19
GO:0018193	peptidyl-amino acid modification	BP	Negative regulation of cellular process	19
GO:0048523	negative regulation of cellular process	BP	Negative regulation of cellular process	19
GO:0032774	RNA biosynthetic process	BP	Negative regulation of cellular process	19
GO:0023051	regulation of signaling	BP	Negative regulation of cellular process	19
GO:0023056	positive regulation of signaling	BP	Negative regulation of cellular process	19
GO:0023057	negative regulation of signaling	BP	Negative regulation of cellular process	19
GO:0031324	negative regulation of cellular metabolic process	BP	Negative regulation of cellular process	19
GO:0031331	positive regulation of cellular catabolic process	BP	Negative regulation of cellular process	19
GO:0031329	regulation of cellular catabolic process	BP	Negative regulation of cellular process	19
GO:0031327	negative regulation of cellular biosynthetic process	BP	Negative regulation of cellular process	19
GO:0031326	regulation of cellular biosynthetic process	BP	Negative regulation of cellular process	19
GO:0051252	regulation of RNA metabolic process	BP	Negative regulation of cellular process	19
GO:0018205	peptidyl-lysine modification	BP	Negative regulation of cellular process	19
GO:2001141	regulation of RNA biosynthetic process	BP	Negative regulation of cellular process	19
GO:0019219	regulation of nucleobase-containing compound metabolic process	BP	Negative regulation of cellular process	19
GO:0006366	transcription from RNA polymerase II promoter	BP	Negative regulation of cellular process	19
GO:0051253	negative regulation of RNA metabolic process	BP	Negative regulation of cellular process	19
GO:0006357	regulation of transcription from RNA polymerase II promoter	BP	Negative regulation of cellular process	19
GO:0016070	RNA metabolic process	BP	Negative regulation of cellular process	19
GO:0016071	mRNA metabolic process	BP	Negative regulation of cellular process	19
GO:0010646	regulation of cell communication	BP	Negative regulation of cellular process	19
GO:0045934	negative regulation of nucleobase-containing compound metabolic process	BP	Negative regulation of cellular process	19
GO:0010648	negative regulation of cell communication	BP	Negative regulation of cellular process	19
GO:0010647	positive regulation of cell communication	BP	Negative regulation of cellular process	19
GO:0009057	macromolecule catabolic process	BP	Negative regulation of cellular process	19
GO:0009059	macromolecule biosynthetic process	BP	Negative regulation of cellular process	19
GO:0044257	cellular protein catabolic process	BP	Negative regulation of cellular process	19
GO:0043161	proteasome-mediated ubiquitin-dependent protein catabolic process	BP	Negative regulation of cellular process	19
GO:0045892	negative regulation of transcription, DNA-templated	BP	Negative regulation of cellular process	19
GO:0070647	protein modification by small protein conjugation or removal	BP	Negative regulation of cellular process	19
GO:0070646	protein modification by small protein removal	BP	Negative regulation of cellular process	19
GO:0044248	cellular catabolic process	BP	Negative regulation of cellular process	19
GO:0010629	negative regulation of gene expression	BP	Negative regulation of cellular process	19
GO:0006355	regulation of transcription, DNA-templated	BP	Negative regulation of cellular process	19
GO:0044271	cellular nitrogen compound biosynthetic process	BP	Negative regulation of cellular process	19
GO:0006351	transcription, DNA-templated	BP	Negative regulation of cellular process	19
GO:0044270	cellular nitrogen compound catabolic process	BP	Negative regulation of cellular process	19
GO:0044265	cellular macromolecule catabolic process	BP	Negative regulation of cellular process	19
GO:0060548	negative regulation of cell death	BP	Negative regulation of cellular process	19
GO:0007267	cell-cell signaling	BP	Negative regulation of cellular process	19
GO:1901575	organic substance catabolic process	BP	Negative regulation of cellular process	19
GO:0043066	negative regulation of apoptotic process	BP	Negative regulation of cellular process	19
GO:0010605	negative regulation of macromolecule metabolic process	BP	Negative regulation of cellular process	19
GO:0043067	regulation of programmed cell death	BP	Negative regulation of cellular process	19
GO:0010608	posttranscriptional regulation of gene expression	BP	Negative regulation of cellular process	19
GO:0043632	modification-dependent macromolecule catabolic process	BP	Negative regulation of cellular process	19
GO:1901565	organonitrogen compound catabolic process	BP	Negative regulation of cellular process	19
GO:0019439	aromatic compound catabolic process	BP	Negative regulation of cellular process	19
GO:0019438	aromatic compound biosynthetic process	BP	Negative regulation of cellular process	19
GO:0010556	regulation of macromolecule biosynthetic process	BP	Negative regulation of cellular process	19
GO:0043604	amide biosynthetic process	BP	Negative regulation of cellular process	19
GO:0043603	cellular amide metabolic process	BP	Negative regulation of cellular process	19
GO:0010558	negative regulation of macromolecule biosynthetic process	BP	Negative regulation of cellular process	19
GO:0043543	protein acylation	BP	Negative regulation of cellular process	19
GO:0032446	protein modification by small protein conjugation	BP	Negative regulation of cellular process	19
GO:0034470	ncRNA processing	BP	Negative regulation of cellular process	19
GO:0006259	DNA metabolic process	BP	Negative regulation of cellular process	19
GO:0007166	cell surface receptor signaling pathway	BP	Negative regulation of cellular process	19
GO:0007165	signal transduction	BP	Negative regulation of cellular process	19
GO:0007186	G-protein coupled receptor signaling pathway	BP	Negative regulation of cellular process	19
GO:0010498	proteasomal protein catabolic process	BP	Negative regulation of cellular process	19
GO:0090304	nucleic acid metabolic process	BP	Negative regulation of cellular process	19
GO:0006518	peptide metabolic process	BP	Negative regulation of cellular process	19
GO:0010468	regulation of gene expression	BP	Negative regulation of cellular process	19
GO:0010467	gene expression	BP	Negative regulation of cellular process	19
GO:0042981	regulation of apoptotic process	BP	Negative regulation of cellular process	19
GO:0018130	heterocycle biosynthetic process	BP	Negative regulation of cellular process	19
GO:0030163	protein catabolic process	BP	Negative regulation of cellular process	19
GO:0016567	protein ubiquitination	BP	Negative regulation of cellular process	19
GO:2000112	regulation of cellular macromolecule biosynthetic process	BP	Negative regulation of cellular process	19
GO:2000113	negative regulation of cellular macromolecule biosynthetic process	BP	Negative regulation of cellular process	19
GO:0046700	heterocycle catabolic process	BP	Negative regulation of cellular process	19
GO:0043412	macromolecule modification	BP	Negative regulation of cellular process	19
GO:0043410	positive regulation of MAPK cascade	BP	Negative regulation of cellular process	19
GO:0043408	regulation of MAPK cascade	BP	Negative regulation of cellular process	19
GO:1903506	regulation of nucleic acid-templated transcription	BP	Negative regulation of cellular process	19
GO:0006412	translation	BP	Negative regulation of cellular process	19
GO:0097659	nucleic acid-templated transcription	BP	Negative regulation of cellular process	19
GO:0009894	regulation of catabolic process	BP	Negative regulation of cellular process	19
GO:0006417	regulation of translation	BP	Negative regulation of cellular process	19
GO:0040029	regulation of gene expression, epigenetic	BP	Negative regulation of cellular process	19
GO:0006396	RNA processing	BP	Negative regulation of cellular process	19
GO:0097190	apoptotic signaling pathway	BP	Negative regulation of cellular process	19
GO:0009892	negative regulation of metabolic process	BP	Negative regulation of cellular process	19
GO:0006401	RNA catabolic process	BP	Negative regulation of cellular process	19
GO:0008380	RNA splicing	BP	Negative regulation of cellular process	19
GO:0009890	negative regulation of biosynthetic process	BP	Negative regulation of cellular process	19
GO:0009889	regulation of biosynthetic process	BP	Negative regulation of cellular process	19
GO:0006397	mRNA processing	BP	Negative regulation of cellular process	19
GO:0000165	MAPK cascade	BP	Negative regulation of cellular process	19
GO:0051603	proteolysis involved in cellular protein catabolic process	BP	Negative regulation of cellular process	19
GO:1901361	organic cyclic compound catabolic process	BP	Negative regulation of cellular process	19
GO:1901362	organic cyclic compound biosynthetic process	BP	Negative regulation of cellular process	19
GO:0034248	regulation of cellular amide metabolic process	BP	Negative regulation of cellular process	19
GO:0009966	regulation of signal transduction	BP	Negative regulation of cellular process	19
GO:0006508	proteolysis	BP	Negative regulation of cellular process	19
GO:0023014	signal transduction by protein phosphorylation	BP	Negative regulation of cellular process	19
GO:0034660	ncRNA metabolic process	BP	Negative regulation of cellular process	19
GO:0034655	nucleobase-containing compound catabolic process	BP	Negative regulation of cellular process	19
GO:0034654	nucleobase-containing compound biosynthetic process	BP	Negative regulation of cellular process	19
GO:0051172	negative regulation of nitrogen compound metabolic process	BP	Negative regulation of cellular process	19
GO:0034645	cellular macromolecule biosynthetic process	BP	Negative regulation of cellular process	19
GO:0051896	regulation of protein kinase B signaling	BP	Negative regulation of cellular process	19
GO:0019941	modification-dependent protein catabolic process	BP	Negative regulation of cellular process	19
GO:0006511	ubiquitin-dependent protein catabolic process	BP	Negative regulation of cellular process	19
GO:0098781	ncRNA transcription	BP	Negative regulation of cellular process	19
GO:0006473	protein acetylation	BP	Negative regulation of cellular process	19
GO:0006402	mRNA catabolic process	BP	Negative regulation of cellular process	19
GO:1903508	positive regulation of nucleic acid-templated transcription	BP	Negative regulation of cellular process	19
GO:0000375	RNA splicing, via transesterification reactions	BP	Negative regulation of cellular process	19
GO:0000377	RNA splicing, via transesterification reactions with bulged adenosine as nucleophile	BP	Negative regulation of cellular process	19
GO:0000398	mRNA splicing, via spliceosome	BP	Negative regulation of cellular process	19
GO:0016458	gene silencing	BP	Negative regulation of cellular process	19
GO:0016579	protein deubiquitination	BP	Negative regulation of cellular process	19
GO:1902679	negative regulation of RNA biosynthetic process	BP	Negative regulation of cellular process	19
GO:1903507	negative regulation of nucleic acid-templated transcription	BP	Negative regulation of cellular process	19
GO:0097193	intrinsic apoptotic signaling pathway	BP	Negative regulation of cellular process	19
GO:0000956	nuclear-transcribed mRNA catabolic process	BP	Negative regulation of cellular process	19
GO:0018394	peptidyl-lysine acetylation	BP	Negative regulation of cellular process	19
GO:0006399	tRNA metabolic process	BP	Negative regulation of cellular process	19
GO:1903311	regulation of mRNA metabolic process	BP	Negative regulation of cellular process	19
GO:0043043	peptide biosynthetic process	BP	Negative regulation of cellular process	19
GO:0016072	rRNA metabolic process	BP	Negative regulation of cellular process	19
GO:0031330	negative regulation of cellular catabolic process	BP	Negative regulation of cellular process	19
GO:0018393	internal peptidyl-lysine acetylation	BP	Negative regulation of cellular process	19
GO:0006475	internal protein amino acid acetylation	BP	Negative regulation of cellular process	19
GO:0006364	rRNA processing	BP	Negative regulation of cellular process	19
GO:0010506	regulation of autophagy	BP	Negative regulation of cellular process	19
GO:0043687	post-translational protein modification	BP	Negative regulation of cellular process	19
GO:0008033	tRNA processing	BP	Negative regulation of cellular process	19
GO:0032543	mitochondrial translation	BP	Negative regulation of cellular process	19
GO:0140053	mitochondrial gene expression	BP	Negative regulation of cellular process	19
GO:0009451	RNA modification	BP	Negative regulation of cellular process	19
GO:0030111	regulation of Wnt signaling pathway	BP	Negative regulation of cellular process	19
GO:0043069	negative regulation of programmed cell death	BP	Negative regulation of cellular process	19
GO:0048519	negative regulation of biological process	BP	Negative regulation of cellular process	19
GO:0005576	extracellular region	CC	Extracellular region	2
GO:0005694	chromosome	CC	Chromosome	15
GO:0015630	microtubule cytoskeleton	CC	Chromosome	15
GO:0044454	nuclear chromosome part	CC	Chromosome	15
GO:0005815	microtubule organizing center	CC	Chromosome	15
GO:0005813	centrosome	CC	Chromosome	15
GO:0005814	centriole	CC	Chromosome	15
GO:0005819	spindle	CC	Chromosome	15
GO:0035770	ribonucleoprotein granule	CC	Chromosome	15
GO:0036464	cytoplasmic ribonucleoprotein granule	CC	Chromosome	15
GO:0044427	chromosomal part	CC	Chromosome	15
GO:0098687	chromosomal region	CC	Chromosome	15
GO:0000785	chromatin	CC	Chromosome	15
GO:0000775	chromosome, centromeric region	CC	Chromosome	15
GO:0000793	condensed chromosome	CC	Chromosome	15
GO:0000228	nuclear chromosome	CC	Chromosome	15
GO:0031012	extracellular matrix	CC	Extracellular matrix	1
GO:0062023	collagen-containing extracellular matrix	CC	Extracellular matrix	1
GO:0044456	synapse part	CC	Synapse part	9
GO:0097060	synaptic membrane	CC	Synapse part	9
GO:0098978	glutamatergic synapse	CC	Synapse part	9
GO:0098794	postsynapse	CC	Synapse part	9
GO:0098793	presynapse	CC	Synapse part	9
GO:0045211	postsynaptic membrane	CC	Synapse part	9
GO:0045202	synapse	CC	Synapse	8
GO:1990904	ribonucleoprotein complex	CC	Protein-containing complex	16
GO:0043235	receptor complex	CC	Protein-containing complex	16
GO:0000151	ubiquitin ligase complex	CC	Protein-containing complex	16
GO:0061695	transferase complex, transferring phosphorus-containing groups	CC	Protein-containing complex	16
GO:1990234	transferase complex	CC	Protein-containing complex	16
GO:1902494	catalytic complex	CC	Protein-containing complex	16
GO:0030496	midbody	CC	Midbody	4
GO:0009986	cell surface	CC	Cell surface	14
GO:0071944	cell periphery	CC	Cell periphery	13
GO:0043005	neuron projection	CC	Neuron projection	11
GO:0031975	envelope	CC	Envelope	7
GO:0097458	neuron part	CC	Neuron part	12
GO:0042995	cell projection	CC	Cell projection	10
GO:0120025	plasma membrane bounded cell projection	CC	Cell projection	10
GO:0012505	endomembrane system	CC	Endomembrane system	5
GO:0031984	organelle subcompartment	CC	Cellular anatomical entity	3
GO:0044459	plasma membrane part	CC	Cellular anatomical entity	3
GO:0044451	nucleoplasm part	CC	Cellular anatomical entity	3
GO:0098590	plasma membrane region	CC	Cellular anatomical entity	3
GO:0005743	mitochondrial inner membrane	CC	Cellular anatomical entity	3
GO:0016021	integral component of membrane	CC	Cellular anatomical entity	3
GO:0044429	mitochondrial part	CC	Cellular anatomical entity	3
GO:0031090	organelle membrane	CC	Cellular anatomical entity	3
GO:0005739	mitochondrion	CC	Cellular anatomical entity	3
GO:0005740	mitochondrial envelope	CC	Cellular anatomical entity	3
GO:0005730	nucleolus	CC	Cellular anatomical entity	3
GO:0005886	plasma membrane	CC	Cellular anatomical entity	3
GO:0005887	integral component of plasma membrane	CC	Cellular anatomical entity	3
GO:0031224	intrinsic component of membrane	CC	Cellular anatomical entity	3
GO:0031226	intrinsic component of plasma membrane	CC	Cellular anatomical entity	3
GO:0031967	organelle envelope	CC	Cellular anatomical entity	3
GO:0098798	mitochondrial protein complex	CC	Cellular anatomical entity	3
GO:0031966	mitochondrial membrane	CC	Cellular anatomical entity	3
GO:0005635	nuclear envelope	CC	Cellular anatomical entity	3
GO:0019866	organelle inner membrane	CC	Cellular anatomical entity	3
GO:0005759	mitochondrial matrix	CC	Cellular anatomical entity	3
GO:0016607	nuclear speck	CC	Cellular anatomical entity	3
GO:0005654	nucleoplasm	CC	Cellular anatomical entity	3
GO:0016604	nuclear body	CC	Cellular anatomical entity	3
GO:0098827	endoplasmic reticulum subcompartment	CC	Endoplasmic reticulum subcompartment	6
GO:0042175	nuclear outer membrane-endoplasmic reticulum membrane network	CC	Endoplasmic reticulum subcompartment	6
GO:0030176	integral component of endoplasmic reticulum membrane	CC	Endoplasmic reticulum subcompartment	6
GO:0005789	endoplasmic reticulum membrane	CC	Endoplasmic reticulum subcompartment	6
GO:0000976	transcription regulatory region sequence-specific DNA binding	MF	DNA or RNA binding	9
GO:0003677	DNA binding	MF	DNA or RNA binding	9
GO:0003676	nucleic acid binding	MF	DNA or RNA binding	9
GO:0035639	purine ribonucleoside triphosphate binding	MF	DNA or RNA binding	9
GO:0000978	RNA polymerase II core promoter proximal region sequence-specific DNA binding	MF	DNA or RNA binding	9
GO:0003690	double-stranded DNA binding	MF	DNA or RNA binding	9
GO:0000166	nucleotide binding	MF	DNA or RNA binding	9
GO:1901265	nucleoside phosphate binding	MF	DNA or RNA binding	9
GO:0001012	RNA polymerase II regulatory region DNA binding	MF	DNA or RNA binding	9
GO:0032550	purine ribonucleoside binding	MF	DNA or RNA binding	9
GO:0032549	ribonucleoside binding	MF	DNA or RNA binding	9
GO:0032553	ribonucleotide binding	MF	DNA or RNA binding	9
GO:0043565	sequence-specific DNA binding	MF	DNA or RNA binding	9
GO:0019001	guanyl nucleotide binding	MF	DNA or RNA binding	9
GO:0005525	GTP binding	MF	DNA or RNA binding	9
GO:0001067	regulatory region nucleic acid binding	MF	DNA or RNA binding	9
GO:0001883	purine nucleoside binding	MF	DNA or RNA binding	9
GO:0003723	RNA binding	MF	DNA or RNA binding	9
GO:0001882	nucleoside binding	MF	DNA or RNA binding	9
GO:0032561	guanyl ribonucleotide binding	MF	DNA or RNA binding	9
GO:0000977	RNA polymerase II regulatory region sequence-specific DNA binding	MF	DNA or RNA binding	9
GO:1990837	sequence-specific double-stranded DNA binding	MF	DNA or RNA binding	9
GO:0044212	transcription regulatory region DNA binding	MF	DNA or RNA binding	9
GO:0000987	proximal promoter sequence-specific DNA binding	MF	DNA or RNA binding	9
GO:0000981	RNA polymerase II transcription factor activity, sequence-specific DNA binding	MF	DNA-binding transcription factor activity	11
GO:0001228	transcriptional activator activity, RNA polymerase II transcription regulatory region sequence-specific binding	MF	DNA-binding transcription factor activity	11
GO:0003700	transcription factor activity, sequence-specific DNA binding	MF	DNA-binding transcription factor activity	11
GO:0003712	transcription cofactor activity	MF	Transcription regulator activity	12
GO:0003713	transcription coactivator activity	MF	Transcription regulator activity	12
GO:0004888	transmembrane signaling receptor activity	MF	Signaling receptor activity	15
GO:0004930	G-protein coupled receptor activity	MF	Signaling receptor activity	15
GO:0038023	signaling receptor activity	MF	Signaling receptor activity	15
GO:0005088	Ras guanyl-nucleotide exchange factor activity	MF	Molecular function regulator	14
GO:0016247	channel regulator activity	MF	Molecular function regulator	14
GO:0098772	molecular function regulator	MF	Molecular function regulator	14
GO:0005215	transporter activity	MF	Transporter activity	16
GO:0015318	inorganic solute uptake transmembrane transporter activity	MF	Transmembrane transporter activity	17
GO:0022803	passive transmembrane transporter activity	MF	Transmembrane transporter activity	17
GO:0005216	ion channel activity	MF	Transmembrane transporter activity	17
GO:0015075	ion transmembrane transporter activity	MF	Transmembrane transporter activity	17
GO:0022857	transmembrane transporter activity	MF	Transmembrane transporter activity	17
GO:0008324	cation transmembrane transporter activity	MF	Transmembrane transporter activity	17
GO:0046873	metal ion transmembrane transporter activity	MF	Transmembrane transporter activity	17
GO:0022890	inorganic cation transmembrane transporter activity	MF	Transmembrane transporter activity	17
GO:0015267	channel activity	MF	Transmembrane transporter activity	17
GO:0022838	channel activity	MF	Transmembrane transporter activity	17
GO:0140098	catalytic activity, acting on RNA	MF	Transmembrane transporter activity	17
GO:0140110	transcription regulator activity	MF	Transmembrane transporter activity	17
GO:0140097	catalytic activity, acting on DNA	MF	Transmembrane transporter activity	17
GO:0017111	nucleoside-triphosphatase activity	MF	Catalytic activity	18
GO:0016817	hydrolase activity, acting on acid anhydrides	MF	Catalytic activity	18
GO:0036459	thiol-dependent ubiquitinyl hydrolase activity	MF	Catalytic activity	18
GO:0004386	helicase activity	MF	Catalytic activity	18
GO:0019787	ubiquitin-like protein transferase activity	MF	Catalytic activity	18
GO:0101005	ubiquitinyl hydrolase activity	MF	Catalytic activity	18
GO:0019783	ubiquitin-like protein-specific protease activity	MF	Catalytic activity	18
GO:0016887	ATPase activity	MF	Catalytic activity	18
GO:0016787	hydrolase activity	MF	Catalytic activity	18
GO:0016779	nucleotidyltransferase activity	MF	Catalytic activity	18
GO:0008094	DNA-dependent ATPase activity	MF	Catalytic activity	18
GO:0008234	cysteine-type peptidase activity	MF	Catalytic activity	18
GO:0004842	ubiquitin-protein transferase activity	MF	Catalytic activity	18
GO:0003924	GTPase activity	MF	Catalytic activity	18
GO:0016462	pyrophosphatase activity	MF	Catalytic activity	18
GO:0016818	hydrolase activity, acting on acid anhydrides, in phosphorus-containing anhydrides	MF	Catalytic activity	18
GO:0060089	molecular transducer activity	MF	Molecular transducer activity	19
GO:0003682	chromatin binding	MF	Chromatin binding	8
GO:0019900	kinase binding	MF	Kinase binding	6
GO:0031625	ubiquitin protein ligase binding	MF	Kinase binding	6
GO:0044389	ubiquitin-like protein ligase binding	MF	Kinase binding	6
GO:0005509	calcium ion binding	MF	Calcium ion binding	4
GO:0097159	organic cyclic compound binding	MF	Organic cyclic compound binding	2
GO:1901363	heterocyclic compound binding	MF	Heterocyclic compound binding	3
GO:0045296	cadherin binding	MF	Cadherin binding	1
GO:0008134	transcription factor binding	MF	Transcription factor binding	10
GO:0019899	enzyme binding	MF	Enzyme binding	7
GO:0046983	protein dimerization activity	MF	Protein dimerization activity	13
GO:0005102	receptor binding	MF	Receptor binding	5
