## Supplementary_Tables_Excel_Files for "Epigenomic profiling of primate LCLs reveals the evolutionary patterns of epigenetic activities in gene regulatory architectures": SupplementaryTable20.xlsx

### Sheet: Sheet 1
geneSet	description	size	overlap	expect	enrichmentRatio	pValue	FDR	database
GO:0006396	RNA processing	167	151	121.245	1.24541	3.05567e-09	1.18255e-06	geneontology_Biological_Process
GO:0034660	ncRNA metabolic process	99	92	71.876	1.27998	1.91522e-07	4.44714e-05	geneontology_Biological_Process
GO:1901575	organic substance catabolic process	243	207	176.423	1.17332	5.11005e-07	7.92865e-05	geneontology_Biological_Process
GO:0044265	cellular macromolecule catabolic process	166	146	120.519	1.21142	5.12527e-07	7.92865e-05	geneontology_Biological_Process
GO:0034470	ncRNA processing	76	72	55.1775	1.30488	5.46332e-07	7.92865e-05	geneontology_Biological_Process
GO:0009057	macromolecule catabolic process	182	158	132.136	1.19574	1.15258e-06	0.000128556	geneontology_Biological_Process
GO:0051641	cellular localization	366	301	265.723	1.13276	1.23676e-06	0.000128556	geneontology_Biological_Process
GO:0044257	cellular protein catabolic process	114	103	82.7663	1.24447	1.50233e-06	0.000128556	geneontology_Biological_Process
GO:0006412	translation	108	98	78.4101	1.24984	1.67416e-06	0.000128556	geneontology_Biological_Process
GO:0070727	cellular macromolecule localization	258	217	187.313	1.15849	2.15501e-06	0.000147174	geneontology_Biological_Process
GO:0043043	peptide biosynthetic process	112	101	81.3142	1.2421	2.41771e-06	0.000155942	geneontology_Biological_Process
GO:0009056	catabolic process	292	243	211.998	1.14624	2.80635e-06	0.000171483	geneontology_Biological_Process
GO:0034613	cellular protein localization	256	215	185.861	1.15678	3.07158e-06	0.000178305	geneontology_Biological_Process
GO:0051603	proteolysis involved in cellular protein catabolic process	109	98	79.1362	1.23837	4.89436e-06	0.000270588	geneontology_Biological_Process
GO:0006281	DNA repair	80	74	58.0816	1.27407	5.68694e-06	0.000300116	geneontology_Biological_Process
GO:0030163	protein catabolic process	124	110	90.0265	1.22186	6.03307e-06	0.000304539	geneontology_Biological_Process
GO:0044248	cellular catabolic process	277	230	201.107	1.14367	7.96665e-06	0.000385387	geneontology_Biological_Process
GO:0046907	intracellular transport	258	215	187.313	1.14781	1.00673e-05	0.000467526	geneontology_Biological_Process
GO:0033036	macromolecule localization	367	298	266.449	1.11841	1.44491e-05	0.000574147	geneontology_Biological_Process
GO:0006974	cellular response to DNA damage stimulus	125	110	90.7525	1.21209	1.48358e-05	0.000574147	geneontology_Biological_Process
GO:0033365	protein localization to organelle	125	110	90.7525	1.21209	1.48358e-05	0.000574147	geneontology_Biological_Process
GO:0051649	establishment of localization in cell	285	235	206.916	1.13573	1.80124e-05	0.000674593	geneontology_Biological_Process
GO:0006259	DNA metabolic process	133	116	96.5606	1.20132	2.27405e-05	0.000793583	geneontology_Biological_Process
GO:0048285	organelle fission	74	68	53.7255	1.26569	2.62656e-05	0.000867672	geneontology_Biological_Process
GO:0070647	protein modification by small protein conjugation or removal	142	123	103.095	1.19308	2.69046e-05	0.000867672	geneontology_Biological_Process
GO:0043632	modification-dependent macromolecule catabolic process	90	81	65.3418	1.23964	3.24997e-05	0.00101979	geneontology_Biological_Process
GO:0051783	regulation of nuclear division	40	39	29.0408	1.34294	3.84744e-05	0.00117549	geneontology_Biological_Process
GO:0006511	ubiquitin-dependent protein catabolic process	89	80	64.6158	1.23809	4.09729e-05	0.00118924	geneontology_Biological_Process
GO:0019941	modification-dependent protein catabolic process	89	80	64.6158	1.23809	4.09729e-05	0.00118924	geneontology_Biological_Process
GO:1901565	organonitrogen compound catabolic process	154	132	111.807	1.18061	4.30094e-05	0.0012179	geneontology_Biological_Process
GO:0006886	intracellular protein transport	177	150	128.506	1.16727	4.62684e-05	0.00127899	geneontology_Biological_Process
GO:0140014	mitotic nuclear division	53	50	38.4791	1.29941	5.22876e-05	0.00141177	geneontology_Biological_Process
GO:0006399	tRNA metabolic process	38	37	27.5888	1.34113	7.06119e-05	0.00182179	geneontology_Biological_Process
GO:0007088	regulation of mitotic nuclear division	38	37	27.5888	1.34113	7.06119e-05	0.00182179	geneontology_Biological_Process
GO:0006518	peptide metabolic process	127	110	92.2045	1.193	7.59112e-05	0.00191593	geneontology_Biological_Process
GO:0000278	mitotic cell cycle	136	117	98.7387	1.18495	8.65129e-05	0.00209253	geneontology_Biological_Process
GO:0006302	double-strand break repair	37	36	26.8627	1.34015	9.55434e-05	0.00226379	geneontology_Biological_Process
GO:0051726	regulation of cell cycle	144	123	104.547	1.17651	0.00011481	0.00260464	geneontology_Biological_Process
GO:1903047	mitotic cell cycle process	120	104	87.1224	1.19372	0.000115172	0.00260464	geneontology_Biological_Process
GO:0022613	ribonucleoprotein complex biogenesis	100	88	72.602	1.21209	0.000116659	0.00260464	geneontology_Biological_Process
GO:0016071	mRNA metabolic process	129	111	93.6566	1.18518	0.000131613	0.00288306	geneontology_Biological_Process
GO:0006397	mRNA processing	89	79	64.6158	1.22261	0.000135424	0.00291162	geneontology_Biological_Process
GO:0000280	nuclear division	67	61	48.6433	1.25403	0.000147585	0.00311538	geneontology_Biological_Process
GO:0008104	protein localization	342	275	248.299	1.10754	0.000150975	0.00313003	geneontology_Biological_Process
GO:0006417	regulation of translation	55	51	39.9311	1.2772	0.000161957	0.00329882	geneontology_Biological_Process
GO:0008033	tRNA processing	26	26	18.8765	1.37737	0.000226447	0.00430992	geneontology_Biological_Process
GO:0007049	cell cycle	216	178	156.82	1.13506	0.000248705	0.0046572	geneontology_Biological_Process
GO:0022402	cell cycle process	166	139	120.519	1.15334	0.000306841	0.00556628	geneontology_Biological_Process
GO:0032543	mitochondrial translation	33	32	23.9587	1.33563	0.00031742	0.00566961	geneontology_Biological_Process
GO:0006996	organelle organization	472	371	342.681	1.08264	0.000350238	0.006161	geneontology_Biological_Process
GO:0032446	protein modification by small protein conjugation	103	89	74.78	1.19016	0.000473779	0.00768209	geneontology_Biological_Process
GO:0072594	establishment of protein localization to organelle	83	73	60.2596	1.21142	0.000488822	0.00771904	geneontology_Biological_Process
GO:0010564	regulation of cell cycle process	93	81	67.5198	1.19965	0.000491997	0.00771904	geneontology_Biological_Process
GO:0140053	mitochondrial gene expression	38	36	27.5888	1.30488	0.000544311	0.00842593	geneontology_Biological_Process
GO:0010498	proteasomal protein catabolic process	72	64	52.2734	1.22433	0.000567091	0.00866306	geneontology_Biological_Process
GO:0010608	posttranscriptional regulation of gene expression	77	68	55.9035	1.21638	0.000589873	0.00889406	geneontology_Biological_Process
GO:0043161	proteasome-mediated ubiquitin-dependent protein catabolic process	61	55	44.2872	1.24189	0.000611323	0.00909931	geneontology_Biological_Process
GO:0034622	cellular protein-containing complex assembly	157	131	113.985	1.14927	0.000639631	0.00940015	geneontology_Biological_Process
GO:0071826	ribonucleoprotein complex subunit organization	55	50	39.9311	1.25216	0.000685206	0.00982128	geneontology_Biological_Process
GO:0042886	amide transport	272	219	197.477	1.10899	0.000735306	0.0104109	geneontology_Biological_Process
GO:0045184	establishment of protein localization	280	225	203.286	1.10682	0.000764779	0.0105735	geneontology_Biological_Process
GO:0000070	mitotic sister chromatid segregation	30	29	21.7806	1.33146	0.00077301	0.0105735	geneontology_Biological_Process
GO:0043604	amide biosynthetic process	124	105	90.0265	1.16632	0.000774118	0.0105735	geneontology_Biological_Process
GO:0006508	proteolysis	182	150	132.136	1.1352	0.000810768	0.0109421	geneontology_Biological_Process
GO:0015031	protein transport	267	215	193.847	1.10912	0.000819948	0.0109421	geneontology_Biological_Process
GO:0015833	peptide transport	271	218	196.751	1.108	0.000836975	0.0110424	geneontology_Biological_Process
GO:0042254	ribosome biogenesis	70	62	50.8214	1.21996	0.000875367	0.0112922	geneontology_Biological_Process
GO:0008380	RNA splicing	70	62	50.8214	1.21996	0.000875367	0.0112922	geneontology_Biological_Process
GO:0007346	regulation of mitotic cell cycle	90	78	65.3418	1.19372	0.000890317	0.0113589	geneontology_Biological_Process
GO:0016567	protein ubiquitination	97	83	70.4239	1.17858	0.00146442	0.0180871	geneontology_Biological_Process
GO:0006364	rRNA processing	46	42	33.3969	1.2576	0.0015515	0.018961	geneontology_Biological_Process
GO:0034248	regulation of cellular amide metabolic process	62	55	45.0132	1.22186	0.00160872	0.0194554	geneontology_Biological_Process
GO:0033043	regulation of organelle organization	155	128	112.533	1.13744	0.0017422	0.0208526	geneontology_Biological_Process
GO:0007051	spindle organization	27	26	19.6025	1.32636	0.00186299	0.0220708	geneontology_Biological_Process
GO:0010256	endomembrane system organization	61	54	44.2872	1.21931	0.00199567	0.0231698	geneontology_Biological_Process
GO:0000819	sister chromatid segregation	33	31	23.9587	1.2939	0.00213392	0.0245296	geneontology_Biological_Process
GO:0043412	macromolecule modification	481	373	349.216	1.06811	0.00248321	0.0279904	geneontology_Biological_Process
GO:0009451	RNA modification	38	35	27.5888	1.26863	0.00273914	0.030561	geneontology_Biological_Process
GO:0022618	ribonucleoprotein complex assembly	49	44	35.575	1.23682	0.00278603	0.030561	geneontology_Biological_Process
GO:0015980	energy derivation by oxidation of organic compounds	32	30	23.2326	1.29129	0.00279024	0.030561	geneontology_Biological_Process
GO:0009894	regulation of catabolic process	107	90	77.6841	1.15854	0.00292469	0.0314404	geneontology_Biological_Process
GO:0007059	chromosome segregation	54	48	39.2051	1.22433	0.00296031	0.0315314	geneontology_Biological_Process
GO:0009895	negative regulation of catabolic process	31	29	22.5066	1.28851	0.00364152	0.0380883	geneontology_Biological_Process
GO:0006605	protein targeting	63	55	45.7393	1.20247	0.0037706	0.0387404	geneontology_Biological_Process
GO:0043603	cellular amide metabolic process	153	125	111.081	1.1253	0.0043731	0.0445366	geneontology_Biological_Process
GO:0006310	DNA recombination	36	33	26.1367	1.26259	0.00450739	0.0455051	geneontology_Biological_Process
GO:0006091	generation of precursor metabolites and energy	52	46	37.753	1.21845	0.00456144	0.0456538	geneontology_Biological_Process
GO:0005654	nucleoplasm	493	428	357.928	1.19577	0	0	geneontology_Cellular_Component
GO:1902494	catalytic complex	226	200	164.08	1.21891	6.65664e-10	3.86418e-07	geneontology_Cellular_Component
GO:0044451	nucleoplasm part	160	144	116.163	1.23964	1.68877e-08	4.90167e-06	geneontology_Cellular_Component
GO:1990904	ribonucleoprotein complex	149	132	108.177	1.22022	7.41016e-07	9.5591e-05	geneontology_Cellular_Component
GO:0016604	nuclear body	103	94	74.78	1.25702	1.42777e-06	0.000128556	geneontology_Cellular_Component
GO:0005739	mitochondrion	232	197	168.437	1.16958	1.70372e-06	0.000128556	geneontology_Cellular_Component
GO:1990234	transferase complex	141	123	102.369	1.20154	1.21932e-05	0.000544472	geneontology_Cellular_Component
GO:0044429	mitochondrial part	165	142	119.793	1.18538	1.30603e-05	0.000561593	geneontology_Cellular_Component
GO:0031967	organelle envelope	162	139	117.615	1.18182	2.32401e-05	0.000793583	geneontology_Cellular_Component
GO:0031975	envelope	162	139	117.615	1.18182	2.32401e-05	0.000793583	geneontology_Cellular_Component
GO:0031090	organelle membrane	342	276	248.299	1.11156	8.62217e-05	0.00209253	geneontology_Cellular_Component
GO:0005740	mitochondrial envelope	108	94	78.4101	1.19882	0.00017716	0.00350719	geneontology_Cellular_Component
GO:0031966	mitochondrial membrane	103	90	74.78	1.20353	0.000178229	0.00350719	geneontology_Cellular_Component
GO:0098798	mitochondrial protein complex	48	45	34.849	1.29129	0.000203139	0.00393073	geneontology_Cellular_Component
GO:0005743	mitochondrial inner membrane	75	67	54.4515	1.23045	0.000291935	0.00537995	geneontology_Cellular_Component
GO:0005759	mitochondrial matrix	89	78	64.6158	1.20714	0.000402048	0.00696683	geneontology_Cellular_Component
GO:0012505	endomembrane system	439	346	318.723	1.08558	0.000409418	0.00699021	geneontology_Cellular_Component
GO:0016607	nuclear speck	57	52	41.3831	1.25655	0.000423031	0.00706293	geneontology_Cellular_Component
GO:0005730	nucleolus	164	137	119.067	1.15061	0.000425844	0.00706293	geneontology_Cellular_Component
GO:0019866	organelle inner membrane	78	69	56.6295	1.21845	0.000476409	0.00768209	geneontology_Cellular_Component
GO:0005694	chromosome	134	113	97.2867	1.16152	0.000676662	0.00982005	geneontology_Cellular_Component
GO:0098687	chromosomal region	58	52	42.1092	1.23489	0.00121584	0.0153434	geneontology_Cellular_Component
GO:0044427	chromosomal part	121	102	87.8484	1.16109	0.00129577	0.0161762	geneontology_Cellular_Component
GO:0000151	ubiquitin ligase complex	45	41	32.6709	1.25494	0.00197667	0.0231698	geneontology_Cellular_Component
GO:0005813	centrosome	78	67	56.6295	1.18313	0.00349296	0.0368666	geneontology_Cellular_Component
GO:0031984	organelle subcompartment	201	162	145.93	1.11012	0.00368045	0.0381518	geneontology_Cellular_Component
GO:0003723	RNA binding	277	232	201.107	1.15361	1.77166e-06	0.000128556	geneontology_Molecular_Function
GO:0016787	hydrolase activity	300	238	217.806	1.09272	0.00220418	0.0250887	geneontology_Molecular_Function
GO:0140098	catalytic activity, acting on RNA	79	68	57.3556	1.18559	0.00289623	0.0314254	geneontology_Molecular_Function
