## Supplementary_Tables_Excel_Files for "Epigenomic profiling of primate LCLs reveals the evolutionary patterns of epigenetic activities in gene regulatory architectures": SupplementaryTable22.xlsx

### Sheet: Sheet1
geneSet	description	size	overlap	enrichmentRatio	pValue	FDR	database
GO:0009653	anatomical structure morphogenesis	82	11	3.53997	2.49202e-05	0.00102687	geneontology_Biological_Process
GO:0045893	positive regulation of transcription, DNA-templated	52	9	4.56731	2.59966e-05	0.00102687	geneontology_Biological_Process
GO:0009888	tissue development	71	10	3.71674	4.98006e-05	0.00176734	geneontology_Biological_Process
GO:1902680	positive regulation of RNA biosynthetic process	57	9	4.16667	5.77963e-05	0.00176734	geneontology_Biological_Process
GO:1903508	positive regulation of nucleic acid-templated transcription	57	9	4.16667	5.77963e-05	0.00176734	geneontology_Biological_Process
GO:0006357	regulation of transcription by RNA polymerase II	90	11	3.22531	6.50455e-05	0.00176734	geneontology_Biological_Process
GO:0006366	transcription by RNA polymerase II	90	11	3.22531	6.50455e-05	0.00176734	geneontology_Biological_Process
GO:0051254	positive regulation of RNA metabolic process	58	9	4.09483	6.71143e-05	0.00176734	geneontology_Biological_Process
GO:0010628	positive regulation of gene expression	60	9	3.95833	8.96598e-05	0.00194056	geneontology_Biological_Process
GO:0006351	transcription, DNA-templated	112	12	2.82738	9.00684e-05	0.00194056	geneontology_Biological_Process
GO:0006355	regulation of transcription, DNA-templated	112	12	2.82738	9.00684e-05	0.00194056	geneontology_Biological_Process
GO:0032774	RNA biosynthetic process	114	12	2.77778	0.000109315	0.00199289	geneontology_Biological_Process
GO:0097659	nucleic acid-templated transcription	114	12	2.77778	0.000109315	0.00199289	geneontology_Biological_Process
GO:1903506	regulation of nucleic acid-templated transcription	114	12	2.77778	0.000109315	0.00199289	geneontology_Biological_Process
GO:2001141	regulation of RNA biosynthetic process	114	12	2.77778	0.000109315	0.00199289	geneontology_Biological_Process
GO:0010557	positive regulation of macromolecule biosynthetic process	62	9	3.83065	0.000118385	0.00200409	geneontology_Biological_Process
GO:0045935	positive regulation of nucleobase-containing compound metabolic process	62	9	3.83065	0.000118385	0.00200409	geneontology_Biological_Process
GO:0009891	positive regulation of biosynthetic process	66	9	3.59848	0.000199884	0.00315816	geneontology_Biological_Process
GO:0031328	positive regulation of cellular biosynthetic process	66	9	3.59848	0.000199884	0.00315816	geneontology_Biological_Process
GO:0009887	animal organ morphogenesis	39	7	4.73647	0.000239119	0.00354196	geneontology_Biological_Process
GO:0045892	negative regulation of transcription, DNA-templated	39	7	4.73647	0.000239119	0.00354196	geneontology_Biological_Process
GO:0051252	regulation of RNA metabolic process	124	12	2.55376	0.000270931	0.00389155	geneontology_Biological_Process
GO:0010629	negative regulation of gene expression	55	8	3.83838	0.000343622	0.0047905	geneontology_Biological_Process
GO:2000112	regulation of cellular macromolecule biosynthetic process	130	12	2.4359	0.000446983	0.00572464	geneontology_Biological_Process
GO:0045944	positive regulation of transcription by RNA polymerase II	43	7	4.29587	0.000458938	0.00572464	geneontology_Biological_Process
GO:1902679	negative regulation of RNA biosynthetic process	43	7	4.29587	0.000458938	0.00572464	geneontology_Biological_Process
GO:1903507	negative regulation of nucleic acid-templated transcription	43	7	4.29587	0.000458938	0.00572464	geneontology_Biological_Process
GO:0048513	animal organ development	112	11	2.59177	0.000567722	0.0065638	geneontology_Biological_Process
GO:0010556	regulation of macromolecule biosynthetic process	133	12	2.38095	0.000567755	0.0065638	geneontology_Biological_Process
GO:0019219	regulation of nucleobase-containing compound metabolic process	133	12	2.38095	0.000567755	0.0065638	geneontology_Biological_Process
GO:0034654	nucleobase-containing compound biosynthetic process	135	12	2.34568	0.000663299	0.0074858	geneontology_Biological_Process
GO:0018130	heterocycle biosynthetic process	136	12	2.32843	0.000716124	0.00789402	geneontology_Biological_Process
GO:0010468	regulation of gene expression	137	12	2.31144	0.000772582	0.00805682	geneontology_Biological_Process
GO:0051253	negative regulation of RNA metabolic process	47	7	3.93026	0.000820099	0.00805682	geneontology_Biological_Process
GO:2000113	negative regulation of cellular macromolecule biosynthetic process	47	7	3.93026	0.000820099	0.00805682	geneontology_Biological_Process
GO:0019438	aromatic compound biosynthetic process	138	12	2.29469	0.000832878	0.00805682	geneontology_Biological_Process
GO:0009889	regulation of biosynthetic process	138	12	2.29469	0.000832878	0.00805682	geneontology_Biological_Process
GO:0031326	regulation of cellular biosynthetic process	138	12	2.29469	0.000832878	0.00805682	geneontology_Biological_Process
GO:1901362	organic cyclic compound biosynthetic process	142	12	2.23005	0.00111694	0.0105886	geneontology_Biological_Process
GO:0009790	embryo development	36	6	4.39815	0.00118665	0.0108167	geneontology_Biological_Process
GO:0022603	regulation of anatomical structure morphogenesis	36	6	4.39815	0.00118665	0.0108167	geneontology_Biological_Process
GO:0016070	RNA metabolic process	146	12	2.16895	0.00148154	0.01325	geneontology_Biological_Process
GO:0045934	negative regulation of nucleobase-containing compound metabolic process	53	7	3.48532	0.00175914	0.0154413	geneontology_Biological_Process
GO:0034645	cellular macromolecule biosynthetic process	150	12	2.11111	0.00194484	0.0167609	geneontology_Biological_Process
GO:0010558	negative regulation of macromolecule biosynthetic process	55	7	3.35859	0.00221461	0.0187451	geneontology_Biological_Process
GO:0009890	negative regulation of biosynthetic process	56	7	3.29861	0.00247489	0.0202259	geneontology_Biological_Process
GO:0031327	negative regulation of cellular biosynthetic process	56	7	3.29861	0.00247489	0.0202259	geneontology_Biological_Process
GO:0009059	macromolecule biosynthetic process	154	12	2.05628	0.00252793	0.0203091	geneontology_Biological_Process
GO:0030855	epithelial cell differentiation	29	5	4.54981	0.00292544	0.0231109	geneontology_Biological_Process
GO:0044271	cellular nitrogen compound biosynthetic process	159	12	1.99161	0.00346259	0.0264721	geneontology_Biological_Process
GO:0010467	gene expression	161	12	1.96687	0.0039116	0.0289703	geneontology_Biological_Process
GO:0007275	multicellular organism development	162	12	1.95473	0.00415411	0.0298341	geneontology_Biological_Process
GO:0090304	nucleic acid metabolic process	162	12	1.95473	0.00415411	0.0298341	geneontology_Biological_Process
GO:0048731	system development	140	11	2.07341	0.00446677	0.0316007	geneontology_Biological_Process
GO:0031325	positive regulation of cellular metabolic process	99	9	2.39899	0.00481746	0.0330939	geneontology_Biological_Process
GO:0010604	positive regulation of macromolecule metabolic process	99	9	2.39899	0.00481746	0.0330939	geneontology_Biological_Process
GO:0051173	positive regulation of nitrogen compound metabolic process	100	9	2.375	0.00518518	0.0351111	geneontology_Biological_Process
GO:0008284	positive regulation of cell proliferation	33	5	3.99832	0.00531183	0.035462	geneontology_Biological_Process
GO:0030154	cell differentiation	122	10	2.16302	0.0057308	0.0377278	geneontology_Biological_Process
GO:0048856	anatomical structure development	168	12	1.88492	0.00589435	0.0382729	geneontology_Biological_Process
GO:0010605	negative regulation of macromolecule metabolic process	83	8	2.54351	0.00612442	0.0392294	geneontology_Biological_Process
GO:0043565	sequence-specific DNA binding	37	10	7.13213	6.72769e-08	2.70889e-05	geneontology_Molecular_Function
GO:0000981	DNA-binding transcription factor activity, RNA polymerase II-specific	51	11	5.69172	1.37233e-07	2.70889e-05	geneontology_Molecular_Function
GO:0003700	DNA-binding transcription factor activity	52	11	5.58226	1.71448e-07	2.70889e-05	geneontology_Molecular_Function
GO:0000976	transcription regulatory region sequence-specific DNA binding	25	8	8.44444	5.61028e-07	6.64819e-05	geneontology_Molecular_Function
GO:1990837	sequence-specific double-stranded DNA binding	26	8	8.11966	7.94499e-07	7.53185e-05	geneontology_Molecular_Function
GO:0001067	regulatory region nucleic acid binding	29	8	7.27969	2.05658e-06	0.00013926	geneontology_Molecular_Function
GO:0044212	transcription regulatory region DNA binding	29	8	7.27969	2.05658e-06	0.00013926	geneontology_Molecular_Function
GO:0140110	transcription regulator activity	66	11	4.39815	2.46083e-06	0.000144786	geneontology_Molecular_Function
GO:0003690	double-stranded DNA binding	30	8	7.03704	2.74911e-06	0.000144786	geneontology_Molecular_Function
GO:0003677	DNA binding	74	11	3.92267	8.44919e-06	0.000400492	geneontology_Molecular_Function
GO:0003676	nucleic acid binding	111	12	2.85285	8.16225e-05	0.00194056	geneontology_Molecular_Function
GO:1901363	heterocyclic compound binding	158	12	2.00422	0.00325511	0.0252938	geneontology_Molecular_Function
GO:0097159	organic cyclic compound binding	160	12	1.97917	0.00368126	0.0276971	geneontology_Molecular_Function
