## Supplementary_Tables_Excel_Files for "Epigenomic profiling of primate LCLs reveals the evolutionary patterns of epigenetic activities in gene regulatory architectures": SupplementaryTable23.xlsx

### Sheet: Sheet1
geneSet	description	size	overlap	enrichmentRatio	pValue	FDR	database
GO:0030154	cell differentiation	326	41	2.78221	1.13523e-11	7.7846e-09	geneontology_Biological_Process
GO:0048869	cellular developmental process	343	42	2.70881	1.34102e-11	7.7846e-09	geneontology_Biological_Process
GO:0048468	cell development	181	30	3.66662	2.31362e-11	8.95369e-09	geneontology_Biological_Process
GO:0048856	anatomical structure development	471	49	2.30143	3.66583e-11	1.06401e-08	geneontology_Biological_Process
GO:0009653	anatomical structure morphogenesis	193	30	3.43865	1.29188e-10	2.99973e-08	geneontology_Biological_Process
GO:0007275	multicellular organism development	431	45	2.30972	4.88091e-10	9.44457e-08	geneontology_Biological_Process
GO:0032989	cellular component morphogenesis	89	19	4.72266	3.26583e-09	5.41662e-07	geneontology_Biological_Process
GO:0000902	cell morphogenesis	72	17	5.22324	4.88738e-09	7.09281e-07	geneontology_Biological_Process
GO:0048731	system development	379	40	2.33477	7.6298e-09	9.84244e-07	geneontology_Biological_Process
GO:0007399	nervous system development	174	26	3.30558	8.50473e-09	9.87399e-07	geneontology_Biological_Process
GO:0022008	neurogenesis	128	22	3.80221	1.15283e-08	1.21676e-06	geneontology_Biological_Process
GO:0030182	neuron differentiation	111	20	3.98594	2.69714e-08	2.40875e-06	geneontology_Biological_Process
GO:0048513	animal organ development	283	32	2.50142	1.15488e-07	8.93876e-06	geneontology_Biological_Process
GO:0048699	generation of neurons	121	20	3.65652	1.25231e-07	9.08705e-06	geneontology_Biological_Process
GO:0009888	tissue development	146	22	3.33344	1.44003e-07	9.83456e-06	geneontology_Biological_Process
GO:0040011	locomotion	111	19	3.78664	1.55043e-07	1.00003e-05	geneontology_Biological_Process
GO:0060429	epithelium development	90	17	4.17859	1.77201e-07	1.08279e-05	geneontology_Biological_Process
GO:0048812	neuron projection morphogenesis	44	12	6.03326	2.11432e-07	1.16455e-05	geneontology_Biological_Process
GO:0120039	plasma membrane bounded cell projection morphogenesis	44	12	6.03326	2.11432e-07	1.16455e-05	geneontology_Biological_Process
GO:0007267	cell-cell signaling	125	20	3.53951	2.20672e-07	1.16455e-05	geneontology_Biological_Process
GO:0048858	cell projection morphogenesis	45	12	5.89919	2.77888e-07	1.34428e-05	geneontology_Biological_Process
GO:0007423	sensory organ development	54	13	5.32565	3.13047e-07	1.39788e-05	geneontology_Biological_Process
GO:0032990	cell part morphogenesis	48	12	5.53049	6.02688e-07	2.41283e-05	geneontology_Biological_Process
GO:0006928	movement of cell or subcellular component	136	20	3.25323	9.28325e-07	3.45255e-05	geneontology_Biological_Process
GO:0045595	regulation of cell differentiation	139	20	3.18301	1.33578e-06	4.69952e-05	geneontology_Biological_Process
GO:0001503	ossification	28	9	7.11063	1.74038e-06	5.94288e-05	geneontology_Biological_Process
GO:0048729	tissue morphogenesis	45	11	5.40759	2.38264e-06	7.90356e-05	geneontology_Biological_Process
GO:0009887	animal organ morphogenesis	74	14	4.18523	2.49725e-06	8.05364e-05	geneontology_Biological_Process
GO:0007417	central nervous system development	65	13	4.42439	3.09654e-06	9.21815e-05	geneontology_Biological_Process
GO:0050673	epithelial cell proliferation	30	9	6.63659	3.34694e-06	9.7145e-05	geneontology_Biological_Process
GO:0002009	morphogenesis of an epithelium	40	10	5.53049	5.75348e-06	0.000159043	geneontology_Biological_Process
GO:0051094	positive regulation of developmental process	103	16	3.43642	6.79227e-06	0.000183391	geneontology_Biological_Process
GO:0050793	regulation of developmental process	196	23	2.59594	7.2383e-06	0.000190992	geneontology_Biological_Process
GO:0050877	nervous system process	63	12	4.2137	1.32639e-05	0.000302778	geneontology_Biological_Process
GO:0070848	response to growth factor	63	12	4.2137	1.32639e-05	0.000302778	geneontology_Biological_Process
GO:0071363	cellular response to growth factor stimulus	63	12	4.2137	1.32639e-05	0.000302778	geneontology_Biological_Process
GO:0060322	head development	53	11	4.59135	1.33003e-05	0.000302778	geneontology_Biological_Process
GO:0048666	neuron development	85	14	3.64362	1.38989e-05	0.000310307	geneontology_Biological_Process
GO:0031175	neuron projection development	74	13	3.88629	1.41656e-05	0.000310307	geneontology_Biological_Process
GO:0000904	cell morphogenesis involved in differentiation	45	10	4.91599	1.79829e-05	0.000386631	geneontology_Biological_Process
GO:0007389	pattern specification process	37	9	5.38102	2.24373e-05	0.000473631	geneontology_Biological_Process
GO:0043583	ear development	29	8	6.10261	2.45128e-05	0.000499287	geneontology_Biological_Process
GO:0003002	regionalization	29	8	6.10261	2.45128e-05	0.000499287	geneontology_Biological_Process
GO:0001501	skeletal system development	47	10	4.7068	2.70976e-05	0.000524339	geneontology_Biological_Process
GO:0009719	response to endogenous stimulus	144	18	2.76524	3.87029e-05	0.000724743	geneontology_Biological_Process
GO:0045597	positive regulation of cell differentiation	70	12	3.79233	4.08071e-05	0.000752016	geneontology_Biological_Process
GO:0120036	plasma membrane bounded cell projection organization	132	17	2.84904	4.47626e-05	0.000812021	geneontology_Biological_Process
GO:0035239	tube morphogenesis	50	10	4.42439	4.80837e-05	0.000845836	geneontology_Biological_Process
GO:0030111	regulation of Wnt signaling pathway	32	8	5.53049	5.37456e-05	0.000931324	geneontology_Biological_Process
GO:0051240	positive regulation of multicellular organismal process	134	17	2.80652	5.46544e-05	0.000933143	geneontology_Biological_Process
GO:0022603	regulation of anatomical structure morphogenesis	73	12	3.63649	6.30984e-05	0.00105824	geneontology_Biological_Process
GO:0048870	cell motility	97	14	3.19286	6.57754e-05	0.00105824	geneontology_Biological_Process
GO:0051674	localization of cell	97	14	3.19286	6.57754e-05	0.00105824	geneontology_Biological_Process
GO:0007610	behavior	42	9	4.74042	6.67827e-05	0.00105824	geneontology_Biological_Process
GO:0048568	embryonic organ development	33	8	5.3629	6.83616e-05	0.00105824	geneontology_Biological_Process
GO:0006935	chemotaxis	33	8	5.3629	6.83616e-05	0.00105824	geneontology_Biological_Process
GO:0042330	taxis	33	8	5.3629	6.83616e-05	0.00105824	geneontology_Biological_Process
GO:0060070	canonical Wnt signaling pathway	25	7	6.19415	7.4134e-05	0.00113249	geneontology_Biological_Process
GO:0030030	cell projection organization	138	17	2.72517	8.0432e-05	0.00121275	geneontology_Biological_Process
GO:0003008	system process	113	15	2.93654	9.52356e-05	0.00137266	geneontology_Biological_Process
GO:1905114	cell surface receptor signaling pathway involved in cell-cell signaling	54	10	4.09666	9.65359e-05	0.00137266	geneontology_Biological_Process
GO:0016477	cell migration	88	13	3.26802	9.68761e-05	0.00137266	geneontology_Biological_Process
GO:2000026	regulation of multicellular organismal development	154	18	2.58568	9.7215e-05	0.00137266	geneontology_Biological_Process
GO:0048839	inner ear development	26	7	5.95591	9.77725e-05	0.00137266	geneontology_Biological_Process
GO:0070887	cellular response to chemical stimulus	277	26	2.07643	9.81316e-05	0.00137266	geneontology_Biological_Process
GO:0030855	epithelial cell differentiation	45	9	4.42439	0.000118719	0.00164087	geneontology_Biological_Process
GO:0048562	embryonic organ morphogenesis	27	7	5.73532	0.000127213	0.00173759	geneontology_Biological_Process
GO:0048732	gland development	36	8	4.91599	0.000133309	0.00179968	geneontology_Biological_Process
GO:0042221	response to chemical	368	31	1.86353	0.000135284	0.00180534	geneontology_Biological_Process
GO:0071495	cellular response to endogenous stimulus	130	16	2.7227	0.000137161	0.0018096	geneontology_Biological_Process
GO:0051239	regulation of multicellular organismal process	234	23	2.17438	0.000140395	0.00183144	geneontology_Biological_Process
GO:0099537	trans-synaptic signaling	46	9	4.32821	0.000142212	0.00183453	geneontology_Biological_Process
GO:0072359	circulatory system development	80	12	3.31829	0.000159466	0.00203451	geneontology_Biological_Process
GO:0030900	forebrain development	28	7	5.53049	0.000163477	0.00204604	geneontology_Biological_Process
GO:0048667	cell morphogenesis involved in neuron differentiation	37	8	4.78312	0.000163895	0.00204604	geneontology_Biological_Process
GO:0099536	synaptic signaling	47	9	4.23612	0.000169476	0.00207117	geneontology_Biological_Process
GO:0003006	developmental process involved in reproduction	47	9	4.23612	0.000169476	0.00207117	geneontology_Biological_Process
GO:0071310	cellular response to organic substance	237	23	2.14686	0.000171674	0.00207618	geneontology_Biological_Process
GO:0035295	tube development	69	11	3.52669	0.000175649	0.00210236	geneontology_Biological_Process
GO:0007420	brain development	48	9	4.14787	0.000200975	0.00238094	geneontology_Biological_Process
GO:0048598	embryonic morphogenesis	49	9	4.06322	0.000237211	0.00278184	geneontology_Biological_Process
GO:0007167	enzyme linked receptor protein signaling pathway	84	12	3.16028	0.000257787	0.00299291	geneontology_Biological_Process
GO:0016055	Wnt signaling pathway	51	9	3.90387	0.000326105	0.00374859	geneontology_Biological_Process
GO:0198738	cell-cell signaling by wnt	52	9	3.8288	0.000379971	0.00424179	geneontology_Biological_Process
GO:0007507	heart development	53	9	3.75656	0.000440994	0.00474068	geneontology_Biological_Process
GO:0007165	signal transduction	467	35	1.65796	0.000469046	0.00499599	geneontology_Biological_Process
GO:0001568	blood vessel development	43	8	4.11571	0.000492856	0.005155	geneontology_Biological_Process
GO:0010646	regulation of cell communication	305	26	1.88581	0.000504718	0.00523195	geneontology_Biological_Process
GO:0001944	vasculature development	44	8	4.02217	0.000580474	0.00590702	geneontology_Biological_Process
GO:0007166	cell surface receptor signaling pathway	208	20	2.12711	0.000585105	0.00590702	geneontology_Biological_Process
GO:0007600	sensory perception	34	7	4.55452	0.00059544	0.00595953	geneontology_Biological_Process
GO:0023051	regulation of signaling	309	26	1.86139	0.000624047	0.00619246	geneontology_Biological_Process
GO:0072358	cardiovascular system development	45	8	3.93279	0.000680313	0.00652763	geneontology_Biological_Process
GO:0007268	chemical synaptic transmission	45	8	3.93279	0.000680313	0.00652763	geneontology_Biological_Process
GO:0098916	anterograde trans-synaptic signaling	45	8	3.93279	0.000680313	0.00652763	geneontology_Biological_Process
GO:0048514	blood vessel morphogenesis	35	7	4.42439	0.000717399	0.00677155	geneontology_Biological_Process
GO:0010033	response to organic substance	295	25	1.87474	0.000742599	0.00690097	geneontology_Biological_Process
GO:0007186	G protein-coupled receptor signaling pathway	57	9	3.49294	0.000771579	0.00710955	geneontology_Biological_Process
GO:0000122	negative regulation of transcription by RNA polymerase II	82	11	2.96758	0.000831286	0.00759939	geneontology_Biological_Process
GO:0042692	muscle cell differentiation	36	7	4.30149	0.000858387	0.00778584	geneontology_Biological_Process
GO:0045892	negative regulation of transcription, DNA-templated	109	13	2.6384	0.000865633	0.0077907	geneontology_Biological_Process
GO:0045664	regulation of neuron differentiation	58	9	3.43272	0.000879981	0.00785891	geneontology_Biological_Process
GO:0001101	response to acid chemical	37	7	4.18523	0.00102043	0.0090437	geneontology_Biological_Process
GO:0043410	positive regulation of MAPK cascade	48	8	3.68699	0.00106575	0.00930329	geneontology_Biological_Process
GO:0007409	axonogenesis	28	6	4.74042	0.00120255	0.0102926	geneontology_Biological_Process
GO:0060537	muscle tissue development	38	7	4.0751	0.00120568	0.0102926	geneontology_Biological_Process
GO:1902679	negative regulation of RNA biosynthetic process	113	13	2.545	0.00122491	0.0103034	geneontology_Biological_Process
GO:1903507	negative regulation of nucleic acid-templated transcription	113	13	2.545	0.00122491	0.0103034	geneontology_Biological_Process
GO:0051960	regulation of nervous system development	73	10	3.0304	0.00123585	0.0103034	geneontology_Biological_Process
GO:0007155	cell adhesion	86	11	2.82955	0.00125131	0.0103034	geneontology_Biological_Process
GO:0022610	biological adhesion	86	11	2.82955	0.00125131	0.0103034	geneontology_Biological_Process
GO:1901701	cellular response to oxygen-containing compound	100	12	2.65463	0.00132142	0.010804	geneontology_Biological_Process
GO:0008283	cell proliferation	174	17	2.16134	0.00137708	0.0111803	geneontology_Biological_Process
GO:0000003	reproduction	115	13	2.50074	0.00144698	0.0115475	geneontology_Biological_Process
GO:0022414	reproductive process	115	13	2.50074	0.00144698	0.0115475	geneontology_Biological_Process
GO:0050808	synapse organization	29	6	4.57696	0.00146208	0.0115475	geneontology_Biological_Process
GO:0009890	negative regulation of biosynthetic process	146	15	2.2728	0.00164923	0.0128946	geneontology_Biological_Process
GO:0048583	regulation of response to stimulus	347	27	1.7213	0.00167687	0.012979	geneontology_Biological_Process
GO:0007178	transmembrane receptor protein serine/threonine kinase signaling pathway	30	6	4.42439	0.00176233	0.0134609	geneontology_Biological_Process
GO:0061564	axon development	30	6	4.42439	0.00176233	0.0134609	geneontology_Biological_Process
GO:0006357	regulation of transcription by RNA polymerase II	278	23	1.83023	0.00183236	0.0138186	geneontology_Biological_Process
GO:0098609	cell-cell adhesion	52	8	3.40338	0.00183296	0.0138186	geneontology_Biological_Process
GO:0043066	negative regulation of apoptotic process	78	10	2.83615	0.00207772	0.0154631	geneontology_Biological_Process
GO:0048523	negative regulation of cellular process	446	32	1.58723	0.0021502	0.0159005	geneontology_Biological_Process
GO:0051962	positive regulation of nervous system development	42	7	3.68699	0.00222501	0.0163496	geneontology_Biological_Process
GO:0043069	negative regulation of programmed cell death	79	10	2.80025	0.0022919	0.0167352	geneontology_Biological_Process
GO:0045596	negative regulation of cell differentiation	54	8	3.27733	0.00235356	0.017078	geneontology_Biological_Process
GO:0045666	positive regulation of neuron differentiation	32	6	4.14787	0.00250102	0.0180353	geneontology_Biological_Process
GO:0050767	regulation of neurogenesis	67	9	2.97161	0.00252915	0.0181256	geneontology_Biological_Process
GO:0006355	regulation of transcription, DNA-templated	357	27	1.67309	0.00260673	0.018567	geneontology_Biological_Process
GO:0051253	negative regulation of RNA metabolic process	123	13	2.33809	0.00270006	0.0191145	geneontology_Biological_Process
GO:0048646	anatomical structure formation involved in morphogenesis	82	10	2.6978	0.00304359	0.0212868	geneontology_Biological_Process
GO:0060548	negative regulation of cell death	96	11	2.53481	0.00310726	0.0214953	geneontology_Biological_Process
GO:1901700	response to oxygen-containing compound	140	14	2.2122	0.00311043	0.0214953	geneontology_Biological_Process
GO:1903506	regulation of nucleic acid-templated transcription	362	27	1.64998	0.00322002	0.0219908	geneontology_Biological_Process
GO:2001141	regulation of RNA biosynthetic process	362	27	1.64998	0.00322002	0.0219908	geneontology_Biological_Process
GO:0000165	MAPK cascade	70	9	2.84425	0.00344125	0.0229615	geneontology_Biological_Process
GO:0032504	multicellular organism reproduction	70	9	2.84425	0.00344125	0.0229615	geneontology_Biological_Process
GO:0048609	multicellular organismal reproductive process	70	9	2.84425	0.00344125	0.0229615	geneontology_Biological_Process
GO:0010558	negative regulation of macromolecule biosynthetic process	142	14	2.18104	0.00355599	0.0235915	geneontology_Biological_Process
GO:0006351	transcription, DNA-templated	384	28	1.61306	0.00370215	0.0244216	geneontology_Biological_Process
GO:0023014	signal transduction by protein phosphorylation	71	9	2.80419	0.00379716	0.0248609	geneontology_Biological_Process
GO:0048589	developmental growth	46	7	3.36638	0.00381157	0.0248609	geneontology_Biological_Process
GO:0010648	negative regulation of cell communication	129	13	2.22934	0.00413849	0.0266933	geneontology_Biological_Process
GO:0097659	nucleic acid-templated transcription	387	28	1.60055	0.00416952	0.0267449	geneontology_Biological_Process
GO:0031327	negative regulation of cellular biosynthetic process	145	14	2.13591	0.00432187	0.0274191	geneontology_Biological_Process
GO:0023057	negative regulation of signaling	130	13	2.2122	0.00442995	0.027952	geneontology_Biological_Process
GO:0006366	transcription by RNA polymerase II	297	23	1.71315	0.00447237	0.0280671	geneontology_Biological_Process
GO:0014706	striated muscle tissue development	36	6	3.68699	0.00464946	0.0290216	geneontology_Biological_Process
GO:0032774	RNA biosynthetic process	390	28	1.58824	0.00468668	0.0290975	geneontology_Biological_Process
GO:0042127	regulation of cell proliferation	131	13	2.19531	0.00473789	0.029259	geneontology_Biological_Process
GO:0044057	regulation of system process	26	5	4.25422	0.00519039	0.0318838	geneontology_Biological_Process
GO:0061061	muscle structure development	49	7	3.16028	0.00547997	0.0334855	geneontology_Biological_Process
GO:0010647	positive regulation of cell communication	150	14	2.06472	0.00589523	0.0356477	geneontology_Biological_Process
GO:0023056	positive regulation of signaling	150	14	2.06472	0.00589523	0.0356477	geneontology_Biological_Process
GO:0060284	regulation of cell development	76	9	2.6197	0.0060336	0.0360457	geneontology_Biological_Process
GO:0050769	positive regulation of neurogenesis	38	6	3.49294	0.00612926	0.0360457	geneontology_Biological_Process
GO:0043009	chordate embryonic development	50	7	3.09707	0.00614282	0.0360457	geneontology_Biological_Process
GO:0007281	germ cell development	27	5	4.09666	0.00614733	0.0360457	geneontology_Biological_Process
GO:0048608	reproductive structure development	27	5	4.09666	0.00614733	0.0360457	geneontology_Biological_Process
GO:0061458	reproductive system development	27	5	4.09666	0.00614733	0.0360457	geneontology_Biological_Process
GO:0009792	embryo development ending in birth or egg hatching	51	7	3.03635	0.00686405	0.040046	geneontology_Biological_Process
GO:2000113	negative regulation of cellular macromolecule biosynthetic process	138	13	2.08395	0.00741303	0.0430326	geneontology_Biological_Process
GO:0071396	cellular response to lipid	65	8	2.7227	0.00760492	0.0437095	geneontology_Biological_Process
GO:0043408	regulation of MAPK cascade	65	8	2.7227	0.00760492	0.0437095	geneontology_Biological_Process
GO:0009966	regulation of signal transduction	274	21	1.69548	0.00777301	0.0439508	geneontology_Biological_Process
GO:0044703	multi-organism reproductive process	79	9	2.52022	0.00779833	0.0439508	geneontology_Biological_Process
GO:0009790	embryo development	79	9	2.52022	0.00779833	0.0439508	geneontology_Biological_Process
GO:0008284	positive regulation of cell proliferation	79	9	2.52022	0.00779833	0.0439508	geneontology_Biological_Process
GO:0048519	negative regulation of biological process	483	32	1.46564	0.00822829	0.0459281	geneontology_Biological_Process
GO:0006811	ion transport	109	11	2.23249	0.00832581	0.0459352	geneontology_Biological_Process
GO:0042981	regulation of apoptotic process	140	13	2.05418	0.00836611	0.0459352	geneontology_Biological_Process
GO:0001525	angiogenesis	29	5	3.81413	0.00842232	0.0459352	geneontology_Biological_Process
GO:0033993	response to lipid	80	9	2.48872	0.00846696	0.0459352	geneontology_Biological_Process
GO:0006812	cation transport	80	9	2.48872	0.00846696	0.0459352	geneontology_Biological_Process
GO:0001934	positive regulation of protein phosphorylation	80	9	2.48872	0.00846696	0.0459352	geneontology_Biological_Process
GO:0043067	regulation of programmed cell death	141	13	2.03961	0.00887789	0.0479406	geneontology_Biological_Process
GO:0019953	sexual reproduction	67	8	2.64143	0.00912844	0.0490653	geneontology_Biological_Process
GO:0005887	integral component of plasma membrane	78	17	4.82145	1.82607e-08	1.76672e-06	geneontology_Cellular_Component
GO:0031226	intrinsic component of plasma membrane	83	17	4.531	4.96342e-08	4.11609e-06	geneontology_Cellular_Component
GO:0005886	plasma membrane	326	34	2.3072	3.00234e-07	1.39429e-05	geneontology_Cellular_Component
GO:0071944	cell periphery	332	34	2.2655	4.78221e-07	2.01959e-05	geneontology_Cellular_Component
GO:0044459	plasma membrane part	169	23	3.01068	4.87066e-07	2.01959e-05	geneontology_Cellular_Component
GO:0045202	synapse	82	14	3.77692	8.97968e-06	0.000226639	geneontology_Cellular_Component
GO:0044456	synapse part	60	11	4.05569	4.61152e-05	0.000823689	geneontology_Cellular_Component
GO:0098794	postsynapse	41	8	4.31648	0.000349727	0.00398071	geneontology_Cellular_Component
GO:0031224	intrinsic component of membrane	369	30	1.79853	0.000361616	0.00407608	geneontology_Cellular_Component
GO:0098793	presynapse	32	7	4.83918	0.000401022	0.00439233	geneontology_Cellular_Component
GO:0042995	cell projection	174	18	2.28848	0.000477716	0.00504208	geneontology_Cellular_Component
GO:0016021	integral component of membrane	359	29	1.78701	0.000537156	0.00551892	geneontology_Cellular_Component
GO:0120025	plasma membrane bounded cell projection	170	17	2.2122	0.00105376	0.00926833	geneontology_Cellular_Component
GO:0005576	extracellular region	303	25	1.82524	0.00112163	0.009718	geneontology_Cellular_Component
GO:0098978	glutamatergic synapse	29	6	4.57696	0.00146208	0.0115475	geneontology_Cellular_Component
GO:0009986	cell surface	44	7	3.5194	0.00293667	0.0206635	geneontology_Cellular_Component
GO:0098590	plasma membrane region	83	10	2.6653	0.00333404	0.0226364	geneontology_Cellular_Component
GO:0097458	neuron part	128	13	2.24676	0.00386286	0.0250547	geneontology_Cellular_Component
GO:0043005	neuron projection	100	11	2.43341	0.0042988	0.0274191	geneontology_Cellular_Component
GO:0004888	transmembrane signaling receptor activity	45	12	5.89919	2.77888e-07	1.34428e-05	geneontology_Molecular_Function
GO:0000977	RNA polymerase II regulatory region sequence-specific DNA binding	58	13	4.95837	7.69689e-07	2.9787e-05	geneontology_Molecular_Function
GO:0001012	RNA polymerase II regulatory region DNA binding	59	13	4.87433	9.51606e-07	3.45255e-05	geneontology_Molecular_Function
GO:0038023	signaling receptor activity	55	12	4.82661	2.9313e-06	9.19793e-05	geneontology_Molecular_Function
GO:0000976	transcription regulatory region sequence-specific DNA binding	65	13	4.42439	3.09654e-06	9.21815e-05	geneontology_Molecular_Function
GO:0043565	sequence-specific DNA binding	88	15	3.77079	4.1716e-06	0.000118128	geneontology_Molecular_Function
GO:1990837	sequence-specific double-stranded DNA binding	71	13	4.0505	8.78458e-06	0.000226639	geneontology_Molecular_Function
GO:0060089	molecular transducer activity	63	12	4.2137	1.32639e-05	0.000302778	geneontology_Molecular_Function
GO:0001067	regulatory region nucleic acid binding	78	13	3.68699	2.5749e-05	0.000506687	geneontology_Molecular_Function
GO:0044212	transcription regulatory region DNA binding	78	13	3.68699	2.5749e-05	0.000506687	geneontology_Molecular_Function
GO:0003690	double-stranded DNA binding	80	13	3.59482	3.41805e-05	0.00065055	geneontology_Molecular_Function
GO:0001228	DNA-binding transcription activator activity, RNA polymerase II-specific	32	7	4.83918	0.000401022	0.00439233	geneontology_Molecular_Function
GO:0005102	signaling receptor binding	115	14	2.69311	0.00043048	0.00467091	geneontology_Molecular_Function
GO:0004930	G protein-coupled receptor activity	25	6	5.30927	0.000630571	0.00620417	geneontology_Molecular_Function
GO:0000981	DNA-binding transcription factor activity, RNA polymerase II-specific	149	16	2.37551	0.000686921	0.00653701	geneontology_Molecular_Function
GO:0003700	DNA-binding transcription factor activity	165	17	2.27923	0.000742998	0.00690097	geneontology_Molecular_Function
GO:0000978	RNA polymerase II proximal promoter sequence-specific DNA binding	40	7	3.87134	0.00165486	0.0128946	geneontology_Molecular_Function
GO:0000987	proximal promoter sequence-specific DNA binding	41	7	3.77692	0.00192356	0.0144081	geneontology_Molecular_Function
GO:0046983	protein dimerization activity	124	12	2.14083	0.00818412	0.0459022	geneontology_Molecular_Function
