## Supplementary_Tables_Excel_Files for "Epigenomic profiling of primate LCLs reveals the evolutionary patterns of epigenetic activities in gene regulatory architectures": SupplementaryTable26.xlsx

### Sheet: Conserved_gP_sP
Conserved genic promoters with strong promoter activity (n = 1416 genes)
	Kidney	Brain	Uterus	Vagina	LCLs	SalivaryGland	Ovary	SmallIntestine	Liver	BloodVessel	Prostate	Spleen	AdrenalGland	Pituitary	Pancreas	Colon	Testis	Stomach	Esophagus	Heart	Breast	Fibroblasts	AdiposeTissue	Lung	Skin	Nerve	Thyroid	Whole Blood	Muscle
Kidney	NA	-0.388	-0.939	-0.925	-0.871	-0.832	-0.919	-0.85	NA	-0.901	-0.921	-0.856	-0.891	-0.865	0.606	-0.883	-0.847	-0.72	-0.889	0.356	-0.907	-0.907	-0.878	-0.919	-0.828	-0.944	-0.958	0.526	-0.099
Brain	0.388	NA	-0.868	-0.785	-0.755	-0.495	-0.825	-0.536	0.521	-0.779	-0.764	-0.627	-0.571	-0.793	0.686	-0.644	-0.765	NA	-0.686	0.576	-0.711	-0.792	-0.658	-0.738	-0.604	-0.893	-0.841	0.599	0.201
Uterus	0.939	0.868	NA	0.705	-0.0547	0.872	0.225	0.849	0.893	0.566	0.742	0.666	0.688	0.513	0.968	0.877	0.104	0.93	0.832	0.933	0.819	-0.0387	0.809	0.657	0.701	NA	0.291	0.898	0.805
Vagina	0.925	0.785	-0.705	NA	-0.375	0.799	-0.492	0.741	0.878	NA	NA	0.301	0.481	0.103	0.968	0.643	NA	0.899	0.654	0.893	0.403	-0.405	0.505	0.164	0.508	-0.6	-0.416	0.883	0.717
LCLs	0.871	0.755	0.0547	0.375	NA	0.666	NA	0.662	0.867	0.317	0.387	0.485	0.574	0.352	0.951	0.578	NA	0.793	0.562	0.89	0.488	NA	0.547	0.393	0.535	0.0841	NA	0.862	0.775
SalivaryGland	0.832	0.495	-0.872	-0.799	-0.666	NA	-0.779	NA	0.819	-0.674	-0.702	-0.42	NA	-0.483	0.963	-0.3	-0.543	0.692	-0.408	0.821	-0.651	-0.728	-0.47	-0.71	-0.374	-0.873	-0.868	0.808	0.529
Ovary	0.919	0.825	-0.225	0.492	NA	0.779	NA	0.756	0.885	0.323	0.553	0.556	0.608	0.42	0.964	0.711	0.0298	0.882	0.618	0.916	0.637	NA	0.651	0.454	0.604	NA	NA	0.882	0.771
SmallIntestine	0.85	0.536	-0.849	-0.741	-0.662	NA	-0.756	NA	0.819	-0.562	-0.626	-0.481	NA	-0.394	0.942	NA	-0.526	0.713	-0.265	0.831	-0.532	-0.686	-0.326	-0.662	-0.224	-0.843	-0.821	0.837	0.54
Liver	NA	-0.521	-0.893	-0.878	-0.867	-0.819	-0.885	-0.819	NA	-0.865	-0.873	-0.823	-0.853	-0.839	0.194	-0.829	-0.835	-0.76	-0.838	NA	-0.865	-0.892	-0.85	-0.871	-0.818	-0.899	-0.907	NA	-0.347
BloodVessel	0.901	0.779	-0.566	NA	-0.317	0.674	-0.323	0.562	0.865	NA	NA	0.253	0.487	NA	0.959	0.639	-0.159	0.851	0.574	0.918	0.334	-0.367	0.535	NA	0.357	-0.469	-0.269	0.878	0.748
Prostate	0.921	0.764	-0.742	NA	-0.387	0.702	-0.553	0.626	0.873	NA	NA	0.235	0.436	NA	0.977	0.504	-0.26	0.895	0.364	0.893	NA	-0.416	0.276	NA	0.313	-0.649	-0.623	0.861	0.69
Spleen	0.856	0.627	-0.666	-0.301	-0.485	0.42	-0.556	0.481	0.823	-0.253	-0.235	NA	0.221	-0.136	0.936	0.192	-0.359	0.725	0.109	0.837	NA	-0.469	NA	-0.208	NA	-0.63	-0.592	0.901	0.603
AdrenalGland	0.891	0.571	-0.688	-0.481	-0.574	NA	-0.608	NA	0.853	-0.487	-0.436	-0.221	NA	-0.367	0.919	NA	-0.467	0.575	NA	0.885	-0.373	-0.648	-0.26	-0.426	-0.151	-0.673	-0.672	0.799	0.586
Pituitary	0.865	0.793	-0.513	-0.103	-0.352	0.483	-0.42	0.394	0.839	NA	NA	0.136	0.367	NA	0.944	0.301	-0.25	0.73	0.23	0.859	NA	-0.372	0.183	NA	0.189	-0.474	-0.467	0.829	0.648
Pancreas	-0.606	-0.686	-0.968	-0.968	-0.951	-0.963	-0.964	-0.942	-0.194	-0.959	-0.977	-0.936	-0.919	-0.944	NA	-0.944	-0.931	-0.935	-0.944	NA	-0.968	-0.961	-0.951	-0.966	-0.935	-0.97	-0.973	NA	-0.429
Colon	0.883	0.644	-0.877	-0.643	-0.578	0.3	-0.711	NA	0.829	-0.639	-0.504	-0.192	NA	-0.301	0.944	NA	-0.465	0.789	NA	0.9	-0.433	-0.637	NA	-0.486	NA	-0.816	-0.758	0.832	0.636
Testis	0.847	0.765	-0.104	NA	NA	0.543	-0.0298	0.526	0.835	0.159	0.26	0.359	0.467	0.25	0.931	0.465	NA	0.724	0.422	0.866	0.314	NA	0.373	0.233	0.416	-0.0737	-0.0145	0.839	0.71
Stomach	0.72	NA	-0.93	-0.899	-0.793	-0.692	-0.882	-0.713	0.76	-0.851	-0.895	-0.725	-0.575	-0.73	0.935	-0.789	-0.724	NA	-0.798	0.75	-0.844	-0.839	-0.761	-0.87	-0.675	-0.927	-0.921	0.731	0.343
Esophagus	0.889	0.686	-0.832	-0.654	-0.562	0.408	-0.618	0.265	0.838	-0.574	-0.364	-0.109	NA	-0.23	0.944	NA	-0.422	0.798	NA	0.903	-0.315	-0.639	NA	-0.364	NA	-0.765	-0.647	0.844	0.674
Heart	-0.356	-0.576	-0.933	-0.893	-0.89	-0.821	-0.916	-0.831	NA	-0.918	-0.893	-0.837	-0.885	-0.859	NA	-0.9	-0.866	-0.75	-0.903	NA	-0.896	-0.917	-0.891	-0.894	-0.828	-0.922	-0.923	NA	-0.413
Breast	0.907	0.711	-0.819	-0.403	-0.488	0.651	-0.637	0.532	0.865	-0.334	NA	NA	0.373	NA	0.968	0.433	-0.314	0.844	0.315	0.896	NA	-0.556	0.436	NA	0.244	-0.808	-0.653	0.865	0.702
Fibroblasts	0.907	0.792	0.0387	0.405	NA	0.728	NA	0.686	0.892	0.367	0.416	0.469	0.648	0.372	0.961	0.637	NA	0.839	0.639	0.917	0.556	NA	0.64	0.439	0.561	0.0954	NA	0.877	0.807
AdiposeTissue	0.878	0.658	-0.809	-0.505	-0.547	0.47	-0.651	0.326	0.85	-0.535	-0.276	NA	0.26	-0.183	0.951	NA	-0.373	0.761	NA	0.891	-0.436	-0.64	NA	-0.413	NA	-0.799	-0.647	0.863	0.671
Lung	0.919	0.738	-0.657	-0.164	-0.393	0.71	-0.454	0.662	0.871	NA	NA	0.208	0.426	NA	0.966	0.486	-0.233	0.87	0.364	0.894	NA	-0.439	0.413	NA	0.316	-0.623	-0.481	0.916	0.705
Skin	0.828	0.604	-0.701	-0.508	-0.535	0.374	-0.604	0.224	0.818	-0.357	-0.313	NA	0.151	-0.189	0.935	NA	-0.416	0.675	NA	0.828	-0.244	-0.561	NA	-0.316	NA	-0.696	-0.597	0.839	0.613
Nerve	0.944	0.893	NA	0.6	-0.0841	0.873	NA	0.843	0.899	0.469	0.649	0.63	0.673	0.474	0.97	0.816	0.0737	0.927	0.765	0.922	0.808	-0.0954	0.799	0.623	0.696	NA	NA	0.9	0.796
Thyroid	0.958	0.841	-0.291	0.416	NA	0.868	NA	0.821	0.907	0.269	0.623	0.592	0.672	0.467	0.973	0.758	0.0145	0.921	0.647	0.923	0.653	NA	0.647	0.481	0.597	NA	NA	0.893	0.776
Whole Blood	-0.526	-0.599	-0.898	-0.883	-0.862	-0.808	-0.882	-0.837	NA	-0.878	-0.861	-0.901	-0.799	-0.829	NA	-0.832	-0.839	-0.731	-0.844	NA	-0.865	-0.877	-0.863	-0.916	-0.839	-0.9	-0.893	NA	-0.475
Muscle	0.099	-0.201	-0.805	-0.717	-0.775	-0.529	-0.771	-0.54	0.347	-0.748	-0.69	-0.603	-0.586	-0.648	0.429	-0.636	-0.71	-0.343	-0.674	0.413	-0.702	-0.807	-0.671	-0.705	-0.613	-0.796	-0.776	0.475	NA

### Sheet: Conserved_gE_sE
Conserved intragenic enhancers with strong enhancer activity (n = 763 genes)
	Kidney	Brain	Uterus	Vagina	LCLs	SalivaryGland	Ovary	SmallIntestine	Liver	BloodVessel	Prostate	Spleen	AdrenalGland	Pituitary	Pancreas	Colon	Testis	Stomach	Esophagus	Heart	Breast	Fibroblasts	AdiposeTissue	Lung	Skin	Nerve	Thyroid	Whole Blood	Muscle
Kidney	NA	-0.661	-0.969	-0.961	-0.953	-0.934	-0.948	-0.928	NA	-0.964	-0.953	-0.929	-0.92	-0.936	NA	-0.927	-0.925	-0.814	-0.931	NA	-0.962	-0.956	-0.953	-0.976	-0.931	-0.975	-0.979	NA	-0.373
Brain	0.661	NA	-0.848	-0.741	-0.811	-0.429	-0.784	-0.5	0.666	-0.792	-0.66	-0.559	-0.373	-0.701	0.722	-0.605	-0.718	NA	-0.647	0.675	-0.685	-0.798	-0.669	-0.766	-0.602	-0.886	-0.789	0.573	NA
Uterus	0.969	0.848	NA	0.672	NA	0.869	0.336	0.861	0.954	0.464	0.855	0.69	0.834	0.683	0.965	0.908	0.248	0.966	0.814	0.966	0.801	-0.00409	0.767	0.502	0.669	NA	0.404	0.873	0.819
Vagina	0.961	0.741	-0.672	NA	-0.491	0.81	NA	0.754	0.937	NA	0.493	0.438	0.707	0.321	0.945	0.644	NA	0.933	0.6	0.942	0.42	NA	0.439	NA	0.497	-0.636	NA	0.834	0.724
LCLs	0.953	0.811	NA	0.491	NA	0.781	NA	0.784	0.95	0.355	0.599	0.656	0.774	0.585	0.954	0.679	0.307	0.92	0.627	0.935	0.595	NA	0.606	0.421	0.609	NA	NA	0.894	0.788
SalivaryGland	0.934	0.429	-0.869	-0.81	-0.781	NA	-0.769	NA	0.909	-0.735	-0.604	-0.332	NA	-0.44	0.952	-0.352	-0.549	0.814	-0.478	0.866	-0.675	-0.779	-0.576	-0.816	-0.523	-0.872	-0.85	0.732	0.462
Ovary	0.948	0.784	-0.336	NA	NA	0.769	NA	0.759	0.942	NA	0.667	0.564	0.758	0.558	0.961	0.694	0.115	0.919	0.558	0.928	0.582	NA	0.552	NA	0.507	-0.232	NA	0.838	0.754
SmallIntestine	0.928	0.5	-0.861	-0.754	-0.784	NA	-0.759	NA	0.915	-0.671	-0.48	-0.35	0.247	-0.28	0.932	NA	-0.485	0.82	-0.33	0.874	-0.562	-0.713	-0.464	-0.828	-0.343	-0.874	-0.793	0.781	0.529
Liver	NA	-0.666	-0.954	-0.937	-0.95	-0.909	-0.942	-0.915	NA	-0.945	-0.934	-0.9	-0.896	-0.913	NA	-0.91	-0.919	-0.857	-0.913	NA	-0.936	-0.95	-0.93	-0.959	-0.915	-0.961	-0.959	NA	-0.521
BloodVessel	0.964	0.792	-0.464	NA	-0.355	0.735	NA	0.671	0.945	NA	0.517	0.411	0.755	0.378	0.958	0.757	NA	0.931	0.655	0.966	0.495	NA	0.547	NA	0.404	-0.424	NA	0.852	0.771
Prostate	0.953	0.66	-0.855	-0.493	-0.599	0.604	-0.667	0.48	0.934	-0.517	NA	NA	0.549	NA	0.956	0.326	-0.291	0.906	NA	0.916	NA	-0.555	NA	-0.459	NA	-0.808	-0.686	0.801	0.649
Spleen	0.929	0.559	-0.69	-0.438	-0.656	0.332	-0.564	0.35	0.9	-0.411	NA	NA	0.37	NA	0.926	NA	-0.342	0.767	NA	0.88	NA	-0.534	NA	-0.494	NA	-0.702	-0.574	0.878	0.562
AdrenalGland	0.92	0.373	-0.834	-0.707	-0.774	NA	-0.758	-0.247	0.896	-0.755	-0.549	-0.37	NA	-0.489	0.925	-0.4	-0.565	0.524	-0.485	0.837	-0.604	-0.781	-0.552	-0.739	-0.406	-0.836	-0.799	0.699	0.435
Pituitary	0.936	0.701	-0.683	-0.321	-0.585	0.44	-0.558	0.28	0.913	-0.378	NA	NA	0.489	NA	0.949	0.165	-0.324	0.797	NA	0.882	NA	-0.514	NA	-0.363	NA	-0.662	-0.585	0.77	0.604
Pancreas	NA	-0.722	-0.965	-0.945	-0.954	-0.952	-0.961	-0.932	NA	-0.958	-0.956	-0.926	-0.925	-0.949	NA	-0.93	-0.937	-0.919	-0.927	NA	-0.94	-0.96	-0.933	-0.962	-0.921	-0.957	-0.962	NA	-0.547
Colon	0.927	0.605	-0.908	-0.644	-0.679	0.352	-0.694	NA	0.91	-0.757	-0.326	NA	0.4	-0.165	0.93	NA	-0.412	0.839	NA	0.933	-0.389	-0.67	-0.287	-0.646	-0.18	-0.852	-0.709	0.779	0.623
Testis	0.925	0.718	-0.248	NA	-0.307	0.549	-0.115	0.485	0.919	NA	0.291	0.342	0.565	0.324	0.937	0.412	NA	0.789	0.325	0.912	0.228	-0.183	0.243	NA	0.271	-0.244	-0.0579	0.821	0.71
Stomach	0.814	NA	-0.966	-0.933	-0.92	-0.814	-0.919	-0.82	0.857	-0.931	-0.906	-0.767	-0.524	-0.797	0.919	-0.839	-0.789	NA	-0.849	0.726	-0.908	-0.902	-0.878	-0.958	-0.809	-0.967	-0.96	0.622	NA
Esophagus	0.931	0.647	-0.814	-0.6	-0.627	0.478	-0.558	0.33	0.913	-0.655	NA	NA	0.485	NA	0.927	NA	-0.325	0.849	NA	0.946	NA	-0.621	NA	-0.507	NA	-0.761	-0.572	0.794	0.668
Heart	NA	-0.675	-0.966	-0.942	-0.935	-0.866	-0.928	-0.874	NA	-0.966	-0.916	-0.88	-0.837	-0.882	NA	-0.933	-0.912	-0.726	-0.946	NA	-0.931	-0.948	-0.933	-0.95	-0.91	-0.958	-0.948	NA	-0.522
Breast	0.962	0.685	-0.801	-0.42	-0.595	0.675	-0.582	0.562	0.936	-0.495	NA	NA	0.604	NA	0.94	0.389	-0.228	0.908	NA	0.931	NA	-0.559	NA	-0.481	NA	-0.844	-0.547	0.818	0.679
Fibroblasts	0.956	0.798	0.00409	NA	NA	0.779	NA	0.713	0.95	NA	0.555	0.534	0.781	0.514	0.96	0.67	0.183	0.902	0.621	0.948	0.559	NA	0.595	NA	0.514	0.0187	NA	0.845	0.786
AdiposeTissue	0.953	0.669	-0.767	-0.439	-0.606	0.576	-0.552	0.464	0.93	-0.547	NA	NA	0.552	NA	0.933	0.287	-0.243	0.878	NA	0.933	NA	-0.595	NA	-0.538	NA	-0.802	-0.51	0.819	0.682
Lung	0.976	0.766	-0.502	NA	-0.421	0.816	NA	0.828	0.959	NA	0.459	0.494	0.739	0.363	0.962	0.646	NA	0.958	0.507	0.95	0.481	NA	0.538	NA	0.4	-0.518	NA	0.889	0.727
Skin	0.931	0.602	-0.669	-0.497	-0.609	0.523	-0.507	0.343	0.915	-0.404	NA	NA	0.406	NA	0.921	0.18	-0.271	0.809	NA	0.91	NA	-0.514	NA	-0.4	NA	-0.678	-0.506	0.8	0.619
Nerve	0.975	0.886	NA	0.636	NA	0.872	0.232	0.874	0.961	0.424	0.808	0.702	0.836	0.662	0.957	0.852	0.244	0.967	0.761	0.958	0.844	-0.0187	0.802	0.518	0.678	NA	0.369	0.874	0.805
Thyroid	0.979	0.789	-0.404	NA	NA	0.85	NA	0.793	0.959	NA	0.686	0.574	0.799	0.585	0.962	0.709	0.0579	0.96	0.572	0.948	0.547	NA	0.51	NA	0.506	-0.369	NA	0.846	0.754
Whole Blood	NA	-0.573	-0.873	-0.834	-0.894	-0.732	-0.838	-0.781	NA	-0.852	-0.801	-0.878	-0.699	-0.77	NA	-0.779	-0.821	-0.622	-0.794	NA	-0.818	-0.845	-0.819	-0.889	-0.8	-0.874	-0.846	NA	-0.463
Muscle	0.373	NA	-0.819	-0.724	-0.788	-0.462	-0.754	-0.529	0.521	-0.771	-0.649	-0.562	-0.435	-0.604	0.547	-0.623	-0.71	NA	-0.668	0.522	-0.679	-0.786	-0.682	-0.727	-0.619	-0.805	-0.754	0.463	NA

### Sheet: Conserved_PiE_sE
Conserved promoter-interacting enhancers with strong enhancer activity (n = 296 genes)
	Kidney	Brain	Uterus	Vagina	LCLs	SalivaryGland	Ovary	SmallIntestine	Liver	BloodVessel	Prostate	Spleen	AdrenalGland	Pituitary	Pancreas	Colon	Testis	Stomach	Esophagus	Heart	Breast	Fibroblasts	AdiposeTissue	Lung	Skin	Nerve	Thyroid	Whole Blood	Muscle
Kidney	NA	-0.376	-0.936	-0.921	-0.854	-0.848	-0.909	-0.861	NA	-0.892	-0.935	-0.821	-0.747	-0.881	NA	-0.875	-0.769	-0.75	-0.871	NA	-0.914	-0.873	-0.883	-0.927	-0.832	-0.926	-0.955	NA	NA
Brain	0.376	NA	-0.84	-0.758	-0.705	-0.535	-0.747	-0.552	0.437	-0.789	-0.752	-0.606	NA	-0.723	0.545	-0.673	-0.698	NA	-0.726	0.511	-0.692	-0.714	-0.646	-0.767	-0.63	-0.844	-0.802	0.527	NA
Uterus	0.936	0.84	NA	0.537	NA	0.793	NA	0.753	0.815	0.34	0.667	0.59	0.725	0.414	0.941	0.771	0.146	0.889	0.709	0.909	0.704	-0.0267	0.666	0.41	0.606	NA	NA	0.884	0.795
Vagina	0.921	0.758	-0.537	NA	NA	0.733	NA	0.661	0.791	NA	NA	0.32	0.602	NA	0.921	0.593	NA	0.875	0.552	0.882	NA	NA	0.423	NA	0.511	NA	NA	0.856	0.73
LCLs	0.854	0.705	NA	NA	NA	0.615	NA	0.608	0.785	NA	NA	0.435	0.615	0.346	0.903	0.502	NA	0.777	0.454	0.842	0.449	NA	0.469	NA	0.475	NA	NA	0.835	0.767
SalivaryGland	0.848	0.535	-0.793	-0.733	-0.615	NA	-0.643	NA	0.744	-0.679	-0.561	-0.29	NA	-0.422	0.921	NA	-0.385	0.682	NA	0.811	-0.548	-0.621	NA	-0.77	NA	-0.796	-0.807	0.749	0.597
Ovary	0.909	0.747	NA	NA	NA	0.643	NA	0.657	0.802	NA	NA	0.426	0.656	0.333	0.943	0.601	NA	0.842	0.495	0.877	0.495	NA	0.491	NA	0.485	NA	NA	0.847	0.746
SmallIntestine	0.861	0.552	-0.753	-0.661	-0.608	NA	-0.657	NA	0.722	-0.581	-0.548	NA	NA	-0.335	0.898	NA	-0.357	0.625	NA	0.793	-0.475	-0.584	NA	-0.728	NA	-0.76	-0.734	0.803	0.575
Liver	NA	-0.437	-0.815	-0.791	-0.785	-0.744	-0.802	-0.722	NA	-0.791	-0.788	-0.724	-0.723	-0.771	NA	-0.721	-0.754	-0.647	-0.738	NA	-0.773	-0.786	-0.779	-0.816	-0.728	-0.804	-0.841	NA	NA
BloodVessel	0.892	0.789	-0.34	NA	NA	0.679	NA	0.581	0.791	NA	NA	NA	0.622	NA	0.925	0.695	NA	0.843	0.586	0.908	NA	NA	0.566	NA	0.317	-0.24	NA	0.884	0.748
Prostate	0.935	0.752	-0.667	NA	NA	0.561	NA	0.548	0.788	NA	NA	NA	0.539	NA	0.933	0.467	NA	0.876	NA	0.886	NA	NA	NA	NA	NA	-0.557	-0.501	0.831	0.73
Spleen	0.821	0.606	-0.59	-0.32	-0.435	0.29	-0.426	NA	0.724	NA	NA	NA	0.35	NA	0.883	NA	-0.273	0.608	NA	0.807	NA	-0.387	NA	-0.381	NA	-0.537	-0.525	0.877	0.606
AdrenalGland	0.747	NA	-0.725	-0.602	-0.615	NA	-0.656	NA	0.723	-0.622	-0.539	-0.35	NA	-0.473	0.819	NA	-0.448	0.391	-0.356	0.787	-0.509	-0.654	-0.427	-0.647	-0.36	-0.726	-0.749	0.68	0.548
Pituitary	0.881	0.723	-0.414	NA	-0.346	0.422	-0.333	0.335	0.771	NA	NA	NA	0.473	NA	0.896	0.231	NA	0.724	NA	0.853	NA	NA	NA	NA	NA	-0.422	-0.438	0.773	0.657
Pancreas	NA	-0.545	-0.941	-0.921	-0.903	-0.921	-0.943	-0.898	NA	-0.925	-0.933	-0.883	-0.819	-0.896	NA	-0.886	-0.828	-0.874	-0.903	NA	-0.913	-0.906	-0.895	-0.93	-0.864	-0.936	-0.948	NA	-0.345
Colon	0.875	0.673	-0.771	-0.593	-0.502	NA	-0.601	NA	0.721	-0.695	-0.467	NA	NA	-0.231	0.886	NA	-0.311	0.748	NA	0.878	NA	-0.531	NA	-0.554	NA	-0.723	-0.667	0.799	0.644
Testis	0.769	0.698	-0.146	NA	NA	0.385	NA	0.357	0.754	NA	NA	0.273	0.448	NA	0.828	0.311	NA	0.621	0.239	0.794	NA	NA	0.205	NA	0.244	NA	NA	0.734	0.632
Stomach	0.75	NA	-0.889	-0.875	-0.777	-0.682	-0.842	-0.625	0.647	-0.843	-0.876	-0.608	-0.391	-0.724	0.874	-0.748	-0.621	NA	-0.788	0.7	-0.832	-0.807	-0.752	-0.895	-0.65	-0.888	-0.895	0.646	NA
Esophagus	0.871	0.726	-0.709	-0.552	-0.454	NA	-0.495	NA	0.738	-0.586	NA	NA	0.356	NA	0.903	NA	-0.239	0.788	NA	0.879	NA	-0.433	NA	-0.403	NA	-0.653	-0.542	0.809	0.698
Heart	NA	-0.511	-0.909	-0.882	-0.842	-0.811	-0.877	-0.793	NA	-0.908	-0.886	-0.807	-0.787	-0.853	NA	-0.878	-0.794	-0.7	-0.879	NA	-0.89	-0.89	-0.89	-0.909	-0.83	-0.901	-0.912	NA	NA
Breast	0.914	0.692	-0.704	NA	-0.449	0.548	-0.495	0.475	0.773	NA	NA	NA	0.509	NA	0.913	NA	NA	0.832	NA	0.89	NA	NA	NA	NA	NA	-0.681	-0.567	0.845	0.681
Fibroblasts	0.873	0.714	0.0267	NA	NA	0.621	NA	0.584	0.786	NA	NA	0.387	0.654	NA	0.906	0.531	NA	0.807	0.433	0.89	NA	NA	0.523	NA	0.378	NA	NA	0.82	0.773
AdiposeTissue	0.883	0.646	-0.666	-0.423	-0.469	NA	-0.491	NA	0.779	-0.566	NA	NA	0.427	NA	0.895	NA	-0.205	0.752	NA	0.89	NA	-0.523	NA	-0.521	NA	-0.613	-0.531	0.825	0.659
Lung	0.927	0.767	-0.41	NA	NA	0.77	NA	0.728	0.816	NA	NA	0.381	0.647	NA	0.93	0.554	NA	0.895	0.403	0.909	NA	NA	0.521	NA	0.359	NA	NA	0.903	0.717
Skin	0.832	0.63	-0.606	-0.511	-0.475	NA	-0.485	NA	0.728	-0.317	NA	NA	0.36	NA	0.864	NA	-0.244	0.65	NA	0.83	NA	-0.378	NA	-0.359	NA	-0.587	-0.543	0.811	0.654
Nerve	0.926	0.844	NA	NA	NA	0.796	NA	0.76	0.804	0.24	0.557	0.537	0.726	0.422	0.936	0.723	NA	0.888	0.653	0.901	0.681	NA	0.613	NA	0.587	NA	NA	0.895	0.753
Thyroid	0.955	0.802	NA	NA	NA	0.807	NA	0.734	0.841	NA	0.501	0.525	0.749	0.438	0.948	0.667	NA	0.895	0.542	0.912	0.567	NA	0.531	NA	0.543	NA	NA	0.863	0.758
Whole Blood	NA	-0.527	-0.884	-0.856	-0.835	-0.749	-0.847	-0.803	NA	-0.884	-0.831	-0.877	-0.68	-0.773	NA	-0.799	-0.734	-0.646	-0.809	NA	-0.845	-0.82	-0.825	-0.903	-0.811	-0.895	-0.863	NA	NA
Muscle	NA	NA	-0.795	-0.73	-0.767	-0.597	-0.746	-0.575	NA	-0.748	-0.73	-0.606	-0.548	-0.657	0.345	-0.644	-0.632	NA	-0.698	NA	-0.681	-0.773	-0.659	-0.717	-0.654	-0.753	-0.758	NA	NA

### Sheet: Conserved_gP_pE
Conserved genic promoters with poised enhancer activity (n = 96 genes)
	Kidney	Brain	Uterus	Vagina	LCLs	SalivaryGland	Ovary	SmallIntestine	Liver	BloodVessel	Prostate	Spleen	AdrenalGland	Pituitary	Pancreas	Colon	Testis	Stomach	Esophagus	Heart	Breast	Fibroblasts	AdiposeTissue	Lung	Skin	Nerve	Thyroid	Whole Blood	Muscle
Kidney	NA	-0.544	-0.524	-0.695	0.851	NA	NA	NA	NA	NA	-0.73	NA	NA	-0.423	NA	-0.478	-0.562	NA	-0.504	NA	-0.492	NA	-0.439	-0.504	NA	-0.54	-0.571	0.727	NA
Brain	0.544	NA	NA	NA	0.921	NA	NA	NA	0.732	NA	NA	0.486	0.564	NA	0.746	NA	NA	0.483	NA	0.594	NA	0.531	NA	NA	NA	NA	NA	0.857	0.599
Uterus	0.524	NA	NA	NA	0.895	NA	NA	NA	0.68	NA	NA	0.588	0.454	NA	0.644	NA	NA	NA	NA	0.636	NA	0.456	NA	NA	NA	NA	NA	0.869	0.556
Vagina	0.695	NA	NA	NA	0.904	NA	NA	NA	0.757	NA	NA	0.573	0.463	NA	0.696	NA	NA	0.516	NA	0.674	NA	0.381	NA	NA	NA	NA	NA	0.923	0.556
LCLs	-0.851	-0.921	-0.895	-0.904	NA	-0.894	-0.891	-0.902	NA	-0.869	-0.914	-0.839	-0.88	-0.911	NA	-0.897	-0.946	-0.877	-0.901	-0.824	-0.897	-0.754	-0.879	-0.903	-0.893	-0.891	-0.896	NA	-0.783
SalivaryGland	NA	NA	NA	NA	0.894	NA	NA	NA	0.663	NA	NA	NA	NA	NA	0.752	NA	-0.212	NA	NA	0.353	NA	NA	NA	NA	NA	NA	NA	0.826	0.496
Ovary	NA	NA	NA	NA	0.891	NA	NA	NA	0.659	NA	NA	NA	NA	NA	0.646	NA	-0.226	NA	NA	0.416	NA	0.452	NA	NA	NA	NA	NA	0.819	0.471
SmallIntestine	NA	NA	NA	NA	0.902	NA	NA	NA	0.575	NA	NA	NA	NA	NA	0.646	NA	-0.348	NA	NA	NA	NA	NA	NA	NA	NA	NA	NA	0.841	0.453
Liver	NA	-0.732	-0.68	-0.757	NA	-0.663	-0.659	-0.575	NA	-0.545	-0.802	NA	NA	-0.599	NA	-0.65	-0.718	-0.42	-0.67	NA	-0.663	NA	-0.633	-0.68	-0.64	-0.634	-0.645	NA	NA
BloodVessel	NA	NA	NA	NA	0.869	NA	NA	NA	0.545	NA	NA	NA	NA	NA	0.485	NA	-0.358	NA	NA	NA	NA	NA	NA	NA	NA	NA	NA	0.754	0.463
Prostate	0.73	NA	NA	NA	0.914	NA	NA	NA	0.802	NA	NA	0.565	0.472	NA	0.815	NA	NA	0.675	NA	0.623	NA	0.465	NA	NA	NA	NA	NA	0.915	0.607
Spleen	NA	-0.486	-0.588	-0.573	0.839	NA	NA	NA	NA	NA	-0.565	NA	NA	-0.401	NA	-0.456	-0.531	NA	-0.443	NA	-0.548	NA	-0.496	-0.606	NA	-0.54	-0.461	0.842	NA
AdrenalGland	NA	-0.564	-0.454	-0.463	0.88	NA	NA	NA	NA	NA	-0.472	NA	NA	NA	NA	NA	-0.492	NA	-0.385	NA	-0.409	NA	NA	-0.446	NA	-0.494	NA	0.788	NA
Pituitary	0.423	NA	NA	NA	0.911	NA	NA	NA	0.599	NA	NA	0.401	NA	NA	0.599	NA	-0.232	NA	NA	0.422	NA	0.373	NA	NA	NA	NA	NA	0.819	0.581
Pancreas	NA	-0.746	-0.644	-0.696	NA	-0.752	-0.646	-0.646	NA	-0.485	-0.815	NA	NA	-0.599	NA	-0.69	-0.787	NA	-0.694	NA	-0.67	NA	-0.525	-0.679	-0.669	-0.6	-0.683	NA	NA
Colon	0.478	NA	NA	NA	0.897	NA	NA	NA	0.65	NA	NA	0.456	NA	NA	0.69	NA	NA	NA	NA	0.519	NA	0.353	NA	NA	NA	NA	NA	0.842	0.554
Testis	0.562	NA	NA	NA	0.946	0.212	0.226	0.348	0.718	0.358	NA	0.531	0.492	0.232	0.787	NA	NA	0.479	NA	0.538	NA	0.452	0.298	NA	0.25	NA	NA	0.893	0.734
Stomach	NA	-0.483	NA	-0.516	0.877	NA	NA	NA	0.42	NA	-0.675	NA	NA	NA	NA	NA	-0.479	NA	NA	NA	NA	NA	NA	NA	NA	NA	NA	0.766	NA
Esophagus	0.504	NA	NA	NA	0.901	NA	NA	NA	0.67	NA	NA	0.443	0.385	NA	0.694	NA	NA	NA	NA	0.665	NA	0.372	NA	NA	NA	NA	NA	0.87	0.57
Heart	NA	-0.594	-0.636	-0.674	0.824	-0.353	-0.416	NA	NA	NA	-0.623	NA	NA	-0.422	NA	-0.519	-0.538	NA	-0.665	NA	-0.548	NA	-0.583	-0.542	-0.437	-0.656	-0.607	0.633	NA
Breast	0.492	NA	NA	NA	0.897	NA	NA	NA	0.663	NA	NA	0.548	0.409	NA	0.67	NA	NA	NA	NA	0.548	NA	0.322	NA	NA	NA	NA	NA	0.877	0.546
Fibroblasts	NA	-0.531	-0.456	-0.381	0.754	NA	-0.452	NA	NA	NA	-0.465	NA	NA	-0.373	NA	-0.353	-0.452	NA	-0.372	NA	-0.322	NA	-0.254	-0.305	NA	-0.398	-0.388	0.625	NA
AdiposeTissue	0.439	NA	NA	NA	0.879	NA	NA	NA	0.633	NA	NA	0.496	NA	NA	0.525	NA	-0.298	NA	NA	0.583	NA	0.254	NA	NA	NA	NA	NA	0.875	0.542
Lung	0.504	NA	NA	NA	0.903	NA	NA	NA	0.68	NA	NA	0.606	0.446	NA	0.679	NA	NA	NA	NA	0.542	NA	0.305	NA	NA	NA	NA	NA	0.899	0.514
Skin	NA	NA	NA	NA	0.893	NA	NA	NA	0.64	NA	NA	NA	NA	NA	0.669	NA	-0.25	NA	NA	0.437	NA	NA	NA	NA	NA	NA	NA	0.868	0.461
Nerve	0.54	NA	NA	NA	0.891	NA	NA	NA	0.634	NA	NA	0.54	0.494	NA	0.6	NA	NA	NA	NA	0.656	NA	0.398	NA	NA	NA	NA	NA	0.859	0.619
Thyroid	0.571	NA	NA	NA	0.896	NA	NA	NA	0.645	NA	NA	0.461	NA	NA	0.683	NA	NA	NA	NA	0.607	NA	0.388	NA	NA	NA	NA	NA	0.885	0.556
Whole Blood	-0.727	-0.857	-0.869	-0.923	NA	-0.826	-0.819	-0.841	NA	-0.754	-0.915	-0.842	-0.788	-0.819	NA	-0.842	-0.893	-0.766	-0.87	-0.633	-0.877	-0.625	-0.875	-0.899	-0.868	-0.859	-0.885	NA	NA
Muscle	NA	-0.599	-0.556	-0.556	0.783	-0.496	-0.471	-0.453	NA	-0.463	-0.607	NA	NA	-0.581	NA	-0.554	-0.734	NA	-0.57	NA	-0.546	NA	-0.542	-0.514	-0.461	-0.619	-0.556	NA	NA

### Sheet: Conserved_prE_pE
Conserved proximal enhancers with poised enhancer activity (n = 24 genes)
	Kidney	Brain	Uterus	Vagina	LCLs	SalivaryGland	Ovary	SmallIntestine	Liver	BloodVessel	Prostate	Spleen	AdrenalGland	Pituitary	Pancreas	Colon	Testis	Stomach	Esophagus	Heart	Breast	Fibroblasts	AdiposeTissue	Lung	Skin	Nerve	Thyroid	Whole Blood	Muscle
Kidney	NA	NA	NA	NA	NA	NA	NA	NA	NA	NA	NA	NA	NA	NA	NA	NA	NA	NA	NA	NA	NA	NA	NA	NA	NA	NA	NA	NA	NA
Brain	NA	NA	NA	NA	NA	NA	NA	NA	NA	NA	NA	NA	NA	NA	NA	NA	NA	NA	NA	NA	NA	NA	NA	NA	NA	NA	NA	NA	NA
Uterus	NA	NA	NA	NA	NA	NA	NA	NA	NA	NA	NA	NA	NA	NA	NA	NA	NA	NA	NA	NA	NA	NA	NA	NA	NA	NA	NA	0.791	NA
Vagina	NA	NA	NA	NA	NA	NA	NA	NA	0.719	NA	NA	NA	NA	NA	NA	NA	NA	NA	NA	0.602	NA	NA	NA	NA	NA	NA	NA	0.813	NA
LCLs	NA	NA	NA	NA	NA	NA	NA	NA	NA	NA	NA	NA	NA	NA	NA	NA	-0.633	NA	NA	NA	NA	NA	NA	NA	NA	NA	NA	NA	NA
SalivaryGland	NA	NA	NA	NA	NA	NA	NA	NA	NA	NA	NA	NA	NA	NA	NA	NA	NA	NA	NA	NA	NA	NA	NA	NA	NA	NA	NA	NA	NA
Ovary	NA	NA	NA	NA	NA	NA	NA	NA	NA	NA	NA	NA	NA	NA	NA	NA	NA	NA	NA	NA	NA	NA	NA	NA	NA	NA	NA	NA	NA
SmallIntestine	NA	NA	NA	NA	NA	NA	NA	NA	NA	NA	NA	NA	NA	NA	NA	NA	NA	NA	NA	NA	NA	NA	NA	NA	NA	NA	NA	NA	NA
Liver	NA	NA	NA	-0.719	NA	NA	NA	NA	NA	NA	-0.754	NA	NA	-0.699	NA	NA	-0.873	NA	NA	NA	NA	NA	NA	NA	NA	NA	-0.621	NA	NA
BloodVessel	NA	NA	NA	NA	NA	NA	NA	NA	NA	NA	NA	NA	NA	NA	NA	NA	NA	NA	NA	NA	NA	NA	NA	NA	NA	NA	NA	NA	NA
Prostate	NA	NA	NA	NA	NA	NA	NA	NA	0.754	NA	NA	NA	NA	NA	NA	NA	NA	NA	NA	0.614	NA	NA	NA	NA	NA	NA	NA	0.825	NA
Spleen	NA	NA	NA	NA	NA	NA	NA	NA	NA	NA	NA	NA	NA	NA	NA	NA	NA	NA	NA	NA	NA	NA	NA	NA	NA	NA	NA	NA	NA
AdrenalGland	NA	NA	NA	NA	NA	NA	NA	NA	NA	NA	NA	NA	NA	NA	NA	NA	NA	NA	NA	NA	NA	NA	NA	NA	NA	NA	NA	NA	NA
Pituitary	NA	NA	NA	NA	NA	NA	NA	NA	0.699	NA	NA	NA	NA	NA	NA	NA	NA	NA	NA	0.686	NA	NA	NA	NA	NA	NA	NA	0.804	NA
Pancreas	NA	NA	NA	NA	NA	NA	NA	NA	NA	NA	NA	NA	NA	NA	NA	NA	-0.8	NA	NA	NA	NA	NA	NA	NA	NA	NA	NA	NA	NA
Colon	NA	NA	NA	NA	NA	NA	NA	NA	NA	NA	NA	NA	NA	NA	NA	NA	NA	NA	NA	NA	NA	NA	NA	NA	NA	NA	NA	0.813	NA
Testis	NA	NA	NA	NA	0.633	NA	NA	NA	0.873	NA	NA	NA	NA	NA	0.8	NA	NA	0.607	NA	0.567	NA	NA	NA	NA	NA	NA	NA	0.853	0.46
Stomach	NA	NA	NA	NA	NA	NA	NA	NA	NA	NA	NA	NA	NA	NA	NA	NA	-0.607	NA	NA	NA	NA	NA	NA	NA	NA	NA	NA	NA	NA
Esophagus	NA	NA	NA	NA	NA	NA	NA	NA	NA	NA	NA	NA	NA	NA	NA	NA	NA	NA	NA	NA	NA	NA	NA	NA	NA	NA	NA	NA	NA
Heart	NA	NA	NA	-0.602	NA	NA	NA	NA	NA	NA	-0.614	NA	NA	-0.686	NA	NA	-0.567	NA	NA	NA	NA	NA	NA	NA	NA	NA	-0.817	NA	NA
Breast	NA	NA	NA	NA	NA	NA	NA	NA	NA	NA	NA	NA	NA	NA	NA	NA	NA	NA	NA	NA	NA	NA	NA	NA	NA	NA	NA	NA	NA
Fibroblasts	NA	NA	NA	NA	NA	NA	NA	NA	NA	NA	NA	NA	NA	NA	NA	NA	NA	NA	NA	NA	NA	NA	NA	NA	NA	NA	NA	NA	NA
AdiposeTissue	NA	NA	NA	NA	NA	NA	NA	NA	NA	NA	NA	NA	NA	NA	NA	NA	NA	NA	NA	NA	NA	NA	NA	NA	NA	NA	NA	NA	NA
Lung	NA	NA	NA	NA	NA	NA	NA	NA	NA	NA	NA	NA	NA	NA	NA	NA	NA	NA	NA	NA	NA	NA	NA	NA	NA	NA	NA	1	NA
Skin	NA	NA	NA	NA	NA	NA	NA	NA	NA	NA	NA	NA	NA	NA	NA	NA	NA	NA	NA	NA	NA	NA	NA	NA	NA	NA	NA	0.752	NA
Nerve	NA	NA	NA	NA	NA	NA	NA	NA	NA	NA	NA	NA	NA	NA	NA	NA	NA	NA	NA	NA	NA	NA	NA	NA	NA	NA	NA	0.765	NA
Thyroid	NA	NA	NA	NA	NA	NA	NA	NA	0.621	NA	NA	NA	NA	NA	NA	NA	NA	NA	NA	0.817	NA	NA	NA	NA	NA	NA	NA	0.961	NA
Whole Blood	NA	NA	-0.791	-0.813	NA	NA	NA	NA	NA	NA	-0.825	NA	NA	-0.804	NA	-0.813	-0.853	NA	NA	NA	NA	NA	NA	-1	-0.752	-0.765	-0.961	NA	NA
Muscle	NA	NA	NA	NA	NA	NA	NA	NA	NA	NA	NA	NA	NA	NA	NA	NA	-0.46	NA	NA	NA	NA	NA	NA	NA	NA	NA	NA	NA	NA

### Sheet: Conserved_gE_wE
Conserved intragenic enhancers with weak enhancer activity (n = 528 genes)
	Kidney	Brain	Uterus	Vagina	LCLs	SalivaryGland	Ovary	SmallIntestine	Liver	BloodVessel	Prostate	Spleen	AdrenalGland	Pituitary	Pancreas	Colon	Testis	Stomach	Esophagus	Heart	Breast	Fibroblasts	AdiposeTissue	Lung	Skin	Nerve	Thyroid	Whole Blood	Muscle
Kidney	NA	-0.442	-0.645	-0.643	NA	-0.533	-0.534	-0.448	0.515	-0.606	-0.696	-0.318	-0.333	-0.658	0.536	-0.555	-0.649	NA	-0.546	0.222	-0.624	-0.275	-0.571	-0.712	-0.494	-0.686	-0.788	0.57	0.211
Brain	0.442	NA	-0.225	-0.106	0.475	NA	NA	NA	0.637	-0.183	-0.102	0.145	0.244	-0.136	0.685	NA	-0.243	0.348	NA	0.52	NA	0.121	NA	-0.188	NA	-0.291	-0.243	0.699	0.472
Uterus	0.645	0.225	NA	NA	0.687	0.496	NA	0.588	0.762	NA	NA	0.507	0.548	NA	0.802	0.509	NA	0.684	0.486	0.804	0.393	0.397	0.401	NA	0.376	NA	NA	0.795	0.695
Vagina	0.643	0.106	NA	NA	0.603	0.508	NA	0.525	0.749	NA	NA	0.438	0.467	NA	0.834	0.292	-0.176	0.709	0.335	0.753	NA	0.231	NA	NA	0.322	-0.378	NA	0.791	0.646
LCLs	NA	-0.475	-0.687	-0.603	NA	-0.458	-0.638	-0.441	0.133	-0.616	-0.584	-0.429	-0.39	-0.6	NA	-0.509	-0.72	NA	-0.522	NA	-0.561	-0.436	-0.526	-0.63	-0.526	-0.697	-0.673	0.356	NA
SalivaryGland	0.533	NA	-0.496	-0.508	0.458	NA	-0.3	NA	0.71	-0.433	-0.437	NA	NA	-0.295	0.862	NA	-0.402	0.538	NA	0.571	-0.377	NA	NA	-0.521	NA	-0.598	-0.583	0.713	0.504
Ovary	0.534	NA	NA	NA	0.638	0.3	NA	0.407	0.707	NA	NA	0.402	0.449	NA	0.748	NA	-0.181	0.557	NA	0.651	NA	0.289	NA	NA	0.201	-0.327	-0.179	0.764	0.612
SmallIntestine	0.448	NA	-0.588	-0.525	0.441	NA	-0.407	NA	0.667	-0.475	-0.532	NA	NA	-0.329	0.747	NA	-0.443	0.419	NA	0.531	-0.432	NA	-0.386	-0.654	NA	-0.678	-0.644	0.761	0.475
Liver	-0.515	-0.637	-0.762	-0.749	-0.133	-0.71	-0.707	-0.667	NA	-0.746	-0.76	-0.602	-0.613	-0.746	NA	-0.706	-0.754	-0.579	-0.692	NA	-0.757	-0.495	-0.737	-0.8	-0.693	-0.782	-0.801	NA	NA
BloodVessel	0.606	0.183	NA	NA	0.616	0.433	NA	0.475	0.746	NA	NA	0.401	0.476	NA	0.777	0.417	-0.109	0.664	0.382	0.771	NA	0.336	NA	NA	0.299	-0.274	-0.0544	0.767	0.705
Prostate	0.696	0.102	NA	NA	0.584	0.437	NA	0.532	0.76	NA	NA	0.413	0.446	NA	0.873	0.213	-0.209	0.752	0.174	0.731	NA	0.206	NA	NA	0.212	-0.365	NA	0.787	0.63
Spleen	0.318	-0.145	-0.507	-0.438	0.429	NA	-0.402	NA	0.602	-0.401	-0.413	NA	NA	-0.363	0.608	NA	-0.48	0.212	-0.278	0.411	-0.363	NA	-0.31	-0.51	NA	-0.568	-0.543	0.821	0.376
AdrenalGland	0.333	-0.244	-0.548	-0.467	0.39	NA	-0.449	NA	0.613	-0.476	-0.446	NA	NA	-0.426	0.647	-0.263	-0.503	NA	-0.329	0.464	-0.427	NA	-0.377	-0.5	-0.266	-0.614	-0.578	0.649	0.399
Pituitary	0.658	0.136	NA	NA	0.6	0.295	NA	0.329	0.746	NA	NA	0.363	0.426	NA	0.856	0.135	-0.191	0.591	0.111	0.685	NA	0.201	NA	NA	0.155	-0.268	NA	0.767	0.588
Pancreas	-0.536	-0.685	-0.802	-0.834	NA	-0.862	-0.748	-0.747	NA	-0.777	-0.873	-0.608	-0.647	-0.856	NA	-0.77	-0.831	-0.753	-0.784	NA	-0.816	-0.498	-0.764	-0.866	-0.779	-0.84	-0.891	NA	NA
Colon	0.555	NA	-0.509	-0.292	0.509	NA	NA	NA	0.706	-0.417	-0.213	NA	0.263	-0.135	0.77	NA	-0.294	0.591	NA	0.695	NA	0.0887	NA	-0.342	NA	-0.521	-0.42	0.74	0.606
Testis	0.649	0.243	NA	0.176	0.72	0.402	0.181	0.443	0.754	0.109	0.209	0.48	0.503	0.191	0.831	0.294	NA	0.586	0.272	0.679	0.26	0.379	0.26	NA	0.294	NA	NA	0.813	0.646
Stomach	NA	-0.348	-0.684	-0.709	NA	-0.538	-0.557	-0.419	0.579	-0.664	-0.752	-0.212	NA	-0.591	0.753	-0.591	-0.586	NA	-0.611	0.378	-0.652	-0.227	-0.589	-0.742	-0.491	-0.744	-0.774	0.645	0.368
Esophagus	0.546	NA	-0.486	-0.335	0.522	NA	NA	NA	0.692	-0.382	-0.174	0.278	0.329	-0.111	0.784	NA	-0.272	0.611	NA	0.706	NA	0.124	NA	-0.276	NA	-0.518	-0.388	0.746	0.614
Heart	-0.222	-0.52	-0.804	-0.753	NA	-0.571	-0.651	-0.531	NA	-0.771	-0.731	-0.411	-0.464	-0.685	NA	-0.695	-0.679	-0.378	-0.706	NA	-0.735	-0.405	-0.72	-0.769	-0.563	-0.822	-0.793	0.452	NA
Breast	0.624	NA	-0.393	NA	0.561	0.377	NA	0.432	0.757	NA	NA	0.363	0.427	NA	0.816	NA	-0.26	0.652	NA	0.735	NA	0.145	NA	NA	0.212	-0.517	-0.359	0.788	0.621
Fibroblasts	0.275	-0.121	-0.397	-0.231	0.436	NA	-0.289	NA	0.495	-0.336	-0.206	NA	NA	-0.201	0.498	-0.0887	-0.379	0.227	-0.124	0.405	-0.145	NA	-0.127	-0.28	NA	-0.464	-0.362	0.638	0.368
AdiposeTissue	0.571	NA	-0.401	NA	0.526	NA	NA	0.386	0.737	NA	NA	0.31	0.377	NA	0.764	NA	-0.26	0.589	NA	0.72	NA	0.127	NA	-0.266	NA	-0.52	-0.312	0.801	0.606
Lung	0.712	0.188	NA	NA	0.63	0.521	NA	0.654	0.8	NA	NA	0.51	0.5	NA	0.866	0.342	NA	0.742	0.276	0.769	NA	0.28	0.266	NA	0.331	NA	NA	0.872	0.631
Skin	0.494	NA	-0.376	-0.322	0.526	NA	-0.201	NA	0.693	-0.299	-0.212	NA	0.266	-0.155	0.779	NA	-0.294	0.491	NA	0.563	-0.212	NA	NA	-0.331	NA	-0.493	-0.425	0.756	0.548
Nerve	0.686	0.291	NA	0.378	0.697	0.598	0.327	0.678	0.782	0.274	0.365	0.568	0.614	0.268	0.84	0.521	NA	0.744	0.518	0.822	0.517	0.464	0.52	NA	0.493	NA	NA	0.859	0.71
Thyroid	0.788	0.243	NA	NA	0.673	0.583	0.179	0.644	0.801	0.0544	NA	0.543	0.578	NA	0.891	0.42	NA	0.774	0.388	0.793	0.359	0.362	0.312	NA	0.425	NA	NA	0.815	0.683
Whole Blood	-0.57	-0.699	-0.795	-0.791	-0.356	-0.713	-0.764	-0.761	NA	-0.767	-0.787	-0.821	-0.649	-0.767	NA	-0.74	-0.813	-0.645	-0.746	-0.452	-0.788	-0.638	-0.801	-0.872	-0.756	-0.859	-0.815	NA	-0.435
Muscle	-0.211	-0.472	-0.695	-0.646	NA	-0.504	-0.612	-0.475	NA	-0.705	-0.63	-0.376	-0.399	-0.588	NA	-0.606	-0.646	-0.368	-0.614	NA	-0.621	-0.368	-0.606	-0.631	-0.548	-0.71	-0.683	0.435	NA

### Sheet: Humanspecific_gE_wE
Human-specific intragenic enhancers with weak enhancer activity (n = 105 genes)
	Kidney	Brain	Uterus	Vagina	LCLs	SalivaryGland	Ovary	SmallIntestine	Liver	BloodVessel	Prostate	Spleen	AdrenalGland	Pituitary	Pancreas	Colon	Testis	Stomach	Esophagus	Heart	Breast	Fibroblasts	AdiposeTissue	Lung	Skin	Nerve	Thyroid	Whole Blood	Muscle
Kidney	NA	-0.449	-0.599	-0.626	NA	NA	-0.532	NA	0.627	-0.605	-0.717	NA	NA	-0.605	NA	-0.503	-0.641	NA	NA	NA	-0.578	NA	NA	-0.577	NA	-0.742	-0.723	0.782	NA
Brain	0.449	NA	NA	NA	0.633	NA	NA	0.37	0.685	NA	NA	0.438	NA	NA	0.619	NA	NA	0.533	NA	0.506	NA	NA	NA	NA	NA	NA	NA	0.83	0.56
Uterus	0.599	NA	NA	NA	0.634	NA	NA	0.655	0.791	NA	NA	0.612	NA	NA	0.689	NA	NA	0.711	NA	0.555	NA	0.209	NA	NA	NA	NA	NA	0.891	0.63
Vagina	0.626	NA	NA	NA	0.59	NA	NA	0.61	0.756	NA	NA	0.588	NA	NA	0.708	NA	NA	0.702	NA	0.47	NA	NA	NA	NA	NA	NA	NA	0.89	0.608
LCLs	NA	-0.633	-0.634	-0.59	NA	-0.532	-0.642	NA	NA	-0.607	-0.633	NA	-0.463	-0.683	NA	-0.584	-0.709	NA	-0.55	NA	-0.607	-0.542	-0.508	-0.577	-0.559	-0.724	-0.641	NA	NA
SalivaryGland	NA	NA	NA	NA	0.532	NA	NA	NA	0.789	NA	NA	NA	NA	NA	0.709	NA	-0.392	NA	NA	NA	NA	NA	NA	NA	NA	-0.591	NA	0.851	0.472
Ovary	0.532	NA	NA	NA	0.642	NA	NA	0.621	0.791	NA	NA	0.596	NA	NA	0.681	NA	NA	0.696	NA	0.445	NA	NA	NA	NA	NA	NA	NA	0.899	0.529
SmallIntestine	NA	-0.37	-0.655	-0.61	NA	NA	-0.621	NA	0.617	NA	-0.621	NA	NA	-0.532	NA	NA	-0.628	NA	NA	NA	NA	NA	NA	-0.597	NA	-0.767	-0.628	0.796	NA
Liver	-0.627	-0.685	-0.791	-0.756	NA	-0.789	-0.791	-0.617	NA	-0.821	-0.79	NA	-0.699	-0.712	NA	-0.734	-0.787	NA	-0.758	NA	-0.844	-0.567	-0.782	-0.839	-0.723	-0.861	-0.857	NA	NA
BloodVessel	0.605	NA	NA	NA	0.607	NA	NA	NA	0.821	NA	NA	0.566	NA	NA	0.709	NA	NA	0.682	NA	0.615	NA	NA	NA	NA	NA	NA	NA	0.876	0.707
Prostate	0.717	NA	NA	NA	0.633	NA	NA	0.621	0.79	NA	NA	0.642	NA	NA	0.77	NA	NA	0.813	NA	0.578	NA	0.116	NA	NA	NA	NA	NA	0.89	0.619
Spleen	NA	-0.438	-0.612	-0.588	NA	NA	-0.596	NA	NA	-0.566	-0.642	NA	NA	-0.612	NA	-0.439	-0.579	NA	-0.484	NA	-0.548	NA	NA	-0.571	NA	-0.732	-0.639	0.877	NA
AdrenalGland	NA	NA	NA	NA	0.463	NA	NA	NA	0.699	NA	NA	NA	NA	-0.373	0.558	NA	-0.378	NA	NA	NA	NA	NA	NA	NA	NA	-0.572	-0.365	0.823	0.422
Pituitary	0.605	NA	NA	NA	0.683	NA	NA	0.532	0.712	NA	NA	0.612	0.373	NA	0.76	NA	NA	0.719	NA	0.518	NA	0.169	NA	NA	NA	NA	NA	0.881	0.572
Pancreas	NA	-0.619	-0.689	-0.708	NA	-0.709	-0.681	NA	NA	-0.709	-0.77	NA	-0.558	-0.76	NA	-0.674	-0.752	NA	-0.647	NA	-0.712	-0.373	-0.579	-0.757	-0.606	-0.757	-0.783	NA	NA
Colon	0.503	NA	NA	NA	0.584	NA	NA	NA	0.734	NA	NA	0.439	NA	NA	0.674	NA	NA	0.76	NA	0.5	NA	NA	NA	NA	NA	NA	NA	0.88	0.664
Testis	0.641	NA	NA	NA	0.709	0.392	NA	0.628	0.787	NA	NA	0.579	0.378	NA	0.752	NA	NA	0.711	0.301	0.585	NA	0.252	0.263	NA	0.311	NA	NA	0.928	0.627
Stomach	NA	-0.533	-0.711	-0.702	NA	NA	-0.696	NA	NA	-0.682	-0.813	NA	NA	-0.719	NA	-0.76	-0.711	NA	-0.738	NA	-0.732	NA	NA	-0.71	NA	-0.816	-0.781	0.76	NA
Esophagus	NA	NA	NA	NA	0.55	NA	NA	NA	0.758	NA	NA	0.484	NA	NA	0.647	NA	-0.301	0.738	NA	0.492	NA	NA	NA	NA	NA	NA	NA	0.886	0.633
Heart	NA	-0.506	-0.555	-0.47	NA	NA	-0.445	NA	NA	-0.615	-0.578	NA	NA	-0.518	NA	-0.5	-0.585	NA	-0.492	NA	-0.513	NA	NA	-0.47	NA	-0.73	-0.582	0.73	NA
Breast	0.578	NA	NA	NA	0.607	NA	NA	NA	0.844	NA	NA	0.548	NA	NA	0.712	NA	NA	0.732	NA	0.513	NA	NA	NA	NA	NA	NA	NA	0.871	0.608
Fibroblasts	NA	NA	-0.209	NA	0.542	NA	NA	NA	0.567	NA	-0.116	NA	NA	-0.169	0.373	NA	-0.252	NA	NA	NA	NA	NA	NA	NA	NA	-0.418	-0.242	0.751	0.301
AdiposeTissue	NA	NA	NA	NA	0.508	NA	NA	NA	0.782	NA	NA	NA	NA	NA	0.579	NA	-0.263	NA	NA	NA	NA	NA	NA	NA	NA	-0.547	NA	0.87	0.561
Lung	0.577	NA	NA	NA	0.577	NA	NA	0.597	0.839	NA	NA	0.571	NA	NA	0.757	NA	NA	0.71	NA	0.47	NA	NA	NA	NA	NA	NA	NA	0.891	0.553
Skin	NA	NA	NA	NA	0.559	NA	NA	NA	0.723	NA	NA	NA	NA	NA	0.606	NA	-0.311	NA	NA	NA	NA	NA	NA	NA	NA	-0.526	NA	0.801	0.504
Nerve	0.742	NA	NA	NA	0.724	0.591	NA	0.767	0.861	NA	NA	0.732	0.572	NA	0.757	NA	NA	0.816	NA	0.73	NA	0.418	0.547	NA	0.526	NA	NA	0.926	0.746
Thyroid	0.723	NA	NA	NA	0.641	NA	NA	0.628	0.857	NA	NA	0.639	0.365	NA	0.783	NA	NA	0.781	NA	0.582	NA	0.242	NA	NA	NA	NA	NA	0.873	0.615
Whole Blood	-0.782	-0.83	-0.891	-0.89	NA	-0.851	-0.899	-0.796	NA	-0.876	-0.89	-0.877	-0.823	-0.881	NA	-0.88	-0.928	-0.76	-0.886	-0.73	-0.871	-0.751	-0.87	-0.891	-0.801	-0.926	-0.873	NA	NA
Muscle	NA	-0.56	-0.63	-0.608	NA	-0.472	-0.529	NA	NA	-0.707	-0.619	NA	-0.422	-0.572	NA	-0.664	-0.627	NA	-0.633	NA	-0.608	-0.301	-0.561	-0.553	-0.504	-0.746	-0.615	NA	NA

### Sheet: Conserved_prE_wE
Conserved proximal enhancers with weak enhancer activity (n = 142 genes)
	Kidney	Brain	Uterus	Vagina	LCLs	SalivaryGland	Ovary	SmallIntestine	Liver	BloodVessel	Prostate	Spleen	AdrenalGland	Pituitary	Pancreas	Colon	Testis	Stomach	Esophagus	Heart	Breast	Fibroblasts	AdiposeTissue	Lung	Skin	Nerve	Thyroid	Whole Blood	Muscle
Kidney	NA	NA	-0.764	-0.824	-0.471	-0.718	-0.665	-0.679	NA	-0.741	-0.758	-0.656	NA	-0.643	NA	-0.68	-0.722	NA	-0.77	NA	-0.757	-0.548	-0.7	-0.806	-0.666	-0.774	-0.862	NA	NA
Brain	NA	NA	-0.54	-0.478	NA	NA	-0.435	NA	0.549	-0.475	-0.42	NA	NA	NA	0.658	NA	-0.558	NA	NA	0.537	-0.373	NA	NA	-0.481	NA	-0.614	-0.487	0.425	0.434
Uterus	0.764	0.54	NA	NA	0.245	0.506	NA	0.505	0.808	NA	NA	0.446	0.606	0.32	0.903	0.653	NA	0.739	0.539	0.885	NA	0.242	0.485	NA	0.382	NA	NA	0.632	0.822
Vagina	0.824	0.478	NA	NA	0.117	0.603	NA	0.516	0.829	NA	NA	NA	0.543	NA	0.919	NA	NA	0.795	NA	0.875	NA	NA	NA	NA	NA	NA	NA	0.642	0.743
LCLs	0.471	NA	-0.245	-0.117	NA	NA	-0.139	NA	0.513	NA	NA	NA	NA	NA	0.68	NA	-0.293	NA	NA	0.504	NA	NA	NA	-0.146	NA	-0.279	-0.213	0.473	0.469
SalivaryGland	0.718	NA	-0.506	-0.603	NA	NA	-0.421	NA	0.743	NA	-0.431	NA	NA	NA	0.909	NA	-0.364	NA	NA	0.761	NA	NA	NA	-0.553	NA	-0.561	-0.483	0.534	0.628
Ovary	0.665	0.435	NA	NA	0.139	0.421	NA	NA	0.785	NA	NA	NA	0.421	NA	0.859	NA	NA	0.588	NA	0.782	NA	NA	NA	NA	NA	NA	NA	0.574	0.727
SmallIntestine	0.679	NA	-0.505	-0.516	NA	NA	NA	NA	0.729	NA	NA	NA	NA	NA	0.936	NA	-0.337	0.648	NA	0.758	NA	NA	NA	-0.568	NA	-0.561	NA	0.612	0.638
Liver	NA	-0.549	-0.808	-0.829	-0.513	-0.743	-0.785	-0.729	NA	-0.805	-0.796	-0.723	-0.729	-0.671	NA	-0.748	-0.753	-0.588	-0.801	NA	-0.802	-0.701	-0.816	-0.838	-0.713	-0.813	-0.825	NA	NA
BloodVessel	0.741	0.475	NA	NA	NA	NA	NA	NA	0.805	NA	NA	NA	0.525	NA	0.895	NA	NA	0.684	NA	0.895	NA	NA	NA	NA	NA	NA	NA	0.598	0.773
Prostate	0.758	0.42	NA	NA	NA	0.431	NA	NA	0.796	NA	NA	NA	0.434	NA	0.934	NA	NA	0.76	NA	0.853	NA	NA	NA	NA	NA	NA	NA	0.639	0.713
Spleen	0.656	NA	-0.446	NA	NA	NA	NA	NA	0.723	NA	NA	NA	NA	NA	0.852	NA	-0.331	0.549	NA	0.764	NA	NA	NA	NA	NA	-0.394	NA	0.689	0.642
AdrenalGland	NA	NA	-0.606	-0.543	NA	NA	-0.421	NA	0.729	-0.525	-0.434	NA	NA	NA	0.761	NA	-0.554	NA	NA	0.656	-0.418	NA	NA	-0.528	NA	-0.609	-0.514	0.47	0.55
Pituitary	0.643	NA	-0.32	NA	NA	NA	NA	NA	0.671	NA	NA	NA	NA	NA	0.872	NA	NA	0.48	NA	0.712	NA	NA	NA	NA	NA	-0.431	NA	0.489	0.648
Pancreas	NA	-0.658	-0.903	-0.919	-0.68	-0.909	-0.859	-0.936	NA	-0.895	-0.934	-0.852	-0.761	-0.872	NA	-0.9	-0.867	-0.887	-0.896	NA	-0.903	-0.761	-0.892	-0.936	-0.889	-0.91	-0.946	NA	NA
Colon	0.68	NA	-0.653	NA	NA	NA	NA	NA	0.748	NA	NA	NA	NA	NA	0.9	NA	-0.341	0.656	NA	0.831	NA	NA	NA	NA	NA	-0.565	NA	0.595	0.688
Testis	0.722	0.558	NA	NA	0.293	0.364	NA	0.337	0.753	NA	NA	0.331	0.554	NA	0.867	0.341	NA	0.579	0.263	0.76	NA	0.288	0.293	NA	0.322	NA	NA	0.607	0.697
Stomach	NA	NA	-0.739	-0.795	NA	NA	-0.588	-0.648	0.588	-0.684	-0.76	-0.549	NA	-0.48	0.887	-0.656	-0.579	NA	-0.686	NA	-0.744	-0.465	-0.698	-0.814	-0.557	-0.8	-0.754	NA	NA
Esophagus	0.77	NA	-0.539	NA	NA	NA	NA	NA	0.801	NA	NA	NA	NA	NA	0.896	NA	-0.263	0.686	NA	0.893	NA	NA	NA	NA	NA	-0.493	NA	0.591	0.737
Heart	NA	-0.537	-0.885	-0.875	-0.504	-0.761	-0.782	-0.758	NA	-0.895	-0.853	-0.764	-0.656	-0.712	NA	-0.831	-0.76	NA	-0.893	NA	-0.822	-0.638	-0.803	-0.885	-0.724	-0.853	-0.863	NA	NA
Breast	0.757	0.373	NA	NA	NA	NA	NA	NA	0.802	NA	NA	NA	0.418	NA	0.903	NA	NA	0.744	NA	0.822	NA	NA	NA	NA	NA	NA	NA	0.599	0.745
Fibroblasts	0.548	NA	-0.242	NA	NA	NA	NA	NA	0.701	NA	NA	NA	NA	NA	0.761	NA	-0.288	0.465	NA	0.638	NA	NA	NA	NA	NA	-0.216	NA	0.539	0.64
AdiposeTissue	0.7	NA	-0.485	NA	NA	NA	NA	NA	0.816	NA	NA	NA	NA	NA	0.892	NA	-0.293	0.698	NA	0.803	NA	NA	NA	NA	NA	-0.498	NA	0.652	0.755
Lung	0.806	0.481	NA	NA	0.146	0.553	NA	0.568	0.838	NA	NA	NA	0.528	NA	0.936	NA	NA	0.814	NA	0.885	NA	NA	NA	NA	NA	NA	NA	0.763	0.733
Skin	0.666	NA	-0.382	NA	NA	NA	NA	NA	0.713	NA	NA	NA	NA	NA	0.889	NA	-0.322	0.557	NA	0.724	NA	NA	NA	NA	NA	-0.506	NA	0.576	0.695
Nerve	0.774	0.614	NA	NA	0.279	0.561	NA	0.561	0.813	NA	NA	0.394	0.609	0.431	0.91	0.565	NA	0.8	0.493	0.853	NA	0.216	0.498	NA	0.506	NA	NA	0.686	0.794
Thyroid	0.862	0.487	NA	NA	0.213	0.483	NA	NA	0.825	NA	NA	NA	0.514	NA	0.946	NA	NA	0.754	NA	0.863	NA	NA	NA	NA	NA	NA	NA	0.607	0.742
Whole Blood	NA	-0.425	-0.632	-0.642	-0.473	-0.534	-0.574	-0.612	NA	-0.598	-0.639	-0.689	-0.47	-0.489	NA	-0.595	-0.607	NA	-0.591	NA	-0.599	-0.539	-0.652	-0.763	-0.576	-0.686	-0.607	NA	NA
Muscle	NA	-0.434	-0.822	-0.743	-0.469	-0.628	-0.727	-0.638	NA	-0.773	-0.713	-0.642	-0.55	-0.648	NA	-0.688	-0.697	NA	-0.737	NA	-0.745	-0.64	-0.755	-0.733	-0.695	-0.794	-0.742	NA	NA

### Sheet: Conserved_EiE_wE
Conserved proximal enhancers with weak enhancer activity (n = 70 genes)
	Kidney	Brain	Uterus	Vagina	LCLs	SalivaryGland	Ovary	SmallIntestine	Liver	BloodVessel	Prostate	Spleen	AdrenalGland	Pituitary	Pancreas	Colon	Testis	Stomach	Esophagus	Heart	Breast	Fibroblasts	AdiposeTissue	Lung	Skin	Nerve	Thyroid	Whole Blood	Muscle
Kidney	NA	NA	-0.679	-0.851	-0.615	NA	-0.653	-0.682	NA	-0.682	-0.761	-0.716	NA	-0.605	NA	-0.574	-0.619	NA	-0.746	NA	-0.674	NA	-0.675	-0.84	-0.714	-0.786	-0.896	NA	NA
Brain	NA	NA	-0.512	-0.451	NA	NA	NA	NA	0.486	NA	-0.432	-0.451	NA	NA	0.594	NA	-0.512	NA	NA	0.324	NA	NA	NA	-0.486	NA	-0.616	-0.503	NA	NA
Uterus	0.679	0.512	NA	NA	NA	NA	NA	NA	0.817	NA	NA	NA	0.515	NA	0.886	NA	NA	0.749	NA	0.847	NA	NA	NA	NA	NA	NA	NA	0.635	0.717
Vagina	0.851	0.451	NA	NA	NA	NA	NA	NA	0.886	NA	NA	NA	NA	NA	0.903	NA	NA	0.799	NA	0.841	NA	NA	NA	NA	NA	NA	NA	0.738	0.656
LCLs	0.615	NA	NA	NA	NA	NA	NA	NA	0.78	NA	NA	NA	NA	NA	0.764	NA	NA	0.562	NA	0.618	NA	NA	NA	NA	NA	NA	NA	0.788	0.593
SalivaryGland	NA	NA	NA	NA	NA	NA	NA	NA	0.857	NA	NA	NA	NA	NA	0.956	NA	NA	NA	NA	0.733	NA	NA	NA	-0.733	NA	-0.603	-0.703	0.549	0.513
Ovary	0.653	NA	NA	NA	NA	NA	NA	NA	0.788	NA	NA	NA	NA	NA	0.892	NA	NA	0.662	NA	0.794	NA	NA	NA	NA	NA	NA	NA	0.613	0.687
SmallIntestine	0.682	NA	NA	NA	NA	NA	NA	NA	0.905	NA	NA	NA	NA	NA	0.92	NA	NA	NA	NA	0.719	NA	NA	NA	NA	NA	NA	NA	0.643	0.53
Liver	NA	-0.486	-0.817	-0.886	-0.78	-0.857	-0.788	-0.905	NA	-0.827	-0.906	-0.89	-0.777	-0.802	NA	-0.774	-0.862	NA	-0.856	NA	-0.859	-0.659	-0.804	-0.941	-0.801	-0.849	-0.95	NA	NA
BloodVessel	0.682	NA	NA	NA	NA	NA	NA	NA	0.827	NA	NA	NA	NA	NA	0.869	NA	NA	0.66	NA	0.838	NA	NA	NA	NA	NA	NA	NA	0.612	0.67
Prostate	0.761	0.432	NA	NA	NA	NA	NA	NA	0.906	NA	NA	NA	NA	NA	0.937	NA	NA	0.854	NA	0.842	NA	NA	NA	NA	NA	NA	NA	0.637	0.679
Spleen	0.716	0.451	NA	NA	NA	NA	NA	NA	0.89	NA	NA	NA	NA	NA	0.915	NA	NA	0.641	NA	0.775	NA	NA	NA	NA	NA	NA	NA	0.756	0.648
AdrenalGland	NA	NA	-0.515	NA	NA	NA	NA	NA	0.777	NA	NA	NA	NA	NA	0.845	NA	-0.443	NA	NA	0.655	NA	NA	NA	-0.617	NA	-0.564	-0.664	0.474	0.48
Pituitary	0.605	NA	NA	NA	NA	NA	NA	NA	0.802	NA	NA	NA	NA	NA	0.853	NA	NA	NA	NA	0.67	NA	NA	NA	NA	NA	NA	NA	0.545	0.544
Pancreas	NA	-0.594	-0.886	-0.903	-0.764	-0.956	-0.892	-0.92	NA	-0.869	-0.937	-0.915	-0.845	-0.853	NA	-0.904	-0.852	NA	-0.955	NA	-0.901	-0.678	-0.847	-0.951	-0.885	-0.928	-0.986	NA	NA
Colon	0.574	NA	NA	NA	NA	NA	NA	NA	0.774	NA	NA	NA	NA	NA	0.904	NA	NA	NA	NA	0.833	NA	NA	NA	NA	NA	NA	NA	0.544	0.646
Testis	0.619	0.512	NA	NA	NA	NA	NA	NA	0.862	NA	NA	NA	0.443	NA	0.852	NA	NA	0.548	NA	0.779	NA	NA	NA	NA	NA	NA	NA	0.646	0.687
Stomach	NA	NA	-0.749	-0.799	-0.562	NA	-0.662	NA	NA	-0.66	-0.854	-0.641	NA	NA	NA	NA	-0.548	NA	-0.762	NA	-0.72	NA	NA	-0.814	NA	-0.738	-0.871	NA	NA
Esophagus	0.746	NA	NA	NA	NA	NA	NA	NA	0.856	NA	NA	NA	NA	NA	0.955	NA	NA	0.762	NA	0.867	NA	NA	NA	NA	NA	NA	NA	0.658	0.665
Heart	NA	-0.324	-0.847	-0.841	-0.618	-0.733	-0.794	-0.719	NA	-0.838	-0.842	-0.775	-0.655	-0.67	NA	-0.833	-0.779	NA	-0.867	NA	-0.873	-0.578	-0.87	-0.847	-0.708	-0.891	-0.879	NA	NA
Breast	0.674	NA	NA	NA	NA	NA	NA	NA	0.859	NA	NA	NA	NA	NA	0.901	NA	NA	0.72	NA	0.873	NA	NA	NA	NA	NA	NA	NA	0.615	0.623
Fibroblasts	NA	NA	NA	NA	NA	NA	NA	NA	0.659	NA	NA	NA	NA	NA	0.678	NA	NA	NA	NA	0.578	NA	NA	NA	NA	NA	-0.213	-0.176	0.549	0.463
AdiposeTissue	0.675	NA	NA	NA	NA	NA	NA	NA	0.804	NA	NA	NA	NA	NA	0.847	NA	NA	NA	NA	0.87	NA	NA	NA	NA	NA	NA	NA	0.592	0.594
Lung	0.84	0.486	NA	NA	NA	0.733	NA	NA	0.941	NA	NA	NA	0.617	NA	0.951	NA	NA	0.814	NA	0.847	NA	NA	NA	NA	NA	NA	NA	0.749	0.665
Skin	0.714	NA	NA	NA	NA	NA	NA	NA	0.801	NA	NA	NA	NA	NA	0.885	NA	NA	NA	NA	0.708	NA	NA	NA	NA	NA	NA	NA	0.704	0.61
Nerve	0.786	0.616	NA	NA	NA	0.603	NA	NA	0.849	NA	NA	NA	0.564	NA	0.928	NA	NA	0.738	NA	0.891	NA	0.213	NA	NA	NA	NA	NA	0.698	0.74
Thyroid	0.896	0.503	NA	NA	NA	0.703	NA	NA	0.95	NA	NA	NA	0.664	NA	0.986	NA	NA	0.871	NA	0.879	NA	0.176	NA	NA	NA	NA	NA	0.714	0.789
Whole Blood	NA	NA	-0.635	-0.738	-0.788	-0.549	-0.613	-0.643	NA	-0.612	-0.637	-0.756	-0.474	-0.545	NA	-0.544	-0.646	NA	-0.658	NA	-0.615	-0.549	-0.592	-0.749	-0.704	-0.698	-0.714	NA	NA
Muscle	NA	NA	-0.717	-0.656	-0.593	-0.513	-0.687	-0.53	NA	-0.67	-0.679	-0.648	-0.48	-0.544	NA	-0.646	-0.687	NA	-0.665	NA	-0.623	-0.463	-0.594	-0.665	-0.61	-0.74	-0.789	NA	NA
